# Integrative metabolome-genome analysis reveals the genetic architecture of metabolic diversity in sorghum grain

**DOI:** 10.1101/2025.10.14.682411

**Authors:** Deepti Nigam, Sarah Metwally, Songyue Shi, Priscilla Kolagani, Nasir Ali Khan, Ran Tian, Adil Khan, Melinda Yerka, Fang Chen, Yinping Jiao

**Author notes:** For correspondence: Yinping Jiao.

## Abstract

Natural variation in the grain metabolome plays a central role in shaping nutritional quality and end-use traits in grass crops. Understanding the genetic basis of this metabolic diversity is therefore essential, yet population-scale integration of metabolomics and genomics remains limited in sorghum, a climate-resilient C4 crop renowned for its exceptional heat and drought tolerance. Here, we integrated large-scale untargeted metabolomic profiling, population genomics, and artificial intelligence (AI)-based machine learning to systematically dissect grain metabolic diversity and its genetic architecture in sorghum. Untargeted metabolomic profiling of mature grains of the Sorghum Association Panel (SAP) identified 4,877 compounds, revealing extensive quantitative variation relevant to grain nutritional improvement. Metabolite-based genome-wide association studies (mGWAS) identified ∼4.15 million significant SNP–metabolite associations, revealing the heterogeneous genetic architecture of metabolic traits. Associated variants were enriched in genic and regulatory regions but depleted in intergenic regions, consistent with functional constraint. A total of 38 metabolite gene clusters revealed coordinated genetic control of core metabolic pathways. We further applied machine learning to identify key metabolites that underlie grain color variation and to prioritize associated candidate genes, demonstrating the utility of predictive models integrating genotype, metabolome, and end trait. Collectively, this work establishes a population-scale atlas of sorghum grain metabolomic and genetic diversity, available through the Sorghum Grain Metabolite Diversity Atlas (SorGMDA). This resource enables integrated metabolomics and genomic analyses and supports systems-level breeding strategies for improving grain nutritional quality.
