## Supplementary material for "Integrative metabolome-genome analysis reveals the genetic architecture of metabolic diversity in sorghum grain": Revised_Supplementary_files.zip_1_to_12: Supplemental_Table_S4.xlsx

### Sheet: 50kb_genes
Supplemental Table S4: List of candidate genes located within the ±50 kb genomic window of lead SNPs associated with the accumulation of (-)-epigallocatechin (C₁₅H₁₄O₇), D-(-)-fructose (C₆H₁₂O₆), and lysine (C6H14N2O2) metabolites, identified through GWAS and supported by functional annotation. The table includes metabolite names, gene identifiers, chromosomal locations, SNP positions, gene bound…
Metabolites (Traits)	Genes	Chromosome	SNP Position	Gene Start (bp)	Gene End (bp)	Distance (kb)	P-value	Annotation
(-)-epigallocatechin (C₁₅H₁₄O₇)	Sobic.001G479800	1	75136643	75151131	75156143	14.488	1.91913e-09	similar to Glycogenin glucosyltransferase, putative, expressed
(-)-epigallocatechin (C₁₅H₁₄O₇)	Sobic.002G100100	2	11112651	11088786	11090388	23.865	9.90992e-09	similar to Putative uncharacterized protein
(-)-epigallocatechin (C₁₅H₁₄O₇)	Sobic.002G100200	2	11094219	11100421	11102580	6.202	9.90992e-09	weakly similar to Putative uncharacterized protein
(-)-epigallocatechin (C₁₅H₁₄O₇)	Sobic.002G100000	2	11108312	11076561	11078780	31.751	9.90992e-09	weakly similar to Putative uncharacterized protein P0022B05.123
(-)-epigallocatechin (C₁₅H₁₄O₇)	Sobic.002G100300	2	11140904	11104209	11107125	36.695	9.90992e-09	F-Box domain
(-)-epigallocatechin (C₁₅H₁₄O₇)	Sobic.002G100600	2	11083938	11119268	11121319	35.33	9.90992e-09	UBIQUITIN
(-)-epigallocatechin (C₁₅H₁₄O₇)	Sobic.002G027500	2	2527595	2522942	2527752	4.653	9.90992e-09	similar to Putative uncharacterized protein
(-)-epigallocatechin (C₁₅H₁₄O₇)	Sobic.002G027600	2	2585096	2551277	2556127	33.819	9.90992e-09	similar to Putative uncharacterized protein
(-)-epigallocatechin (C₁₅H₁₄O₇)	Sobic.002G027401	2	2517957	2513265	2514420	4.692	9.90992e-09	MADS BOX PROTEIN
(-)-epigallocatechin (C₁₅H₁₄O₇)	Sobic.002G027232	2	2493951	2495132	2499711	1.181	9.90992e-09	Unknown
(-)-epigallocatechin (C₁₅H₁₄O₇)	Sobic.002G027300	2	2538099	2501097	2502007	37.002	9.90992e-09	C2H2-type zinc finger (zf-C2H2_6)
(-)-epigallocatechin (C₁₅H₁₄O₇)	Sobic.003G178900	3	46364681	46366712	46370117	2.031	1.90221e-09	similar to Os01g0531000 protein
(-)-epigallocatechin (C₁₅H₁₄O₇)	Sobic.003G237700	3	57716714	57700691	57704326	16.023	1.90221e-09	Unknown
(-)-epigallocatechin (C₁₅H₁₄O₇)	Sobic.003G237800	3	57721751	57713761	57718120	7.99	1.5992e-09	similar to Alpha/beta hydrolase-like
(-)-epigallocatechin (C₁₅H₁₄O₇)	Sobic.003G237500	3	57660373	57692007	57692271	31.634	2.22954e-09	Unknown
(-)-epigallocatechin (C₁₅H₁₄O₇)	Sobic.003G237600	3	57727920	57692878	57698991	35.042	1.90221e-09	Unknown
(-)-epigallocatechin (C₁₅H₁₄O₇)	Sobic.003G183800	3	48895598	48914544	48917277	18.946	1.90221e-09	(1 of 1) PTHR10641//PTHR10641:SF661 - MYB-LIKE Domain Unknown-BINDING PROTEIN MYB // SUBFAMILY NOT Unknown (MYB61)
(-)-epigallocatechin (C₁₅H₁₄O₇)	Sobic.003G237900	3	57686088	57719602	57725845	33.514	1.90221e-09	similar to Potassium channel
(-)-epigallocatechin (C₁₅H₁₄O₇)	Sobic.003G345100	3	66626318	66637776	66642392	11.458	1.90221e-09	(1 of 1) PTHR10209//PTHR10209:SF155 - OXIDOREDUCTASE, 2OG-FE II OXYGENASE FAMILY PROTEIN // 2-OXOGLUTARATE (2OG) AND FE(II)-DEPENDENT OXYGENASE SUPERFAMILY PROTEIN-RELATED
(-)-epigallocatechin (C₁₅H₁₄O₇)	Sobic.003G418000	3	72367411	72382454	72384461	15.043	1.6e-10	(1 of 1) PTHR10209//PTHR10209:SF169 - OXIDOREDUCTASE, 2OG-FE II OXYGENASE FAMILY PROTEIN // SUBFAMILY NOT NAMED / F3H (TT6)
(-)-epigallocatechin (C₁₅H₁₄O₇)	Sobic.003G237300	3	57704753	57666579	57670206	38.174	1.90221e-09	similar to Os01g0647000 protein
(-)-epigallocatechin (C₁₅H₁₄O₇)	Sobic.003G237400	3	57705348	57671840	57676529	33.508	1.90221e-09	similar to Plastid ATP/ADP transporter
(-)-epigallocatechin (C₁₅H₁₄O₇)	Sobic.004G044250	4	3652608	3636747	3637620	15.861	2.99294e-09	Unknown
(-)-epigallocatechin (C₁₅H₁₄O₇)	Sobic.004G043600	4	3612127	3598121	3603652	14.006	2.99294e-09	Uncharacterized conserved protein (1 of 1)
(-)-epigallocatechin (C₁₅H₁₄O₇)	Sobic.004G043750	4	3651030	3604375	3618601	46.655	2.99294e-09	Unknown polymerase V subunit 1
(-)-epigallocatechin (C₁₅H₁₄O₇)	Sobic.004G280800	4	62329543	62315395	62318779	14.148	4.85e-45	(1 of 1) PTHR19919//PTHR19919:SF2 - WD REPEAT CONTAINING PROTEIN // PROTEIN TRANSPARENT TESTA GLABRA 1 (TTG1)
(-)-epigallocatechin (C₁₅H₁₄O₇)	Sobic.001G350300 Sobic.001G349900	1	64025808	63946626	64071626	79.182	2.99294e-09	bHLH binding superfamily protein flavonoid 3'-monooxygeUnknownse
(-)-epigallocatechin (C₁₅H₁₄O₇)	Sobic.001G056000	1	4289843	4223818	4348818	66.025	2.39391e-09	MYB-like DUnknown-binding protain
(-)-epigallocatechin (C₁₅H₁₄O₇)	Sobic.001G328500	1	61607366	61537335	61662335	70.031	2.39391e-09	glutathione S-transferase
(-)-epigallocatechin (C₁₅H₁₄O₇)	Sobic.001G019300	1	1585579	1539946	1664946	45.633	2.39391e-09	WD40-like protein
(-)-epigallocatechin (C₁₅H₁₄O₇)	Sobic.001G398100	1	68348723	68314454	68439454	34.269	2.39391e-09	MYB DOMAIN PROTEIN 11-RELATED (Y1)
(-)-epigallocatechin (C₁₅H₁₄O₇)	Sobic.002G076600	2	7983859	7921359	8046359	62.5	2.39391e-09	PTHR11514:SF28 - TRANSCRIPTION FACTOR TT8 (TAN2)
(-)-epigallocatechin (C₁₅H₁₄O₇)	Sobic.002G072400	2	7411521	7316837	7441837	94.684	2.39391e-09	zeta-carotene desaturase
(-)-epigallocatechin (C₁₅H₁₄O₇)	Sobic.002G087500	2	9357001	9279245	9404245	77.756	2.39391e-09	flavanone 3-hydroxylase leucoanthocyanidin dioxygeUnknownse
(-)-epigallocatechin (C₁₅H₁₄O₇)	Sobic.002G115700	2	13476852	13390715	13515715	86.137	2.39391e-09	chalcone synthase
(-)-epigallocatechin (C₁₅H₁₄O₇)	Sobic.002G080500	2	8426828	8402359	8527359	24.469	2.39391e-09	MADS box protein
(-)-epigallocatechin (C₁₅H₁₄O₇)	Sobic.002G231600	2	62769388	62708664	62833664	60.724	2.39391e-09	glutathione S-transferase
(-)-epigallocatechin (C₁₅H₁₄O₇)	Sobic.003G183800	3	48904113	48841617	48966617	62.496	2.39391e-09	THR10641//PTHR10641:SF661 - MYB-LIKE DNA-BINDING PROTEIN MYB (TT2)
(-)-epigallocatechin (C₁₅H₁₄O₇)	Sobic.003G031100	3	2814910	2775097	2900097	39.813	2.39391e-09	bHLH transcription factor
(-)-epigallocatechin (C₁₅H₁₄O₇)	Sobic.004G236000	4	58246479	58198525	58323525	47.954	2.39391e-09	(1 of 8) PTHR11709//PTHR11709:SF118 - MULTI-COPPER OXIDASE (TT10)
(-)-epigallocatechin (C₁₅H₁₄O₇)	Sobic.004G230000 Sobic.004G231700	4	57963358	57922328	58047328	41.03	2.39391e-09	glutathione S-transferase MYB transcription factor
(-)-epigallocatechin (C₁₅H₁₄O₇)	Sobic.007G183200	7	61673262	61639338	61764338	33.924	2.39391e-09	bHLH transcription factor
(-)-epigallocatechin (C₁₅H₁₄O₇)	Sobic.007G111700	7	41295545	41239881	41364881	55.664	2.39391e-09	glutathione S-transferase
(-)-epigallocatechin (C₁₅H₁₄O₇)	Sobic.007G132600	7	55275055	55219457	55344457	55.598	2.39391e-09	MYB trancription factor
(-)-epigallocatechin (C₁₅H₁₄O₇)	Sobic.008G171600	8	60816284	60764276	60889276	52.008	2.39391e-09	multidrug resistance protein
(-)-epigallocatechin (C₁₅H₁₄O₇)	Sobic.008G122800	8	54393047	54358351	54483351	34.696	2.39391e-09	flavonoid 3'-monooxygeUnknownse
(-)-epigallocatechin (C₁₅H₁₄O₇)	Sobic.010G242100	10	58374639	58341035	58466035	33.604	2.39391e-09	flavonoid 3'-monooxygeUnknownse
D-(-)-Fructose (C6H12O6)	Sobic.004G211700	4	56122251	56136270	56137060	14.019	3.55552e-09	Unknown
D-(-)-Fructose (C6H12O6)	Sobic.004G211200	4	56086266	56100739	56102558	14.473	3.55552e-09	similar to Putative uncharacterized protein
D-(-)-Fructose (C6H12O6)	Sobic.004G211301	4	56084075	56105422	56107565	21.347	3.55552e-09	Unknown
D-(-)-Fructose (C6H12O6)	Sobic.004G211400	4	56103913	56110438	56118269	6.525	3.55552e-09	similar to Putative uncharacterized protein
D-(-)-Fructose (C6H12O6)	Sobic.004G211501	4	56161313	56120010	56125140	41.303	3.55552e-09	similar to Putative uncharacterized protein OJ1476_F05.21-1
D-(-)-Fructose (C6H12O6)	Sobic.004G211600	4	56094911	56120010	56125140	25.099	3.55552e-09	similar to Putative uncharacterized protein
D-(-)-Fructose (C6H12O6)	Sobic.004G238600	4	58693816	58642327	58646857	28.388	1.53e-18	Starch synthase catalytic domain/ Carbohydrate binding domain
D-(-)-Fructose (C6H12O6)	Sobic.004G211800	4	56112044	56140308	56141074	28.264	3.55552e-09	Unknown
D-(-)-Fructose (C6H12O6)	Sobic.004G211833	4	56162699	56145060	56149937	17.639	3.55552e-09	cytochrome C oxidase 6B
D-(-)-Fructose (C6H12O6)	Sobic.004G211866	4	56161660	56151996	56152243	9.664	3.55552e-09	similar to S-adenosylmethionine decarboxylase uORF
D-(-)-Fructose (C6H12O6)	Sobic.004G211900	4	56184410	56152324	56153873	32.086	3.55552e-09	similar to S-adenosylmethionine decarboxylase
D-(-)-Fructose (C6H12O6)	Sobic.004G212000	4	56175648	56154861	56168756	20.787	3.55552e-09	histone-lysine N-methyltransferase SETD2
D-(-)-Fructose (C6H12O6)	Sobic.005G089400	5	12848917	12827813	12832088	21.104	2.57294e-09	Unknown
D-(-)-Fructose (C6H12O6)	Sobic.005G089200	5	12792811	12790320	12791920	2.491	2.57294e-09	similar to Os11g0239500 protein
D-(-)-Fructose (C6H12O6)	Sobic.005G089300	5	12807206	12794293	12794545	12.913	2.57294e-09	Mitochondrial import receptor subunit Tom22 (Tom22)
D-(-)-Fructose (C6H12O6)	Sobic.005G089500	5	12866745	12838681	12843320	28.064	2.57294e-09	S-locus glycoprotein domain (S_locus_glycop) // Protein tyrosine kiUnknownse (PkiUnknownse_Tyr) // PAN-like domain
D-(-)-Fructose (C6H12O6)	Sobic.005G089600	5	12879338	12853198	12859672	26.14	2.57294e-09	similar to Sucrose-phosphate synthase
D-(-)-Fructose (C6H12O6)	Sobic.005G089700	5	12902612	12863575	12864877	39.037	2.57294e-09	Predicted protein
D-(-)-Fructose (C6H12O6)	Sobic.008G081400	8	14477449	14480360	14484229	2.911	9.90992e-09	similar to Os12g0231000 protein
D-(-)-Fructose (C6H12O6)	Sobic.008G131651	8	55763931	55778010	55779979	14.079	9.90992e-09	Ulp1 protease family, C-termiUnknownl catalytic domain (Peptidase_C48)
D-(-)-Fructose (C6H12O6)	Sobic.008G131500	8	55744940	55748817	55755548	3.877	9.90992e-09	CYSTEINE-TYPE PEPTIDASE
D-(-)-Fructose (C6H12O6)	Sobic.008G131550	8	55732149	55770604	55772020	38.455	9.90992e-09	Unknown
D-(-)-Fructose (C6H12O6)	Sobic.008G131601	8	55749877	55772436	55777903	22.559	9.90992e-09	Unknown
D-(-)-Fructose (C6H12O6)	Sobic.008G131700	8	55833191	55795931	55815614	37.26	9.90992e-09	similar to Thylakoid lumeUnknownl 21.5 kDa protein, chloroplast, putative, expressed
D-(-)-Fructose (C6H12O6)	Sobic.008G131800	8	55784265	55795931	55815614	11.666	9.90992e-09	similar to Zinc knuckle family protein, putative, expressed
D-(-)-Fructose (C6H12O6)	Sobic.008G131900	8	55797857	55816338	55821120	18.481	9.90992e-09	similar to NB-ARC domain containing protein, expressed
D-(-)-Fructose (C6H12O6)	Sobic.009G088100	9	15080815	15112562	15116797	31.747	1.91913e-09	similar to Os01g0235700 protein
D-(-)-Fructose (C6H12O6)	Sobic.009G087900	9	15082645	15102014	15103960	19.369	1.91913e-09	similar to Putative uncharacterized protein
D-(-)-Fructose (C6H12O6)	Sobic.009G088000	9	15126891	15105724	15110916	21.167	1.91913e-09	similar to Os05g0241000 protein
Lysine (C6H14N2O2)	Sobic.001G002200	1	173638	185032	204958	11.394	6.65e-12	MYOSIN // SUBFAMILY NOT Unknown
Lysine (C6H14N2O2)	Sobic.001G002300	1	209729	211480	213424	1.751	6.65e-12	(1 of 9) 2.3.1.115 -D3
Lysine (C6H14N2O2)	Sobic.001G002400	1	199492	216905	219523	17.413	6.65e-12	SF346 - PROPROTEIN CONVERTASE SUBTILISIN/KEXIN /
Lysine (C6H14N2O2)	Sobic.001G002500	1	275062	245299	247573	29.763	6.65e-12	K14516 - ethylene-responsive transcription factor 1 (ERF1)
Lysine (C6H14N2O2)	Sobic.001G002600	1	216378	250933	254491	34.555	6.65e-12	RECEPTOR INTERACTING PROTEIN RELATED
Lysine (C6H14N2O2)	Sobic.001G002650	1	252717	256358	258324	3.641	6.65e-12	Unknown
Lysine (C6H14N2O2)	Sobic.001G056700	1	4301358	4275459	4279430	25.899	6.65e-12	similar to Opaque2 heterodimerizing protein 2/bZIP
Lysine (C6H14N2O2)	Sobic.001G011700	1	978031	1005669	1010890	27.638	6.65e-12	similar to Aspartokinase
Lysine (C6H14N2O2)	Sobic.001G127700	1	10046226	10040307	10042393	5.919	3.9294e-09	similar to Lysine Decarboxylase, putative
Lysine (C6H14N2O2)	Sobic.001G237800	1	24382910	24405608	24407166	22.698	1.9294e-09	(1 of 76) PF01357//PF03330 - Pollen allergen (Pollen_allerg_1) // Rare lipoprotein A (RlpA)-like double-psi beta-barrel (DPBB_1)
Lysine (C6H14N2O2)	Sobic.001G293200	1	57049310	57078326	57079889	29.016	2.51909e-09	similar to Class III peroxidase 120 precursor
Lysine (C6H14N2O2)	Sobic.001G293300	1	57101656	57080138	57082645	21.518	2.51909e-09	similar to Chloroplast chaperonin 10, putative, expressed
Lysine (C6H14N2O2)	Sobic.001G293400	1	57119815	57087612	57088811	32.203	2.51909e-09	similar to Zinc finger, C3HC4 type family protein, expressed
Lysine (C6H14N2O2)	Sobic.001G196800	1	17754245	17761739	17766837	7.494	2.99301e-09	SERINE/THREONINE-PROTEIN KIUnknownSE
Lysine (C6H14N2O2)	Sobic.001G196900	1	17810905	17796560	17798831	14.345	2.99301e-09	similar to Os10g0510500 protein
Lysine (C6H14N2O2)	Sobic.001G196950	1	17766816	17799033	17799424	32.217	2.99301e-09	Unknown
Lysine (C6H14N2O2)	Sobic.001G197000	1	17794598	17801601	17806160	7.003	2.99301e-09	similar to Putative uncharacterized protein OSJNBa0005K07.2
Lysine (C6H14N2O2)	Sobic.001G197050	1	17789360	17806728	17808091	17.368	2.99301e-09	Unknown
Lysine (C6H14N2O2)	Sobic.001G197100	1	17835344	17808863	17811483	26.481	2.99301e-09	similar to Putative uncharacterized protein
Lysine (C6H14N2O2)	Sobic.001G197200	1	17807907	17811406	17812645	3.499	2.99301e-09	Arabidopsis protein of unknown function (DUF241)
Lysine (C6H14N2O2)	Sobic.001G197300	1	17840543	17813360	17818116	27.183	2.99301e-09	S-locus glycoprotein domain (S_locus_glycop) // D-mannose binding lectin (B_lectin) // Protein tyrosine kiUnknownse (PkiUnknownse_Tyr) // PAN-like domain (PAN_2)
Lysine (C6H14N2O2)	Sobic.001G196800	1	17789279	17761739	17766837	27.54	2.99254e-09	SERINE/THREONINE-PROTEIN KIUnknownSE
Lysine (C6H14N2O2)	Sobic.001G196900	1	17821243	17796560	17798831	24.683	2.99254e-09	similar to Os10g0510500 protein
Lysine (C6H14N2O2)	Sobic.001G196950	1	17794415	17799033	17799424	4.618	2.99254e-09	Unknown
Lysine (C6H14N2O2)	Sobic.001G197000	1	17824239	17801601	17806160	22.638	2.99254e-09	similar to Putative uncharacterized protein OSJNBa0005K07.2
Lysine (C6H14N2O2)	Sobic.001G197050	1	17817747	17806728	17808091	11.019	2.99254e-09	Unknown
Lysine (C6H14N2O2)	Sobic.001G197100	1	17826988	17808863	17811483	18.125	2.99254e-09	similar to Putative uncharacterized protein
Lysine (C6H14N2O2)	Sobic.001G197200	1	17772075	17811406	17812645	39.331	2.99254e-09	Arabidopsis protein of unknown function (DUF241)
Lysine (C6H14N2O2)	Sobic.001G197300	1	17813763	17813360	17818116	0.403	2.99254e-09	S-locus glycoprotein domain (S_locus_glycop) // D-mannose binding lectin (B_lectin) // Protein tyrosine kiUnknownse (PkiUnknownse_Tyr) // PAN-like domain (PAN_2)
Lysine (C6H14N2O2)	Sobic.002G155100	2	47132118	47149587	47159430	17.469	4.49294e-09	similar to (1 of 1) 1.1.1.3//2.7.2.4 - Homoserine dehydrogenase // Aspartate kinase / Aspartokinase chloroplast precursor (AK-HD 2) (AK-HSDH 2)
Lysine (C6H14N2O2)	Sobic.002G113200	2	13790347	13798405	13801518	8.058	4.49294e-09	similar to Putative uncharacterized protein
Lysine (C6H14N2O2)	Sobic.002G113300	2	13826540	13816967	13818070	9.573	4.49294e-09	similar to Expressed protein
Lysine (C6H14N2O2)	Sobic.002G113400	2	13810549	13818951	13825859	8.402	4.49294e-09	similar to Expressed protein
Lysine (C6H14N2O2)	Sobic.002G113500	2	13801635	13832204	13833284	30.569	4.49294e-09	similar to Rapid ALkalinization Factor family protein, expressed
Lysine (C6H14N2O2)	Sobic.002G113600	2	13815485	13834275	13837715	18.79	4.49294e-09	similar to Rac GTPase activating protein 3-like protein
Lysine (C6H14N2O2)	Sobic.002G055000	2	5269842	5254988	5257807	14.854	4.49294e-09	ATBZIP9,BZIP9,BZO2H2
Lysine (C6H14N2O2)	Sobic.003G412100	3	71933140	71937362	71942095	4.222	1.9294e-09	aspartokinase 3, chloroplast precursor, putative, expressed
Lysine (C6H14N2O2)	Sobic.003G178700	3	45980018	45955816	45958108	24.202	4.49294e-09	(1 of 28) K15397 - 3-ketoacyl-CoA synthase (KCS)
Lysine (C6H14N2O2)	Sobic.003G204300	3	53394086	53425537	53426177	31.451	9.1e-09	similar to Putative uncharacterized protein
Lysine (C6H14N2O2)	Sobic.003G204400	3	53426055	53430845	53431682	4.79	9.1e-09	PF06376 - Protein of unknown function (DUF1070) (DUF1070) (1 of 12)
Lysine (C6H14N2O2)	Sobic.003G204501	3	53500872	53461768	53462383	39.104	9.1e-09	PF06376 - Protein of unknown function (DUF1070) (DUF1070) (1 of 12)
Lysine (C6H14N2O2)	Sobic.003G204600	3	53496289	53464573	53465117	31.716	9.1e-09	similar to Putative uncharacterized protein
Lysine (C6H14N2O2)	Sobic.003G204750	3	53501390	53467868	53473076	33.522	9.1e-09	Unknown
Lysine (C6H14N2O2)	Sobic.004G321800	4	65641241	65684803	65695905	43.562	3.42e-10	similar to Lysine-ketoglutarate reductase/saccharopine dehydrogenase bifunctional enzyme
Lysine (C6H14N2O2)	Sobic.004G324000	4	65837911	65860640	65867174	22.729	9.1e-09	(1 of 1) PTHR18966//PTHR18966:SF117 - IONOTROPIC GLUTAMATE RECEPTOR // GLUTAMATE RECEPTOR IIA-RELATED
Lysine (C6H14N2O2)	Sobic.004G251400	4	59758291	59787151	59788519	28.86	1.91593e-09	Unknown
Lysine (C6H14N2O2)	Sobic.004G251500	4	59805039	59791612	59793970	13.427	1.91593e-09	similar to Extracellular calcium sensing receptor
Lysine (C6H14N2O2)	Sobic.004G251600	4	59785541	59797023	59799097	11.482	1.91593e-09	similar to Leaf senescence protein-like
Lysine (C6H14N2O2)	Sobic.004G251701	4	59813845	59799752	59802857	14.093	1.91593e-09	Unknown
Lysine (C6H14N2O2)	Sobic.004G251800	4	56235304	56246907	56252442	11.603	1.91593e-09	similar to Leaf senescence protein-like
Lysine (C6H14N2O2)	Sobic.004G251800	4	59778787	59802957	59804586	24.17	1.91593e-09	similar to Leaf senescence protein-like
Lysine (C6H14N2O2)	Sobic.004G251900	4	59831995	59808909	59809914	23.086	1.91593e-09	similar to Putative senescence-associated protein 5
Lysine (C6H14N2O2)	Sobic.004G252000	4	59779652	59810439	59813889	30.787	1.91593e-09	similar to Putative uncharacterized protein OSJNBa0072H09.7
Lysine (C6H14N2O2)	Sobic.004G252100	4	59812528	59814027	59816344	1.499	1.91593e-09	similar to Putative high mobility group-like nuclear protein 2
Lysine (C6H14N2O2)	Sobic.004G252200	4	59823733	59820576	59825050	3.157	1.91593e-09	similar to Putative uncharacterized protein
Lysine (C6H14N2O2)	Sobic.004G252250	4	59839441	59831331	59831552	8.11	1.91593e-09	Unknown
Lysine (C6H14N2O2)	Sobic.004G252300	4	59820613	59832888	59835086	12.275	1.91593e-09	KOG1601 - GATA-4/5/6 transcription factors (1 of 15)
Lysine (C6H14N2O2)	Sobic.004G252400	4	59835059	59833742	59838198	1.317	1.91593e-09	similar to Os02g0728300 protein
Lysine (C6H14N2O2)	Sobic.005G054700	5	5580682	5538592	5550057	42.09	1.9294e-09	weakly similar to Putative uncharacterized protein
Lysine (C6H14N2O2)	Sobic.005G054800	5	5554163	5554693	5556369	0.53	1.9294e-09	similar to Probable galactose oxidase (EC 1.1.3.9) F15B8.190 [similarity]- Arabidopsis thaliana Unknown
Lysine (C6H14N2O2)	Sobic.005G054900	5	5593454	5559616	5564836	33.838	1.9294e-09	6.2.1.3 - Long-chain-fatty-acid--CoA ligase / Lignoceroyl-CoA synthase (1 of 14)
Lysine (C6H14N2O2)	Sobic.005G055000	5	5599393	5565096	5567379	34.297	1.9294e-09	similar to Vacuolar ATP synthase 16 kDa proteolipid subunit 4
Lysine (C6H14N2O2)	Sobic.005G055150	5	5579678	5569255	5572703	10.423	1.9294e-09	PTHR23091:SF255 - ACYL-COA N-ACYLTRANSFERASES-LIKE PROTEIN (1 of 2)
Lysine (C6H14N2O2)	Sobic.005G055300	5	5573207	5579743	5580960	6.536	1.9294e-09	similar to Tropinone reductase, putative, expressed
Lysine (C6H14N2O2)	Sobic.005G055400	5	5556252	5580961	5588007	24.709	1.9294e-09	similar to Amidase family protein, expressed
Lysine (C6H14N2O2)	Sobic.005G055501	5	5640489	5605199	5606132	35.29	1.9294e-09	PTHR22763:SF60 - PROTEIN H05L14.2 (1 of 7)
Lysine (C6H14N2O2)	Sobic.005G055600	5	5593883	5606565	5613004	12.682	1.9294e-09	similar to Coiled-coil protein
Lysine (C6H14N2O2)	Sobic.006G014400	6	2043908	2075896	2082204	31.988	3e-09	PTHR31683:SF20 - PECTATE LYASE 1-RELATED (1 of 1)
Lysine (C6H14N2O2)	Sobic.006G186600	6	54133847	54160847	54165176	27	3e-09	(1 of 2) 4.3.3.7 - 4-hydroxy-tetrahydrodipicolinate synthase / Dihydrodipicolinate synthetase
Lysine (C6H14N2O2)	Sobic.007G145000	7	57538999	57500193	57506168	38.806	1.9294e-09	similar to Os07g0264100 protein
Lysine (C6H14N2O2)	Sobic.007G145600	7	57572784	57553940	57556333	18.844	1.9294e-09	similar to Putative uncharacterized protein
Lysine (C6H14N2O2)	Sobic.007G171200	7	60637256	60663185	60668560	25.929	1.9294e-09	2.7.11.13 - Protein kiUnknownse C / PKC (1 of 2)
Lysine (C6H14N2O2)	Sobic.007G173800	7	60875463	60870267	60872774	5.196	1.9294e-09	similar to Putative uncharacterized protein
Lysine (C6H14N2O2)	Sobic.007G181600	7	61519385	61481623	61484493	37.762	1.9294e-09	PTHR11751//PTHR11751:SF400 - SUBGROUP I AMINOTRANSFERASE RELATED // SUBFAMILY NOT UnknownMED (1 of 3)
Lysine (C6H14N2O2)	Sobic.009G085900	9	14578660	14570383	14573259	8.277	9.39903e-09	similar to Aquaporin TIP4-2
Lysine (C6H14N2O2)	Sobic.009G086100	9	14578460	14585420	14586778	6.96	9.39903e-09	similar to Putative uncharacterized protein OSJNBa0042F15.11
Lysine (C6H14N2O2)	Sobic.009G086200	9	14608765	14593974	14599894	14.791	9.39903e-09	similar to Os05g0232500 protein

### Sheet: Final_20Genes
S.NO.	Phenotypes	Genes	Chromosome	Start	End	Annotation	EMA_Mutant_lines
1	Lysine	Sobic.005G054900	Chr05	5559616	5564836	6.2.1.3 - Long-chain-fatty-acid--CoA ligase / Lignoceroyl-CoA synthase (1 of 14)
2	Lysine	Sobic.003G412100	Chr03	71937362	71942095	aspartokinase 3, chloroplast precursor, putative, expressed
3	Lysine	Sobic.006G186600	Chr06	54160847	54165176	dihydrodipicolinate synthase
4	Lysine	Sobic.003G248700	Chr03	58750903	58753007	similar to Lysine-ketoglutarate reductase/saccharopine dehydrogenase bifunctional enzyme
5	Lysine	Sobic.002G055000	Chr02	5254989	5257807	similar to Opaque-2 protein
6	Lysine	Sobic.001G056700	Chr01	4275459	4279430	similar to Opaque2 heterodimerizing protein 2
7	Lysine	Sobic.001G011700	Chr01	1005669	1010890	similar to Aspartokinase
8	Fructose	Sobic.006G015800	Chr06	2452793	2467667	PUL
9	Fructose	Sobic.007G204600	Chr07	63511383	63518338	ISOAMYLASE 1, CHLOROPLASTIC
10	Fructose	Sobic.009G245000	Chr09	58073718	58079719	GLUCOSE-1-PHOSPHATE ADENYLYLTRANSFERASE LARGE SUBUNIT 2, CHLOROPLASTIC View:
11	Fructose	Sobic.010G022600	Chr10	1860965	1865278	GRANULE-BOUND STARCH SYNTHASE 1, CHLOROPLASTIC/AMYLOPLASTIC-RELATED View: BPN
13	Maltose	Sobic.004G211200	Chr04	56100740	56102558	similar to Putative uncharacterized protein
14	Maltose	Sobic.004G211301	Chr04	56105423	56107565
15	Maltose	Sobic.004G211400	Chr04	56110439	56118269	similar to Putative uncharacterized protein
16	Maltose	Sobic.004G211501	Chr04	56120011	56123296	similar to Putative uncharacterized protein OJ1476_F05.21-1
17	Maltotriose	Sobic.004G211600	Chr04	56122823	56125140	similar to Putative uncharacterized protein
18	Maltotriose	Sobic.004G211700	Chr04	56136271	56137060
19	Maltotriose	Sobic.004G211800	Chr04	56140309	56141074
20	Maltotriose	Sobic.004G211833	Chr04	56145061	56149937	similar to OSIGBa0092E01.14 protein

### Sheet: saccharopine dehydrogenase
15M2-1337;Chr03:58751283;NON_SYNONYMOUS_CODING;G155S;hetro;SIFT=0.00
15M2-1185;Chr03:58752561;NON_SYNONYMOUS_CODING;G87E;hetro;SIFT=0.00
25M2-0944;Chr03:58752562;NON_SYNONYMOUS_CODING;G87R;hetro;SIFT=0.00
15M2-1363;Chr03:58752788;NON_SYNONYMOUS_CODING;E74K;hetro;SIFT=0.42

### Sheet: Sheet4
25M2-1390;Chr04:65860851;NON_SYNONYMOUS_CODING;L26F;homo;SIFT=0.01
25M2-0237;Chr04:65860942;NON_SYNONYMOUS_CODING;A56V;hetro;SIFT=0.10
25M2-0249;Chr04:65860942;NON_SYNONYMOUS_CODING;A56V;hetro;SIFT=0.10
20M2-0861;Chr04:65861115;NON_SYNONYMOUS_CODING;A114T;hetro;SIFT=0.03
25M2-0734;Chr04:65861119;NON_SYNONYMOUS_CODING;S115F;hetro;SIFT=0.00
15M2-1143;Chr04:65864178;NON_SYNONYMOUS_CODING;S156F;hetro;SIFT=0.00
15M2-1684;Chr04:65864199;NON_SYNONYMOUS_CODING;S163F;hetro;SIFT=0.00
25M2-1653;Chr04:65864255;NON_SYNONYMOUS_CODING;E182K;homo;SIFT=0.31
25M2-0806;Chr04:65864358;NON_SYNONYMOUS_CODING;A216V;hetro;SIFT=0.04
25M2-0510;Chr04:65864468;NON_SYNONYMOUS_CODING;V253M;hetro;SIFT=0.02
15M2-1372;Chr04:65864669;NON_SYNONYMOUS_CODING;R320C;hetro;SIFT=0.03
15M2-1398;Chr04:65864772;NON_SYNONYMOUS_CODING;T354M;hetro;SIFT=0.00
25M2-0770;Chr04:65864787;NON_SYNONYMOUS_CODING;A359V;hetro;SIFT=0.00
15M2-1558;Chr04:65864798;NON_SYNONYMOUS_CODING;E363K;hetro;SIFT=0.03
25M2-1581;Chr04:65864892;NON_SYNONYMOUS_CODING;A394V;hetro;SIFT=0.42
15M2-1662;Chr04:65865105;NON_SYNONYMOUS_CODING;P465L;hetro;SIFT=0.00
25M2-1693;Chr04:65865136;STOP_GAINED;W475*;hetro
25m2-1989;Chr04:65865146;NON_SYNONYMOUS_CODING;P479S;homo;SIFT=0.43
15M2-1374;Chr04:65865320;NON_SYNONYMOUS_CODING;V537M;hetro;SIFT=0.04
25M2-0771;Chr04:65865350;NON_SYNONYMOUS_CODING;E547K;hetro;SIFT=0.01
15M2-1603;Chr04:65865490;NON_SYNONYMOUS_CODING;D564N;hetro;SIFT=0.00
15M2-1469;Chr04:65865641;NON_SYNONYMOUS_CODING;A614V;hetro;SIFT=0.15
15M2-1350;Chr04:65865691;NON_SYNONYMOUS_CODING;H631Y;hetro;SIFT=0.00
25M2-1032;Chr04:65865940;NON_SYNONYMOUS_CODING;V680I;hetro;SIFT=0.01
25M2-0621;Chr04:65866133;NON_SYNONYMOUS_CODING;T744M;hetro;SIFT=0.04
25M2-0798;Chr04:65866150;NON_SYNONYMOUS_CODING;D750N;hetro;SIFT=0.04
25M2-0054;Chr04:65866189;NON_SYNONYMOUS_CODING;E763K;hetro;SIFT=0.00
25M2-0396;Chr04:65866429;NON_SYNONYMOUS_CODING;L843F;hetro;SIFT=0.12
25M2-0740;Chr04:65866595;NON_SYNONYMOUS_CODING;R898H;hetro;SIFT=0.13
20M2-0673;Chr04:65866616;NON_SYNONYMOUS_CODING;R905Q;hetro;SIFT=0.83
25m2-2134;Chr04:65866768;NON_SYNONYMOUS_CODING;E956K;hetro;SIFT=0.07
15M2-1419;Chr04:65866780;NON_SYNONYMOUS_CODING;A960T;hetro;SIFT=0.22
15M2-1268;Chr04:65866912;NON_SYNONYMOUS_CODING;V1004M;hetro;SIFT=0.21
ARS32;Chr04:65866454;NON_SYNONYMOUS_CODING;R851Q;hetro;SIFT=0.65;SIFTMEDIAN=2.78;G;A

### Sheet: Lysine_decarboxylase
15M2-1632;Chr01:10040580;NON_SYNONYMOUS_CODING;T231M;hetro;SIFT=0.00
25M2-0929;Chr01:10040682;NON_SYNONYMOUS_CODING;R197Q;hetro;SIFT=0.15
25M2-0379;Chr01:10040742;NON_SYNONYMOUS_CODING;R177Q;hetro;SIFT=0.00
15M2-1193;Chr01:10040818;NON_SYNONYMOUS_CODING;V152M;hetro;SIFT=0.00
25M2-1272;Chr01:10041590;NON_SYNONYMOUS_CODING;S91L;hetro;SIFT=0.04
25M2-0146;Chr01:10041740;NON_SYNONYMOUS_CODING;A84T;hetro;SIFT=0.71
15M2-1162;Chr01:10041951;NON_SYNONYMOUS_CODING;G74S;hetro;SIFT=0.00
25M2-1408;Chr01:10042189;NON_SYNONYMOUS_CODING;R32W;homo;SIFT=0.00
ARS118;Chr01:10042224;0.355735;NON_SYNONYMOUS_CODING;T20M;hetro;SIFT=0.00;SIFTMEDIAN=3.37;G;A

### Sheet: aspartokinase 3
25M2-1630;Chr03:71938179;NON_SYNONYMOUS_CODING;L473F;hetro;SIFT=0.10
15M2-1581;Chr03:71939629;NON_SYNONYMOUS_CODING;P329L;homo;SIFT=0.00
15M2-1691;Chr03:71940035;NON_SYNONYMOUS_CODING;G273E;hetro;SIFT=0.00
20M2-0388;Chr03:71940120;NON_SYNONYMOUS_CODING;E245K;hetro;SIFT=0.03
15M2-1329;Chr03:71940132;NON_SYNONYMOUS_CODING;A241T;hetro;SIFT=0.02
15M2-1356;Chr03:71940853;NON_SYNONYMOUS_CODING;A213V;hetro;SIFT=0.02
25M2-0736;Chr03:71940914;NON_SYNONYMOUS_CODING;P193S;hetro;SIFT=0.32
25M2-1779;Chr03:71941082;NON_SYNONYMOUS_CODING;D162N;hetro;SIFT=0.13
25M2-1794;Chr03:71941082;NON_SYNONYMOUS_CODING;D162N;hetro;SIFT=0.13
15M2-1721;Chr03:71941221;NON_SYNONYMOUS_CODING;V144I;hetro;SIFT=0.60
15M2-1405;Chr03:71941731;NON_SYNONYMOUS_CODING;E112K;hetro;SIFT=0.17
20M2-0673;Chr03:71941904;NON_SYNONYMOUS_CODING;R54H;hetro;SIFT=0.15
25M2-0573;Chr03:71942006;NON_SYNONYMOUS_CODING;P20L;hetro;SIFT=0.07
ARS147;Chr03:71941082;NON_SYNONYMOUS_CODING;D162N;hetro;SIFT=0.13;SIFTMEDIAN=2.25;C;T
ARS227;Chr03:71941725;NON_SYNONYMOUS_CODING;R114C;hetro;SIFT=0.01;SIFTMEDIAN=2.30;G;A
ARS191;Chr03:71941958;NON_SYNONYMOUS_CODING;T36I;hetro;SIFT=0.19;SIFTMEDIAN=3.42;G;A

### Sheet: DHDPS2
25M2-1199;Chr06:54161232;NON_SYNONYMOUS_CODING;G187R;homo;SIFT=0.05
25M2-1200;Chr06:54161232;NON_SYNONYMOUS_CODING;G187R;homo;SIFT=0.05
15M2-1461;Chr06:54161289;NON_SYNONYMOUS_CODING;V168I;hetro;SIFT=0.00
25M2-1509;Chr06:54161308;STOP_GAINED;W161*;hetro
15M2-1399;Chr06:54161628;NON_SYNONYMOUS_CODING;E55K;hetro;SIFT=0.07
15M2-1497;Chr06:54161885;NON_SYNONYMOUS_CODING;G72D;hetro;SIFT=0.90
25M2-0682;Chr06:54163592;NON_SYNONYMOUS_CODING;T63I;hetro;SIFT=0.39
ARS200;Chr06:54161888;NON_SYNONYMOUS_CODING;T71I;hetro;SIFT=0.31;SIFTMEDIAN=3.05;G;A
ARS252;Chr06:54163599;STOP_GAINED;R61*;homo;SIFT=NA;SIFTMEDIAN=NA;G;A

### Sheet: OPAQUE
25m2-2106;Chr02:5254991;START_LOST;M1I;hetro
20M2-0916;Chr02:5255137;NON_SYNONYMOUS_CODING;S50N;hetro
15M2-1367;Chr02:5255241;NON_SYNONYMOUS_CODING;P85S;homo
25M2-1653;Chr02:5255289;NON_SYNONYMOUS_CODING;A101T;hetro
15M2-1343;Chr02:5255301;NON_SYNONYMOUS_CODING;V105M;hetro
25M2-0678;Chr02:5256523;NON_SYNONYMOUS_CODING;G150E;homo
15M2-1232;Chr02:5256976;NON_SYNONYMOUS_CODING;A221T;hetro
20M2-0535;Chr02:5257244;NON_SYNONYMOUS_CODING;A272V;hetro
15M2-1672;Chr02:5257511;NON_SYNONYMOUS_CODING;P306S;hetro
25M2-1597;Chr02:5257754;NON_SYNONYMOUS_CODING;G387R;hetro
ARS178;Chr02:5255221;NON_SYNONYMOUS_CODING;P78L;hetro;SIFT=0.08;SIFTMEDIAN=2.67;C;T
ARS30;Chr02:5255289;NON_SYNONYMOUS_CODING;A101T;hetro;SIFT=0.29;SIFTMEDIAN=2.64;G;A
ARS226;Chr02:5256953;SPLICE_SITE_ACCEPTOR;hetro;SIFT=NA;SIFTMEDIAN=NA;G;A
ARS87;Chr02:5257491;NON_SYNONYMOUS_CODING;S299F;hetro;SIFT=0.01;SIFTMEDIAN=2.75;C;T
ARS103;Chr02:5257691;STOP_GAINED;Q366*;hetro;SIFT=NA;SIFTMEDIAN=NA;C;T

### Sheet: glutamate receptor
25M2-1390;Chr04:65860851;NON_SYNONYMOUS_CODING;L26F;homo;SIFT=0.01
25M2-0237;Chr04:65860942;NON_SYNONYMOUS_CODING;A56V;hetro;SIFT=0.10
25M2-0249;Chr04:65860942;NON_SYNONYMOUS_CODING;A56V;hetro;SIFT=0.10
20M2-0861;Chr04:65861115;NON_SYNONYMOUS_CODING;A114T;hetro;SIFT=0.03
25M2-0734;Chr04:65861119;NON_SYNONYMOUS_CODING;S115F;hetro;SIFT=0.00
15M2-1143;Chr04:65864178;NON_SYNONYMOUS_CODING;S156F;hetro;SIFT=0.00
15M2-1684;Chr04:65864199;NON_SYNONYMOUS_CODING;S163F;hetro;SIFT=0.00
25M2-1653;Chr04:65864255;NON_SYNONYMOUS_CODING;E182K;homo;SIFT=0.31
25M2-0806;Chr04:65864358;NON_SYNONYMOUS_CODING;A216V;hetro;SIFT=0.04
25M2-0510;Chr04:65864468;NON_SYNONYMOUS_CODING;V253M;hetro;SIFT=0.02
15M2-1372;Chr04:65864669;NON_SYNONYMOUS_CODING;R320C;hetro;SIFT=0.03
15M2-1398;Chr04:65864772;NON_SYNONYMOUS_CODING;T354M;hetro;SIFT=0.00
25M2-0770;Chr04:65864787;NON_SYNONYMOUS_CODING;A359V;hetro;SIFT=0.00
15M2-1558;Chr04:65864798;NON_SYNONYMOUS_CODING;E363K;hetro;SIFT=0.03
25M2-1581;Chr04:65864892;NON_SYNONYMOUS_CODING;A394V;hetro;SIFT=0.42
15M2-1662;Chr04:65865105;NON_SYNONYMOUS_CODING;P465L;hetro;SIFT=0.00
25M2-1693;Chr04:65865136;STOP_GAINED;W475*;hetro
25m2-1989;Chr04:65865146;NON_SYNONYMOUS_CODING;P479S;homo;SIFT=0.43
15M2-1374;Chr04:65865320;NON_SYNONYMOUS_CODING;V537M;hetro;SIFT=0.04
25M2-0771;Chr04:65865350;NON_SYNONYMOUS_CODING;E547K;hetro;SIFT=0.01
15M2-1603;Chr04:65865490;NON_SYNONYMOUS_CODING;D564N;hetro;SIFT=0.00
15M2-1469;Chr04:65865641;NON_SYNONYMOUS_CODING;A614V;hetro;SIFT=0.15
15M2-1350;Chr04:65865691;NON_SYNONYMOUS_CODING;H631Y;hetro;SIFT=0.00
25M2-1032;Chr04:65865940;NON_SYNONYMOUS_CODING;V680I;hetro;SIFT=0.01
25M2-0621;Chr04:65866133;NON_SYNONYMOUS_CODING;T744M;hetro;SIFT=0.04
25M2-0798;Chr04:65866150;NON_SYNONYMOUS_CODING;D750N;hetro;SIFT=0.04
25M2-0054;Chr04:65866189;NON_SYNONYMOUS_CODING;E763K;hetro;SIFT=0.00
25M2-0396;Chr04:65866429;NON_SYNONYMOUS_CODING;L843F;hetro;SIFT=0.12
25M2-0740;Chr04:65866595;NON_SYNONYMOUS_CODING;R898H;hetro;SIFT=0.13
20M2-0673;Chr04:65866616;NON_SYNONYMOUS_CODING;R905Q;hetro;SIFT=0.83
25m2-2134;Chr04:65866768;NON_SYNONYMOUS_CODING;E956K;hetro;SIFT=0.07
15M2-1419;Chr04:65866780;NON_SYNONYMOUS_CODING;A960T;hetro;SIFT=0.22
15M2-1268;Chr04:65866912;NON_SYNONYMOUS_CODING;V1004M;hetro;SIFT=0.21
ARS32;Chr04:65866454;NON_SYNONYMOUS_CODING;R851Q;hetro;SIFT=0.65;SIFTMEDIAN=2.78;G;A
