## Supplementary material for "Integrative metabolome-genome analysis reveals the genetic architecture of metabolic diversity in sorghum grain": Revised_Supplementary_files.zip_1_to_12: Supplemental_Table_S6.xlsx

### Sheet: top_enriched_regions_all_chromo
Supplemental Table S6: Comparison of the genomic distribution of SNPs identified through mGWAS versus the total input SNPs used in the analysis. Genomic regions include 3' and 5' UTRs, upstream and downstream regulatory regions, intergenic areas, introns, missense, and synonymous coding sites. Counts and percentages reflect the proportion of SNPs within each genomic category out of the total SNPs…
Genomic Regions	SNPs	Total	mGWAS Percent (%)
3'-UTR	170742	4151451	4.1122
5'-UTR	112257	4151451	2.7034
Downstream gene	808130	4151451	19.4695
Upstream_region	987280	4151451	23.7721
Intergenic region	1579385	4151451	38.0505
Intronic_region	533139	4151451	12.8443
Functional Class	SNPs	Percent (%)
missense	498416	12.0066
synonymous	328102	7.9198
Genomic Region	Input GWAS (%)	mGWAS (%)	Enrichment Ratio	log₂ Enrichment
3'-UTR	2	4.1122	2.0561	1.04
5'-UTR	1.3	2.7034	2.0795	1.056
Downstream Region	18	19.4695	1.0816	0.113
Upstream Region	18.3	23.7721	1.299	0.377
Intergenic Region	49	38.0505	0.7765	−0.365
Intronic Region	9	12.8443	1.4271	0.513
Missense	1.4	12.0066	8.5761	3.1
Synonymous	1	7.9198	7.9198	2.986
Permutation countsab	Enrichment	p-value
2,121.1 ± 85.51	2.48	1.07 x 10-10
3370.5 ± 34.91	1.63	5.31 x 10-23
2,512.2 ± 118.95	0.63	6.11 x 10-17
4370.5 ± 50.91	1.55	6.38 x 10-10
78.2 ± 9.46	2.4	2.95 x 10-21
32.7 ± 4.18	1.98	7.27 x 10-4
64.9 ± 9.77	2.53	6.32 x 10-24
205.3 ±34.40	2.03	8.61 x 10-15

### Sheet: Non-genic-SNPs
Supplementary Table S5: Non-genic SNPs with distance in bp
SNP_distance_bp	group
100	All_non_genic
104	All_non_genic
108	All_non_genic
113	All_non_genic
117	All_non_genic
122	All_non_genic
127	All_non_genic
133	All_non_genic
138	All_non_genic
144	All_non_genic
150	All_non_genic
156	All_non_genic
163	All_non_genic
169	All_non_genic
177	All_non_genic
184	All_non_genic
192	All_non_genic
200	All_non_genic
208	All_non_genic
217	All_non_genic
226	All_non_genic
235	All_non_genic
245	All_non_genic
255	All_non_genic
266	All_non_genic
277	All_non_genic
288	All_non_genic
301	All_non_genic
313	All_non_genic
326	All_non_genic
340	All_non_genic
354	All_non_genic
369	All_non_genic
384	All_non_genic
400	All_non_genic
417	All_non_genic
434	All_non_genic
452	All_non_genic
471	All_non_genic
491	All_non_genic
511	All_non_genic
533	All_non_genic
555	All_non_genic
578	All_non_genic
602	All_non_genic
627	All_non_genic
653	All_non_genic
680	All_non_genic
709	All_non_genic
738	All_non_genic
769	All_non_genic
801	All_non_genic
835	All_non_genic
869	All_non_genic
906	All_non_genic
943	All_non_genic
983	All_non_genic
1024	All_non_genic
1066	All_non_genic
1111	All_non_genic
1157	All_non_genic
1205	All_non_genic
1256	All_non_genic
1308	All_non_genic
1362	All_non_genic
1419	All_non_genic
1478	All_non_genic
1540	All_non_genic
1604	All_non_genic
1671	All_non_genic
1741	All_non_genic
1813	All_non_genic
1889	All_non_genic
1967	All_non_genic
2049	All_non_genic
2135	All_non_genic
2224	All_non_genic
2316	All_non_genic
2413	All_non_genic
2513	All_non_genic
2618	All_non_genic
2727	All_non_genic
2841	All_non_genic
2959	All_non_genic
3082	All_non_genic
3211	All_non_genic
3345	All_non_genic
3484	All_non_genic
3629	All_non_genic
3780	All_non_genic
3938	All_non_genic
4102	All_non_genic
4273	All_non_genic
4451	All_non_genic
4636	All_non_genic
4829	All_non_genic
5031	All_non_genic
5240	All_non_genic
5459	All_non_genic
5686	All_non_genic
5923	All_non_genic
6170	All_non_genic
6427	All_non_genic
6695	All_non_genic
6973	All_non_genic
7264	All_non_genic
7567	All_non_genic
7882	All_non_genic
8210	All_non_genic
8552	All_non_genic
8909	All_non_genic
9280	All_non_genic
9666	All_non_genic
10069	All_non_genic
10489	All_non_genic
10926	All_non_genic
11381	All_non_genic
11855	All_non_genic
12349	All_non_genic
12863	All_non_genic
13399	All_non_genic
13957	All_non_genic
14539	All_non_genic
15144	All_non_genic
15775	All_non_genic
16433	All_non_genic
17117	All_non_genic
17830	All_non_genic
18573	All_non_genic
19347	All_non_genic
20153	All_non_genic
20992	All_non_genic
21867	All_non_genic
22778	All_non_genic
23727	All_non_genic
24715	All_non_genic
25745	All_non_genic
26818	All_non_genic
27935	All_non_genic
29099	All_non_genic
30311	All_non_genic
31574	All_non_genic
32889	All_non_genic
34259	All_non_genic
35686	All_non_genic
37173	All_non_genic
38722	All_non_genic
40335	All_non_genic
42015	All_non_genic
43766	All_non_genic
45589	All_non_genic
47488	All_non_genic
49466	All_non_genic
51527	All_non_genic
53674	All_non_genic
55910	All_non_genic
58239	All_non_genic
60665	All_non_genic
63192	All_non_genic
65825	All_non_genic
68567	All_non_genic
71424	All_non_genic
74399	All_non_genic
77499	All_non_genic
80727	All_non_genic
84090	All_non_genic
87594	All_non_genic
91243	All_non_genic
95044	All_non_genic
99003	All_non_genic
103128	All_non_genic
107424	All_non_genic
111899	All_non_genic
116561	All_non_genic
121417	All_non_genic
126475	All_non_genic
131744	All_non_genic
137232	All_non_genic
142949	All_non_genic
148905	All_non_genic
155108	All_non_genic
161570	All_non_genic
168301	All_non_genic
175312	All_non_genic
182615	All_non_genic
190223	All_non_genic
198148	All_non_genic
206402	All_non_genic
215001	All_non_genic
223958	All_non_genic
233288	All_non_genic
243006	All_non_genic
253130	All_non_genic
263675	All_non_genic
274660	All_non_genic
286102	All_non_genic
298021	All_non_genic
310436	All_non_genic
323369	All_non_genic
336840	All_non_genic
350873	All_non_genic
365490	All_non_genic
380716	All_non_genic
396577	All_non_genic
413098	All_non_genic
430307	All_non_genic
448234	All_non_genic
466907	All_non_genic
486358	All_non_genic
506619	All_non_genic
527725	All_non_genic
549710	All_non_genic
572610	All_non_genic
596465	All_non_genic
621313	All_non_genic
647197	All_non_genic
674159	All_non_genic
702244	All_non_genic
731499	All_non_genic
761973	All_non_genic
793716	All_non_genic
826782	All_non_genic
861225	All_non_genic
897104	All_non_genic
934476	All_non_genic
973406	All_non_genic
1013958	All_non_genic
1056199	All_non_genic
1100199	All_non_genic
1146033	All_non_genic
1193776	All_non_genic
1243508	All_non_genic
1295312	All_non_genic
1349274	All_non_genic
1405484	All_non_genic
1464036	All_non_genic
1525027	All_non_genic
1588558	All_non_genic
1654737	All_non_genic
1723672	All_non_genic
1795480	All_non_genic
1870278	All_non_genic
1948193	All_non_genic
2029354	All_non_genic
2113895	All_non_genic
2201959	All_non_genic
2293692	All_non_genic
2389246	All_non_genic
2488780	All_non_genic
2592461	All_non_genic
2700462	All_non_genic
2812962	All_non_genic
2930148	All_non_genic
3052216	All_non_genic
3179370	All_non_genic
3311821	All_non_genic
3449789	All_non_genic
3593506	All_non_genic
3743209	All_non_genic
3899149	All_non_genic
4061585	All_non_genic
4230789	All_non_genic
4407041	All_non_genic
4590636	All_non_genic
4781879	All_non_genic
4981090	All_non_genic
5188599	All_non_genic
5404753	All_non_genic
5629912	All_non_genic
5864451	All_non_genic
6108761	All_non_genic
6363249	All_non_genic
6628338	All_non_genic
6904471	All_non_genic
7192107	All_non_genic
7491726	All_non_genic
7803828	All_non_genic
8128931	All_non_genic
8467577	All_non_genic
8820332	All_non_genic
9187782	All_non_genic
9570540	All_non_genic
9969243	All_non_genic
10384556	All_non_genic
10817171	All_non_genic
11267808	All_non_genic
11737219	All_non_genic
12226185	All_non_genic
12735521	All_non_genic
13266075	All_non_genic
13818733	All_non_genic
14394413	All_non_genic
14994076	All_non_genic
15618721	All_non_genic
16269388	All_non_genic
16947162	All_non_genic
17653171	All_non_genic
18388592	All_non_genic
19154651	All_non_genic
19952623	All_non_genic
2252	mGWAS_significant
736	mGWAS_significant
767	mGWAS_significant
584	mGWAS_significant
1541	mGWAS_significant
316	mGWAS_significant
2392	mGWAS_significant
683	mGWAS_significant
1172	mGWAS_significant
882	mGWAS_significant
2077	mGWAS_significant
356	mGWAS_significant
851	mGWAS_significant
825	mGWAS_significant
1762	mGWAS_significant
576	mGWAS_significant
917	mGWAS_significant
644	mGWAS_significant
1021	mGWAS_significant
1338	mGWAS_significant
576	mGWAS_significant
1772	mGWAS_significant
1569	mGWAS_significant
1285	mGWAS_significant
1568	mGWAS_significant
710	mGWAS_significant
940	mGWAS_significant
626	mGWAS_significant
874	mGWAS_significant
1303	mGWAS_significant
707	mGWAS_significant
820	mGWAS_significant
709	mGWAS_significant
655	mGWAS_significant
714	mGWAS_significant
993	mGWAS_significant
571	mGWAS_significant
1124	mGWAS_significant
2293	mGWAS_significant
1449	mGWAS_significant
908	mGWAS_significant
641	mGWAS_significant
688	mGWAS_significant
2330	mGWAS_significant
1025	mGWAS_significant
727	mGWAS_significant
1100	mGWAS_significant
2858	mGWAS_significant
1061	mGWAS_significant
1361	mGWAS_significant
1161	mGWAS_significant
838	mGWAS_significant
564	mGWAS_significant
839	mGWAS_significant
900	mGWAS_significant
1340	mGWAS_significant
1521	mGWAS_significant
1592	mGWAS_significant
1153	mGWAS_significant
1556	mGWAS_significant
685	mGWAS_significant
1870	mGWAS_significant
1292	mGWAS_significant
861	mGWAS_significant
1276	mGWAS_significant
962	mGWAS_significant
1760	mGWAS_significant
2138	mGWAS_significant
2982	mGWAS_significant
497	mGWAS_significant
485	mGWAS_significant
777	mGWAS_significant
1083	mGWAS_significant
1549	mGWAS_significant
1170	mGWAS_significant
363	mGWAS_significant
858	mGWAS_significant
1512	mGWAS_significant
1121	mGWAS_significant
1463	mGWAS_significant
894	mGWAS_significant
904	mGWAS_significant
1097	mGWAS_significant
1227	mGWAS_significant
1104	mGWAS_significant
1061	mGWAS_significant
715	mGWAS_significant
1207	mGWAS_significant
1062	mGWAS_significant
1758	mGWAS_significant
1821	mGWAS_significant
1096	mGWAS_significant
828	mGWAS_significant
726	mGWAS_significant
1235	mGWAS_significant
1039	mGWAS_significant
842	mGWAS_significant
1022	mGWAS_significant
733	mGWAS_significant
1417	mGWAS_significant
799	mGWAS_significant
1844	mGWAS_significant
1223	mGWAS_significant
1345	mGWAS_significant
578	mGWAS_significant
1088	mGWAS_significant
1448	mGWAS_significant
620	mGWAS_significant
875	mGWAS_significant
1016	mGWAS_significant
503	mGWAS_significant
1170	mGWAS_significant
1526	mGWAS_significant
650	mGWAS_significant
1191	mGWAS_significant
518	mGWAS_significant
980	mGWAS_significant
445	mGWAS_significant
1751	mGWAS_significant
1226	mGWAS_significant
987	mGWAS_significant
678	mGWAS_significant
1890	mGWAS_significant
2673	mGWAS_significant
394	mGWAS_significant
1855	mGWAS_significant
2256	mGWAS_significant
1184	mGWAS_significant
549	mGWAS_significant
1539	mGWAS_significant
913	mGWAS_significant
739	mGWAS_significant
540	mGWAS_significant
1316	mGWAS_significant
1486	mGWAS_significant
732	mGWAS_significant
1297	mGWAS_significant
564	mGWAS_significant
1493	mGWAS_significant
1023	mGWAS_significant
910	mGWAS_significant
950	mGWAS_significant
1544	mGWAS_significant
1455	mGWAS_significant
1303	mGWAS_significant
1071	mGWAS_significant
1039	mGWAS_significant
1362	mGWAS_significant
1123	mGWAS_significant
1406	mGWAS_significant
856	mGWAS_significant
295	mGWAS_significant
1681	mGWAS_significant
2984	mGWAS_significant
1246	mGWAS_significant
951	mGWAS_significant
934	mGWAS_significant
942	mGWAS_significant
1008	mGWAS_significant
570	mGWAS_significant
772	mGWAS_significant
607	mGWAS_significant
1132	mGWAS_significant
862	mGWAS_significant
1280	mGWAS_significant
916	mGWAS_significant
1637	mGWAS_significant
1112	mGWAS_significant
2990	mGWAS_significant
387	mGWAS_significant
723	mGWAS_significant
1569	mGWAS_significant
3540	mGWAS_significant
883	mGWAS_significant
1022	mGWAS_significant
893	mGWAS_significant
1945	mGWAS_significant
866	mGWAS_significant
1404	mGWAS_significant
852	mGWAS_significant
529	mGWAS_significant
1169	mGWAS_significant
1286	mGWAS_significant
1909	mGWAS_significant
946	mGWAS_significant
734	mGWAS_significant
1324	mGWAS_significant
1127	mGWAS_significant
1150	mGWAS_significant
964	mGWAS_significant
1786	mGWAS_significant
1202	mGWAS_significant
2591	mGWAS_significant
1742	mGWAS_significant
1390	mGWAS_significant
443	mGWAS_significant
1351	mGWAS_significant
1233	mGWAS_significant
1500	mGWAS_significant
1685	mGWAS_significant
85184	mGWAS_significant
139041	mGWAS_significant
79857	mGWAS_significant
218573	mGWAS_significant
58697	mGWAS_significant
49446	mGWAS_significant
51670	mGWAS_significant
70031	mGWAS_significant
63913	mGWAS_significant
218678	mGWAS_significant
87756	mGWAS_significant
58445	mGWAS_significant
156166	mGWAS_significant
79087	mGWAS_significant
60972	mGWAS_significant
141954	mGWAS_significant
128318	mGWAS_significant
84031	mGWAS_significant
175596	mGWAS_significant
105299	mGWAS_significant
190938	mGWAS_significant
122274	mGWAS_significant
186548	mGWAS_significant
104473	mGWAS_significant
61391	mGWAS_significant
266378	mGWAS_significant
80387	mGWAS_significant
92354	mGWAS_significant
75566	mGWAS_significant
92186	mGWAS_significant
110193	mGWAS_significant
108408	mGWAS_significant
130265	mGWAS_significant
204799	mGWAS_significant
95295	mGWAS_significant
61063	mGWAS_significant
62317	mGWAS_significant
76620	mGWAS_significant
51187	mGWAS_significant
139098	mGWAS_significant
81931	mGWAS_significant
88303	mGWAS_significant
99924	mGWAS_significant
57198	mGWAS_significant
70855	mGWAS_significant
130981	mGWAS_significant
128071	mGWAS_significant
83755	mGWAS_significant
206310	mGWAS_significant
59316	mGWAS_significant
87110	mGWAS_significant
91179	mGWAS_significant
32718	mGWAS_significant
217061	mGWAS_significant
115781	mGWAS_significant
65847	mGWAS_significant
227156	mGWAS_significant
126397	mGWAS_significant
118745	mGWAS_significant
78442	mGWAS_significant
104340	mGWAS_significant
54320	mGWAS_significant
137439	mGWAS_significant
86090	mGWAS_significant
105508	mGWAS_significant
161740	mGWAS_significant
112063	mGWAS_significant
111069	mGWAS_significant
111694	mGWAS_significant
74579	mGWAS_significant
139710	mGWAS_significant
185399	mGWAS_significant
135462	mGWAS_significant
142470	mGWAS_significant
70404	mGWAS_significant
70672	mGWAS_significant
56194	mGWAS_significant
163705	mGWAS_significant
90332	mGWAS_significant
175056	mGWAS_significant
73142	mGWAS_significant
83945	mGWAS_significant
103890	mGWAS_significant
144568	mGWAS_significant
102459	mGWAS_significant
108811	mGWAS_significant
100663	mGWAS_significant
107344	mGWAS_significant
63980	mGWAS_significant
103290	mGWAS_significant
92808	mGWAS_significant
97752	mGWAS_significant
121766	mGWAS_significant
76164	mGWAS_significant
96676	mGWAS_significant
88785	mGWAS_significant
118166	mGWAS_significant
136876	mGWAS_significant
68237	mGWAS_significant
126410	mGWAS_significant
228487	mGWAS_significant
55518	mGWAS_significant
71743	mGWAS_significant
70311	mGWAS_significant
89436	mGWAS_significant
191389	mGWAS_significant
100535	mGWAS_significant
75738	mGWAS_significant
128238	mGWAS_significant
78668	mGWAS_significant
156731	mGWAS_significant
112987	mGWAS_significant
174283	mGWAS_significant
76756	mGWAS_significant
336135	mGWAS_significant
139073	mGWAS_significant
129930	mGWAS_significant
97973	mGWAS_significant
74808	mGWAS_significant
70672	mGWAS_significant
94706	mGWAS_significant
72694	mGWAS_significant
111971	mGWAS_significant
71860	mGWAS_significant
128201	mGWAS_significant
146586	mGWAS_significant
75402	mGWAS_significant
161135	mGWAS_significant
90921	mGWAS_significant
158742	mGWAS_significant
119156	mGWAS_significant
156663	mGWAS_significant
67111	mGWAS_significant
95818	mGWAS_significant
178705	mGWAS_significant
78097	mGWAS_significant
44269	mGWAS_significant
45976	mGWAS_significant
36693	mGWAS_significant
42927	mGWAS_significant
84818	mGWAS_significant
166764	mGWAS_significant
83787	mGWAS_significant
113815	mGWAS_significant
95695	mGWAS_significant
100342	mGWAS_significant
93493	mGWAS_significant
93269	mGWAS_significant
120257	mGWAS_significant
62475	mGWAS_significant
