## Supplementary material for "Integrative metabolome-genome analysis reveals the genetic architecture of metabolic diversity in sorghum grain": Revised_Supplementary_files.zip_1_to_12: Supplemental_Table_S7.xlsx

### Sheet: MGCs
Supplemental Table S7: Characteristics of predicted biosynthetic gene clusters identified in the Sorghum bicolor genome. Coordinates, cluster sizes, core biosynthetic domains, and CD-HIT-based gene family counts are shown for each cluster.
Cluster	Record	Type	From	To	Cluster Size (kb)	Core domains	CD-HIT Clusters
Cluster 1	Chr1	Sugars and Carbohydrates	1016097	1169880	153.78	UDPGT_2, adh_short_C2, p450	4
Cluster 10	Chr2	Sugars and Carbohydrates	57443629	57560934	117.31	UDPGT_2, p450	3
Cluster 11	Chr2	Putative	61868057	62070583	202.53	COesterase, Peptidase_S10, adh_short	8
Cluster 12	Chr3	Sugars and Carbohydrates-Terpene	68380815	68441563	60.75	Glyco_transf_28, Terpene_synth, Terpene_synth_C, Transferase, UDPGT	3
Cluster 13	Chr4	Sugars and Carbohydrates	5564025	5628714	64.69	Glycos_transf_1, p450	3
Cluster 14	Chr4	Sugars and Carbohydrates-Polyketide	7283793	7358302	74.51	Chal_sti_synt_C, Chal_sti_synt_N, UDPGT_2	3
Cluster 15	Chr4	Sugars and Carbohydrates	58633369	58683790	50.42	Glycos_transf_1, Glycos_transf_2, Methyltransf_11	3
Cluster 16	Chr4	Tannin	66282528	66361329	78.8	2OG-FeII_Oxy, Peptidase_S10, Str_synth, Transferase, adh_short_C2	6
Cluster 17	Chr5	Lignin-Polyketide	17258060	18118103	860.04	Chal_sti_synt_N, DIOX_N, Dirigent, Methyltransf_2, Peptidase_S10	8
Cluster 18	Chr5	Amino acid	5559616	5594836	35.2	p450, Methyltransf, Kinase	3
Cluster 19	Chr5	Sugars and Carbohydrates	62696059	62995686	299.63	AMP-binding, Methyltransf_11, UDPGT_2, p450	5
Cluster 2	Chr1	Lignin-Sugars and Carbohydrates	3292513	3330439	37.93	Dirigent, UDPGT_2, p450	3
Cluster 20	Chr5	Terpene	64393393	64529531	136.14	Prenyltrans, SQHop_cyclase_C, SQHop_cyclase_N, p450	3
Cluster 21	Chr5	Polyketide	64724026	64810990	86.96	Chal_sti_synt_C, Epimerase, p450	3
Cluster 22	Chr5	Lignin-Sugars and Carbohydrates	67564381	67642514	78.13	Dirigent, UDPGT_2, p450	3
Cluster 23	Chr5	Lignin	69186562	69370262	183.7	Dirigent, Peptidase_S10, p450	4
Cluster 24	Chr5	Lignin	70387619	70627798	240.18	Amino_oxidase, Dirigent, oMT, p450	3
Cluster 25	Chr6	Polyketide	3318320	3556279	237.96	Chal_sti_synt_C, Chal_sti_synt_N, Transferase	3
Cluster 26	Chr6	Lignin	48791688	48872417	80.73	Dirigent, Methyltransf_11, p450	3
Cluster 27	Chr6	Terpene	56050196	56098097	47.9	Terpene_synth_C, Transferase	3
Cluster 28	Chr6	Terpene	58634377	58691552	57.17	AMP-binding, Terpene_synth, Terpene_synth_C, Transferase	3
Cluster 29	Chr7	Polyketide	6002761	6236433	233.67	Chal_sti_synt_N, Methyltransf_2, Transferase	4
Cluster 3	Chr1	Amino acid	17685101	17819900	134.9	p450, Methyltransf, Kinase	3
Cluster 30	Chr7	Sugars and Carbohydrates-Terpene	13853873	14289676	435.8	Glycos_transf_2, Prenyltrans, SQHop_cyclase_C, SQHop_cyclase_N, p450	3
Cluster 31	Chr7	Terpene	55648377	55821569	173.19	Terpene_synth, Terpene_synth_C, p450	3
Cluster 32	Chr7	Putative	59141972	59209470	67.5	COesterase, Epimerase	6
Cluster 33	Chr8	Polyketide	1131970	1195454	63.48	Chal_sti_synt_C, Chal_sti_synt_N, Methyltransf_2, p450	3
Cluster 34	Chr9	Sugars and Carbohydrates	6842073	6900698	58.62	DIOX_N, UDPGT_2, p450	4
Cluster 35	Chr10	Sugars and Carbohydrates	1791455	1884169	92.71	Glycos_transf_1, Methyltransf_11, UDPGT_2	3
Cluster 36	Chr10	Sugars and Carbohydrates	5451172	5490963	39.79	DIOX_N, Epimerase, UDPGT_2	3
Cluster 37	Chr10	Sugars and Carbohydrates	51662049	51943022	280.97	Transferase, UDPGT_2	6
Cluster 38	Chr10	Sugars and Carbohydrates	55408700	55435652	26.95	Epimerase, UDPGT_2	3
Cluster 4	Chr1	Terpene	65226896	65347607	120.71	Terpene_synth, Terpene_synth_C, p450	3
Cluster 5	Chr1	Terpene	65755901	65855510	99.61	Terpene_synth, Terpene_synth_C, adh_short, p450	5
Cluster 6	Chr1	Terpene	66043026	66133935	90.91	Epimerase, Terpene_synth, Terpene_synth_C	3
Cluster 7	Chr1	Lignin-Terpene	69633672	69682476	48.8	Dirigent, Epimerase, Terpene_synth, Terpene_synth_C	3
Cluster 8	Chr2	Putative	3947713	4047444	99.73	Aminotran_1_2, COesterase, Transferase	5
Cluster 9	Chr2	Terpene	6462489	6510341	47.85	Terpene_synth, Terpene_synth_C, p450	3

### Sheet: Genes_overlap_clusters 
Supplemental Table S7: List of 85 genes located within or near Metabolic Gene Clusters (MGCs) in the Sorghum bicolor genome that harbor genomic variants. The table includes gene names, chromosomal coordinates, variant site locations, distances between variants and gene boundaries (in kb), and corresponding GWAS p-values. Each gene is annotated with available functional information including Gene …
Gene Name	Chromosome	Gene Start (bp)	Gene End (bp)	SNP Position	Distance (kb)	p-value	Description	GO ID	PFAM ID	InterPro ID	ENZYME ID	Pathway ID	Pathway Description	ENZYME Description	InterPro Description	Panther Description	PFAM Description	KEGG ID	KEGG Description	KOG ID	KOG Description
Sobic.001G011800	Chr01	1015540	1016301	1017202	1.66	9.76624e-11	(1 of 3) PTHR10627 - SCP160	GO:0005515	PF00536	IPR001660					Sterile alpha motif domain	SCP160	SAM_1
Sobic.001G012000	Chr01	1031520	1034071	1039389	7.87	9.76624e-11	(1 of 3) K13029 - 4-hydroxyphenylacetaldehyde oxime monooxygenase (CYP71E1)	GO:0004497	PF00067	IPR001128	1.14.13.68	PWY-861	dhurrin biosynthesis	4-hydroxyphenylacetaldehyde oxime monooxygenase	Cytochrome P450	FAMILY NOT NAMED	p450	K13029	4-hydroxyphenylacetaldehyde oxime monooxygenase [EC:1.14.13.68]
Sobic.001G012200	Chr01	1048825	1050688	1001810	47.02	9.76624e-11	(1 of 3) K13029 - 4-hydroxyphenylacetaldehyde oxime monooxygenase (CYP71E1)	GO:0004497	PF00067	IPR001128	1.14.13.68	PWY-861	dhurrin biosynthesis	4-hydroxyphenylacetaldehyde oxime monooxygenase	Cytochrome P450	FAMILY NOT NAMED	p450	K13029	4-hydroxyphenylacetaldehyde oxime monooxygenase [EC:1.14.13.68]
Sobic.001G044400	Chr01	3309273	3311277	3289197	20.08	9.76624e-11	(1 of 1) PTHR11926//PTHR11926:SF315 - GLUCOSYL/GLUCURONOSYL TRANSFERASES // SUBFAMILY NOT NAMED	GO:0008152	PF00201	IPR002213	2.4.1.85	PWY-861	dhurrin biosynthesis	Cyanohydrin beta-glucosyltransferase	UDP-glucuronosyl/UDP-glucosyltransferase	FAMILY NOT NAMED	UDPGT
Sobic.001G044700	Chr01	3324801	3325349	3370046	45.24	9.76624e-11	(1 of 1) PTHR21495//PTHR21495:SF15 - NUCLEOPORIN-RELATED // DIRIGENT PROTEIN 15-RELATED		PF03018	IPR004265					Plant disease resistance response protein	FAMILY NOT NAMED	Dirigent
Sobic.001G044800	Chr01	3325484	3330705	3378548	53.06	9.76624e-11	(1 of 6) K06617 - raffinose synthase (E2.4.1.82)	GO:0003824	PF05691	IPR008811	2.4.1.82	PWY-5337	stachyose biosynthesis	Galactinol--sucrose galactosyltransferase	Glycosyl hydrolases 36		Raffinose_syn	K06617	raffinose synthase [EC:2.4.1.82]
Sobic.001G173000	Chr01	14511853	14515912	14530145	18.29	9.76624e-11	(1 of 12) 4.2.3.104 - Alpha-humulene synthase / ZSS1	GO:0000287	PF01397	IPR001906	4.2.3.104			Alpha-humulene synthase	Terpene synthase, N-terminal domain		Terpene_synth
Sobic.001G362001	Chr01	65183625	65185565	65196179	12.55	9.54917e-05	(1 of 1203) 2.7.11.1 - Non-specific serine/threonine protein kinase / Threonine-specific protein kinase	GO:0004672	PF07714	IPR000719	2.7.11.1			Non-specific serine/threonine protein kinase	Protein kinase domain		Pkinase_Tyr			KOG1187	Serine/threonine protein kinase
Sobic.001G362800	Chr01	65231582	65234507	65226985	4.6	9.54917e-05	(1 of 1) K06940 - uncharacterized protein (K06940)		PF03692	IPR005358					Putative zinc- or iron-chelating domain containing protein		UPF0153	K06940
Sobic.001G363100	Chr01	65244565	65245928	65259725	15.16	9.54917e-05	(1 of 42) PF00582 - Universal stress protein family (Usp)	GO:0006950	PF00582	IPR006016					UspA		Usp
Sobic.001G363200	Chr01	65248714	65251356	65245148	3.57	7.54917e-05	(1 of 4) PTHR33115:SF3 - ARM REPEAT SUPERFAMILY PROTEIN-RELATED	GO:0005488		IPR000225					Armadillo
Sobic.001G363300	Chr01	65255031	65257840	65214672	40.36	7.54917e-05	(1 of 4) PTHR33115:SF3 - ARM REPEAT SUPERFAMILY PROTEIN-RELATED	GO:0005488		IPR000225					Armadillo
Sobic.001G363700	Chr01	65296362	65298761	65305495	9.13	7.54917e-05	(1 of 9) 1.14.13.88 - Flavonoid 3',5'-hydroxylase / F3'5'H	GO:0004497	PF00067	IPR001128	1.14.13.88	PWY-6787	flavonoid biosynthesis (in equisetum)	Flavonoid 3',5'-hydroxylase	Cytochrome P450	FAMILY NOT NAMED	p450			KOG0156	Cytochrome P450 CYP2 subfamily
Sobic.001G364400	Chr01	65332794	65339108	65334925	2.13	7.54917e-05	(1 of 9) 1.14.13.88 - Flavonoid 3',5'-hydroxylase / F3'5'H	GO:0004497	PF00067	IPR001128	1.14.13.88	PWY-6787	flavonoid biosynthesis (in equisetum)	Flavonoid 3',5'-hydroxylase	Cytochrome P450	FAMILY NOT NAMED	p450			KOG0156	Cytochrome P450 CYP2 subfamily
Sobic.001G364500	Chr01	65345268	65347825	65392116	46.85	7.54917e-05	(1 of 3) 1.8.4.12 - Peptide-methionine (R)-S-oxide reductase / Selenoprotein R	GO:0006979	PF01641	IPR002579	1.8.4.12			Peptide-methionine (R)-S-oxide reductase	Peptide methionine sulphoxide reductase MrsB	METHIONINE SULFOXIDE REDUCTASE	SelR	K07305	peptide-methionine (R)-S-oxide reductase [EC:1.8.4.12]	KOG0856	Predicted pilin-like transcription factor
Sobic.001G367700	Chr01	65669306	65673826	65633488	35.82	7.54917e-05	(1 of 2) 3.1.3.29 - N-acylneuraminate-9-phosphatase	GO:0008152	PF13419	IPR011949	3.1.3.29			N-acylneuraminate-9-phosphatase	HAD-superfamily hydrolase, subfamily IA, REG-2-like	FAMILY NOT NAMED	HAD_2			KOG3085	Predicted hydrolase (HAD superfamily)
Sobic.001G369900	Chr01	65836371	65840872	65801550	34.82	7.54917e-05	similar to Putative uncharacterized protein
Sobic.001G370100	Chr01	65852807	65856096	65829974	22.83	7.54917e-05	(1 of 1) PTHR15672//PTHR15672:SF16 - CAMP-REGULATED PHOSPHOPROTEIN 21 RELATED R3H DOMAIN CONTAINING PROTEIN // SUBFAMILY NOT NAMED	GO:0003676	PF01424	IPR001374					R3H domain	FAMILY NOT NAMED	R3H
Sobic.001G373100	Chr01	66106586	66110484	66146294	39.71	7.54917e-05	(1 of 1) PTHR21319//PTHR21319:SF13 - RING FINGER AND CHY ZINC FINGER DOMAIN-CONTAINING PROTEIN 1 // SUBFAMILY NOT NAMED	GO:0005515	PF05495	IPR001841	6.3.2.19	PWY-7511	protein ubiquitylation	Transferred entry: 2.3.2.23, 2.3.2.27 and 6.2.1.45	Zinc finger, RING-type	FAMILY NOT NAMED	zf-CHY	K10144	RING finger and CHY zinc finger domain-containing protein 1 [EC:6.3.2.19]	KOG1940	Zn-finger protein
Sobic.001G414200	Chr01	69602905	69604942	69562001	40.9	7.54917e-05	weakly similar to Expressed protein			IPR023109					Integrase/recombinase, N-terminal
Sobic.001G415000	Chr01	69661035	69665348	69641572	19.46	9.54917e-05	(1 of 1) PF13398 - Peptidase M50B-like (Peptidase_M50B)		PF13398								Peptidase_M50B
Sobic.002G041300	Chr02	3977209	3980405	3983427	6.22	9.54187e-06	(1 of 9) 3.4.19.12//3.4.22.69 - Ubiquitinyl hydrolase 1 / Ubiquitin thiolesterase // SARS coronavirus main proteinase / Severe acute respiratory syndrome coronavirus main protease				3.4.19.12			Ubiquitinyl hydrolase 1
Sobic.002G042000	Chr02	4013936	4015739	4058452	44.52	9.5401e-05	(1 of 5) PTHR23024//PTHR23024:SF162 - MEMBER OF 'GDXG' FAMILY OF LIPOLYTIC ENZYMES // SUBFAMILY NOT NAMED		PF12695	IPR029058	3.1.1.1	PWY-6303	methyl indole-3-acetate interconversion	Carboxylesterase	Alpha/Beta hydrolase fold	FAMILY NOT NAMED	Abhydrolase_5			KOG1515	Arylacetamide deacetylase
Sobic.002G042100	Chr02	4021751	4022807	3979739	42.01	9.52849e-07	(1 of 5) PTHR23024//PTHR23024:SF162 - MEMBER OF 'GDXG' FAMILY OF LIPOLYTIC ENZYMES // SUBFAMILY NOT NAMED		PF12695	IPR029058	3.1.1.1	PWY-6303	methyl indole-3-acetate interconversion	Carboxylesterase	Alpha/Beta hydrolase fold	FAMILY NOT NAMED	Abhydrolase_5			KOG1515	Arylacetamide deacetylase
Sobic.002G042200	Chr02	4028950	4030768	3992485	36.47	8.56565e-05	(1 of 5) PTHR23024//PTHR23024:SF162 - MEMBER OF 'GDXG' FAMILY OF LIPOLYTIC ENZYMES // SUBFAMILY NOT NAMED		PF12695	IPR029058	3.1.1.1	PWY-6303	methyl indole-3-acetate interconversion	Carboxylesterase	Alpha/Beta hydrolase fold	FAMILY NOT NAMED	Abhydrolase_5			KOG1515	Arylacetamide deacetylase
Sobic.002G042300	Chr02	4036817	4039168	4076893	40.08	8.56565e-05	(1 of 1) PTHR23024:SF102 - CARBOXYLESTERASE 15-RELATED		PF12695	IPR029058	3.1.1.1	PWY-6303	methyl indole-3-acetate interconversion	Carboxylesterase	Alpha/Beta hydrolase fold	FAMILY NOT NAMED	Abhydrolase_5			KOG1515	Arylacetamide deacetylase
Sobic.002G065300	Chr02	6457584	6463031	6413799	43.78	8.56565e-05	(1 of 1) PTHR10795//PTHR10795:SF405 - PROPROTEIN CONVERTASE SUBTILISIN/KEXIN // SUBFAMILY NOT NAMED	GO:0004252	PF05922	IPR000209	3.4.21.25			Cucumisin	Peptidase S8/S53 domain	PROPROTEIN CONVERTASE SUBTILISIN/KEXIN	Inhibitor_I9
Sobic.002G065700	Chr02	6482063	6484042	6515581	33.52	8.56565e-05	(1 of 8) PTHR24298:SF58 - CYTOCHROME P450 76C1	GO:0004497	PF00067	IPR001128					Cytochrome P450	FAMILY NOT NAMED	p450			KOG0156	Cytochrome P450 CYP2 subfamily
Sobic.002G189500	Chr02	57558193	57559201	57537586	20.61	8.56565e-05	similar to Putative uncharacterized protein
Sobic.002G227500	Chr02	61936520	61944823	61939760	3.24	8.56565e-05	(1 of 2) PTHR11141//PTHR11141:SF9 - PROTEIN TRANSPORT PROTEIN SEC23 // SUBFAMILY NOT NAMED	GO:0006886	PF04811	IPR006895					Zinc finger, Sec23/Sec24-type	FAMILY NOT NAMED	Sec23_trunk	K14006	protein transport protein SEC23
Sobic.002G229400	Chr02	62055885	62059391	62034709	21.18	8.56565e-05	(1 of 1) PTHR11802//PTHR11802:SF60 - SERINE PROTEASE FAMILY S10 SERINE CARBOXYPEPTIDASE // SUBFAMILY NOT NAMED	GO:0004185	PF00450	IPR001563	3.4.16.6			Carboxypeptidase D	Peptidase S10, serine carboxypeptidase	FAMILY NOT NAMED	Peptidase_S10	K16297	serine carboxypeptidase-like clade II [EC:3.4.16.-]
Sobic.003G368200	Chr03	68397338	68401309	68347378	49.96	8.56565e-05	similar to Putative uncharacterized protein P0677H08.1	GO:0005515		IPR017986					WD40-repeat-containing domain
Sobic.004G068900	Chr04	5618766	5620768	5583191	35.58	8.56565e-05	(1 of 182) KOG0156 - Cytochrome P450 CYP2 subfamily	GO:0004497	PF00067	IPR001128					Cytochrome P450	FAMILY NOT NAMED	p450			KOG0156	Cytochrome P450 CYP2 subfamily
Sobic.004G086600	Chr04	7280375	7284738	7303194	22.82	8.56565e-05	(1 of 2) K03066 - 26S proteasome regulatory subunit T6 (PSMC5, RPT6)	GO:0005524	PF07724	IPR003959	3.4.25.1			Proteasome endopeptidase complex	ATPase, AAA-type, core	FAMILY NOT NAMED	AAA_2	K03066	26S proteasome regulatory subunit T6
Sobic.004G086700	Chr04	7289497	7299263	7348814	59.32	8.56565e-05	(1 of 2) K13137 - serine-threonine kinase receptor-associated protein (STRAP, UNRIP)	GO:0005515	PF00400	IPR017986					WD40-repeat-containing domain	FAMILY NOT NAMED	WD40	K13137	serine-threonine kinase receptor-associated protein
Sobic.004G086800	Chr04	7299823	7302634	7301478	1.66	8.56565e-05	(1 of 7) 2.3.1.119//2.3.1.199 - Transferred entry: 1.1.1.330, 1.3.1.93, 2.3.1.199 and 4.2.1.134 // Very-long-chain 3-oxoacyl-CoA synthase / Very-long-chain beta-ketoacyl-CoA synthase	GO:0003824	PF08392	IPR016039	2.3.1.119	PWY-7726	(4Z,7Z,10Z,13Z,16Z)-docosa-4,7,10,13,16-pentaenoate biosynthesis (6-desaturase)	Transferred entry: 1.1.1.330, 1.3.1.93, 2.3.1.199 and 4.2.1.134	Thiolase-like		FAE1_CUT1_RppA	K15397	3-ketoacyl-CoA synthase [EC:2.3.1.199]
Sobic.004G238500	Chr04	58635408	58637978	58679445	44.04	9.51074e-05	(1 of 1) PTHR10617:SF116 - GERANYLGERANYL DIPHOSPHATE REDUCTASE, CHLOROPLASTIC	GO:0015979	PF01494	IPR002938	1.3.1.83	PWY-5063	phytyl diphosphate biosynthesis	Geranylgeranyl diphosphate reductase	FAD-binding domain	ELECTRON TRANSFER FLAVOPROTEIN-UBIQUINONE OXIDOREDUCTASE	FAD_binding_3	K10960	geranylgeranyl reductase [EC:1.3.1.83]
Sobic.004G328500	Chr04	66278495	66282904	66287021	8.53	9.51074e-05	weakly similar to F-box domain containing protein, expressed
Sobic.004G328700	Chr04	66293923	66295671	66320931	27.01	9.51074e-05	(1 of 3) 2.3.1.133//2.3.1.99 - Shikimate O-hydroxycinnamoyltransferase // Quinate O-hydroxycinnamoyltransferase / Hydroxycinnamoyl coenzyme A-quinate transferase	GO:0016747	PF02458	IPR003480	2.3.1.133	PWY-6040	chlorogenic acid biosynthesis II	Shikimate O-hydroxycinnamoyltransferase	Transferase		Transferase	K13065	shikimate O-hydroxycinnamoyltransferase [EC:2.3.1.133]
Sobic.004G328900	Chr04	66307240	66308052	66300281	6.96	9.51074e-05	similar to Putative uncharacterized protein OSJNBa0077F02.114			IPR029044					Nucleotide-diphospho-sugar transferases
Sobic.004G329100	Chr04	66323839	66326998	66351675	27.84	9.51074e-05	(1 of 1) PTHR10209//PTHR10209:SF206 - OXIDOREDUCTASE, 2OG-FE II OXYGENASE FAMILY PROTEIN // GIBBERELLIN OXIDASE-LIKE PROTEIN-RELATED	GO:0016491	PF03171	IPR005123	1.14.11.13			Gibberellin 2-beta-dioxygenase	Oxoglutarate/iron-dependent dioxygenase	OXIDOREDUCTASE, 2OG-FE(II) OXYGENASE FAMILY PROTEIN	2OG-FeII_Oxy			KOG0143	Iron/ascorbate family oxidoreductases
Sobic.005G101900	Chr05	17625428	17627165	17581561	43.87	9.51074e-05	(1 of 2) PTHR11746//PTHR11746:SF94 - O-METHYLTRANSFERASE // SUBFAMILY NOT NAMED	GO:0008168	PF00891	IPR011991					Winged helix-turn-helix DNA-binding domain	FAMILY NOT NAMED	Methyltransf_2			KOG3178	Hydroxyindole-O-methyltransferase and related SAM-dependent methyltransferases
Sobic.005G109400	Chr05	22681719	22684606	22665241	16.48	9.51074e-05	(1 of 2) 5.4.99.47 - Parkeol synthase		PF13249	IPR008930	5.4.99.47			Parkeol synthase	Terpenoid cyclases/protein prenyltransferase alpha-alpha toroid	FAMILY NOT NAMED	SQHop_cyclase_N	K01853	cycloartenol synthase [EC:5.4.99.8]
Sobic.005G155500	Chr05	62712523	62713590	62684334	28.19	9.51074e-05	(1 of 2) PTHR21136//PTHR21136:SF73 - SNARE PROTEINS // SUBFAMILY NOT NAMED	GO:0016021	PF00957	IPR001388					Synaptobrevin	FAMILY NOT NAMED	Synaptobrevin
Sobic.005G155800	Chr05	62724678	62726884	62714572	10.11	9.51074e-05	(1 of 1) K05754 - actin related protein 2/3 complex, subunit 5 (ARPC5)	GO:0005885	PF04699	IPR006789					Actin-related protein 2/3 complex subunit 5	FAMILY NOT NAMED	P16-Arc	K05754	actin related protein 2/3 complex, subunit 5	KOG3380	Actin-related protein Arp2/3 complex, subunit ARPC5
Sobic.005G155900	Chr05	62727719	62729655	62687358	40.36	9.51074e-05	(1 of 3) PTHR10641//PTHR10641:SF614 - MYB-LIKE DNA-BINDING PROTEIN MYB // SUBFAMILY NOT NAMED	GO:0003677	PF00249	IPR001005					SANT/Myb domain	MYB-LIKE DNA-BINDING PROTEIN MYB	Myb_DNA-binding	K09422	myb proto-oncogene protein, plant	KOG0048	Transcription factor, Myb superfamily
Sobic.005G156500	Chr05	62792781	62794449	62828058	35.28	9.51074e-05	(1 of 10) K08237 - hydroquinone glucosyltransferase [EC:2.4.1.218] Glc b1- hydroquinone (E2.4.1.218)	GO:0008152	PF00201	IPR002213					UDP-glucuronosyl/UDP-glucosyltransferase	FAMILY NOT NAMED	UDPGT	K08237	hydroquinone glucosyltransferase [EC:2.4.1.218]	KOG1192	UDP-glucuronosyl and UDP-glucosyl transferase
Sobic.005G157100	Chr05	62909313	62916260	62868638	40.67	9.51074e-05	(1 of 1) K06963 - tRNA acetyltransferase TAN1 (TAN1, THUMPD1)	GO:0003723	PF02926	IPR004114					THUMP domain	FAMILY NOT NAMED	THUMP	K06963	tRNA acetyltransferase TAN1
Sobic.005G157200	Chr05	62916621	62919120	62893130	23.49	9.51074e-05	(1 of 2) K09549 - prefoldin subunit 2 (PFDN2)	GO:0006457	PF01920	IPR002777					Prefoldin beta-like	FAMILY NOT NAMED	Prefoldin_2	K09549	prefoldin subunit 2	KOG4098	Molecular chaperone Prefoldin, subunit 2
Sobic.005G157400	Chr05	62950661	62951078	62921620	29.04	9.51074e-05	(1 of 2) PTHR22595//PTHR22595:SF59 - CHITINASE-RELATED // SUBFAMILY NOT NAMED	GO:0042742	PF00967	IPR009009					RlpA-like double-psi beta-barrel domain	FAMILY NOT NAMED	Barwin
Sobic.005G167300	Chr05	64524099	64529952	64488501	35.6	9.51074e-05	(1 of 2) PTHR23083//PTHR23083:SF430 - TETRATRICOPEPTIDE REPEAT PROTEIN, TPR // SUBFAMILY NOT NAMED	GO:0005515	PF00515	IPR001440					Tetratricopeptide repeat 1	FAMILY NOT NAMED	TPR_1
Sobic.005G168800	Chr05	64772318	64774365	64786819	14.5	9.51074e-05	(1 of 1) PTHR11019//PTHR11019:SF122 - THIJ/PFPI // SUBFAMILY NOT NAMED		PF01965	IPR002818					DJ-1/PfpI	FAMILY NOT NAMED	DJ-1_PfpI	K18881	D-lactate dehydratase [EC:4.2.1.130]	KOG2764	Putative transcriptional regulator DJ-1
Sobic.005G168900	Chr05	64774449	64775716	64795951	21.5	9.51074e-05	(1 of 11) PTHR11102//PTHR11102:SF101 - SEL-1-LIKE PROTEIN // SUBFAMILY NOT NAMED	GO:0005515	PF03478	IPR001810					F-box domain	FAMILY NOT NAMED	DUF295
Sobic.005G192100	Chr05	67564147	67568602	67559367	4.78	9.51074e-05	(1 of 1) KOG0617//KOG4658 - Ras suppressor protein (contains leucine-rich repeats) // Apoptotic ATPase	GO:0043531	PF00931	IPR002182					NB-ARC	FAMILY NOT NAMED	NB-ARC			KOG4658	Apoptotic ATPase
Sobic.005G206700	Chr05	69290300	69293598	69334634	44.33	9.51074e-05	(1 of 1) K12602 - WD repeat-containing protein 61 (WDR61, REC14, SKI8)	GO:0005515	PF00400	IPR017986					WD40-repeat-containing domain	FAMILY NOT NAMED	WD40	K12602	WD repeat-containing protein 61	KOG0265	U5 snRNP-specific protein-like factor and related proteins
Sobic.005G207100	Chr05	69337335	69343150	69379706	42.37	9.51074e-05	(1 of 2) PTHR23172//PTHR23172:SF38 - AUXILIN/CYCLIN G-ASSOCIATED KINASE-RELATED // SUBFAMILY NOT NAMED			IPR001623					DnaJ domain	FAMILY NOT NAMED
Sobic.005G218500	Chr05	70489925	70491651	70490057	27.58	9.51074e-05	(1 of 16) PTHR21495//PTHR21495:SF81 - NUCLEOPORIN-RELATED // SUBFAMILY NOT NAMED		PF03018	IPR004265					Plant disease resistance response protein	FAMILY NOT NAMED	Dirigent
Sobic.005G218100	Chr05	70427461	70437308	70416475	21.78	9.51074e-08	(1 of 4) 2.1.1.79 - Cyclopropane-fatty-acyl-phospholipid synthase / Unsaturated-phospholipid methyltransferase
Sobic.005G218800	Chr05	70535137	70535953	70565822	30.68	9.51074e-08	(1 of 16) PTHR21495//PTHR21495:SF81 - NUCLEOPORIN-RELATED // SUBFAMILY NOT NAMED		PF03018	IPR004265					Plant disease resistance response protein	FAMILY NOT NAMED	Dirigent
Sobic.005G136800	Chr05	58914232	58915913	58912110	21.22	9.51074e-08	(1 of 10) K00660 - chalcone synthase (CHS)			IPR011141					Polyketide synthase, type III	FAMILY NOT NAMED	Chal_sti_synt_N	K00660	CHS		CHS
Sobic.006G020200	Chr06	3409601	3411297	3430163	20.56	9.51074e-08	(1 of 14) 2.3.1.196 - Benzyl alcohol O-benzoyltransferase	GO:0016747	PF02458	IPR003480	2.3.1.196	PWY-6801	volatile esters biosynthesis (during fruit ripening)	Benzyl alcohol O-benzoyltransferase	Transferase		Transferase
Sobic.006G020400	Chr06	3495099	3497678	3477704	17.4	9.51074e-08	weakly similar to Expressed protein
Sobic.006G121500	Chr06	48798034	48800268	48764185	33.85	9.51074e-08	(1 of 182) KOG0156 - Cytochrome P450 CYP2 subfamily	GO:0004497	PF00067	IPR001128					Cytochrome P450	FAMILY NOT NAMED	p450			KOG0156	Cytochrome P450 CYP2 subfamily
Sobic.006G121700	Chr06	48808497	48808955	48784055	24.44	9.51074e-08	weakly similar to Putative uncharacterized protein
Sobic.006G122100	Chr06	48837026	48843664	48801240	35.79	9.51074e-08	(1 of 48) PF01535//PF13041//PF14432 - PPR repeat (PPR) // PPR repeat family (PPR_2) // DYW family of nucleic acid deaminases (DYW_deaminase)	GO:0005515	PF01535	IPR002885					Pentatricopeptide repeat	FAMILY NOT NAMED	PPR
Sobic.006G122300	Chr06	48849454	48852511	48813740	35.71	9.51074e-08	(1 of 29) 3.2.1.4 - Cellulase / Endoglucanase	GO:0004553	PF00150	IPR013781	3.2.1.4			Cellulase	Glycoside hydrolase, catalytic domain		Cellulase
Sobic.006G122700	Chr06	48862254	48864550	48835447	26.81	9.51074e-08	(1 of 2) K15360 - centromere protein X (STRA13, CENPX, MHF2)	GO:0006281	PF09415	IPR018552					Centromere protein X		DUF2008	K15360	centromere protein X
Sobic.006G122800	Chr06	48864935	48866511	48905028	40.09	9.51074e-05	(1 of 2) PTHR21495//PTHR21495:SF61 - NUCLEOPORIN-RELATED // SUBFAMILY NOT NAMED		PF03018	IPR004265					Plant disease resistance response protein	FAMILY NOT NAMED	Dirigent
Sobic.006G122900	Chr06	48866658	48870440	48851633	15.03	7.51074e-05	(1 of 2) K15360 - centromere protein X (STRA13, CENPX, MHF2)	GO:0006281	PF09415	IPR018552					Centromere protein X		DUF2008	K15360	centromere protein X
Sobic.006G211000	Chr06	56057800	56060934	56022290	35.51	7.51074e-05	(1 of 2) PTHR31642//PTHR31642:SF12 - FAMILY NOT NAMED // PROTEIN ECERIFERUM 1	GO:0016747	PF02458	IPR003480					Transferase		Transferase
Sobic.006G247400	Chr06	58666996	58668356	58699944	32.95	7.51074e-05	(1 of 3) PTHR31642:SF9 - (Z)-3-HEXEN-1-OL ACETYLTRANSFERASE	GO:0016747	PF02458	IPR003480	2.3.1.196	PWY-6801	volatile esters biosynthesis (during fruit ripening)	Benzyl alcohol O-benzoyltransferase	Transferase		Transferase
Sobic.007G059500	Chr07	6219130	6220244	6246713	27.58	7.51074e-05	(1 of 1) PTHR11064//PTHR11064:SF48 - CCAAT-BINDING TRANSCRIPTION FACTOR-RELATED // SUBFAMILY NOT NAMED	GO:0046982	PF00808	IPR003958					Transcription factor CBF/NF-Y/archaeal histone domain	FAMILY NOT NAMED	CBFD_NFYB_HMF			KOG0869	CCAAT-binding factor, subunit A (HAP3)
Sobic.007G157500	Chr07	59178554	59180235	59169056	9.5	7.51074e-05	(1 of 2) PTHR23024//PTHR23024:SF134 - MEMBER OF 'GDXG' FAMILY OF LIPOLYTIC ENZYMES // SUBFAMILY NOT NAMED		PF12695	IPR029058	3.1.1.1	PWY-6303	methyl indole-3-acetate interconversion	Carboxylesterase	Alpha/Beta hydrolase fold	FAMILY NOT NAMED	Abhydrolase_5			KOG1515	Arylacetamide deacetylase
Sobic.007G157600	Chr07	59186439	59189578	59171162	15.28	7.51074e-05	(1 of 3) PTHR33621//PTHR33621:SF2 - FAMILY NOT NAMED // T17B22.18 PROTEIN
Sobic.007G157700	Chr07	59193179	59197076	59246840	53.66	7.51074e-05	(1 of 2) 1.1.1.219 - Dihydrokaempferol 4-reductase / NADPH-dihydromyricetin reductase	GO:0003824	PF01370	IPR001509	1.1.1.219	PWY1F-823	leucopelargonidin and leucocyanidin biosynthesis	Dihydrokaempferol 4-reductase	NAD-dependent epimerase/dehydratase, N-terminal domain	FAMILY NOT NAMED	Epimerase			KOG1502	Flavonol reductase/cinnamoyl-CoA reductase
Sobic.008G014200	Chr08	1144841	1185841	1187494	40.1	5.61023e-05	(1 of 181) KOG0156 - Cytochrome P450 CYP2 subfamily			IPR001128				Cytochrome P450 CYP2 subfamily
Sobic.010G022000	Chr10	1795470	1799959	1831482	36.01	9.49921e-05	(1 of 1) 3.7.1.9 - 2-hydroxymuconate-6-semialdehyde hydrolase / 2-hydroxymuconate-semialdehyde hydrolase	GO:0001505	PF00561	IPR000073	3.7.1.9			2-hydroxymuconate-6-semialdehyde hydrolase	Alpha/beta hydrolase fold-1	ALPHA/BETA HYDROLASE FOLD-CONTAINING PROTEIN	Abhydrolase_1			KOG1454	Predicted hydrolase/acyltransferase (alpha/beta hydrolase superfamily)
Sobic.010G022500	Chr10	1853938	1856327	1821306	32.63	9.49921e-05	(1 of 1) PTHR32227:SF29 - GLUCAN ENDO-1,3-BETA-GLUCOSIDASE 10-RELATED	GO:0004553	PF00332	IPR013781	3.2.1.39			Glucan endo-1,3-beta-D-glucosidase	Glycoside hydrolase, catalytic domain		Glyco_hydro_17
Sobic.010G068100	Chr10	5467221	5468561	5448762	18.46	9.49796e-06	(1 of 2) PTHR14155//PTHR14155:SF149 - RING FINGER DOMAIN-CONTAINING // SUBFAMILY NOT NAMED	GO:0005515	PF13639	IPR001841					Zinc finger, RING-type	FAMILY NOT NAMED	zf-RING_2
Sobic.010G178800	Chr10	51683062	51687453	51735598	52.54	9.49796e-06	(1 of 1) K15275 - solute carrier family 35 (UDP-galactose transporter), member B1 (SLC35B1)	GO:0055085	PF08449	IPR013657					UAA transporter	SOLUTE CARRIER FAMILY 35 MEMBER B1 (UDP-GALACTOSE TRANSPORTER-RELATED PROTEIN 1)(UGTREL1)	UAA	K15275	solute carrier family 35 (UDP-galactose transporter), member B1	KOG1581	UDP-galactose transporter related protein
Sobic.010G179800	Chr10	51789536	51791889	51798641	9.11	9.48795e-05	(1 of 12) PF00646//PF01344 - F-box domain (F-box) // Kelch motif (Kelch_1)	GO:0005515	PF00646	IPR001810					F-box domain	FAMILY NOT NAMED	F-box
Sobic.010G179900	Chr10	51809595	51812223	51846199	36.6	9.48571e-06	(1 of 2) 2.3.1.196//2.3.1.232 - Benzyl alcohol O-benzoyltransferase // Methanol O-anthraniloyltransferase	GO:0016747	PF02458	IPR003480	2.3.1.196	PWY-6801	volatile esters biosynthesis (during fruit ripening)	Benzyl alcohol O-benzoyltransferase	Transferase		Transferase
Sobic.010G210600	Chr10	55412773	55414336	55403404	9.37	9.48372e-06	(1 of 103) PF00226 - DnaJ domain (DnaJ)		PF00226	IPR001623					DnaJ domain		DnaJ
Sobic.010G210900	Chr10	55423745	55425300	55469855	46.11	9.4765e-05	(1 of 8) 2.3.1.75 - Long-chain-alcohol O-fatty-acyltransferase / Wax synthase	GO:0047196	PF13813	IPR017088	2.3.1.75	PWY-5885	wax esters biosynthesis II	Long-chain-alcohol O-fatty-acyltransferase	Long-chain-alcohol O-fatty-acyltransferase		MBOAT_2
Sobic.010G210700	Chr10	55415864	55417827	55437682	21.81	9.4728e-05	(1 of 2) PTHR10366:SF738 - EPIMERASE DOMAIN-CONTAINING PROTEIN	GO:0033729	PF01370	IPR001509	1.1.1.219	PWY-5152		anthocyanidin reductase	NAD-dependent epimerase/dehydratase, N-terminal domain	NAD-dependent epimerase/dehydratase, N-terminal domain			DNA-directed RNA polymerase, mitochondrial [EC:2.7.7.6]	KOG1502

### Sheet: Cluster_Genes
Supplemental Table S7: Gene composition of predicted biosynthetic gene clusters (BGCs) identified in the Sorghum bicolor genome. For each cluster, the chromosome location, putative metabolite class, constituent gene models, and corresponding protein accession numbers are provided.
Cluster	Chromosome	Metabolite Class	Gene cluster genes	Gene cluster gene accessions
Cluster 1	Chr1	Sugars and Carbohydrates	SORBI_3001G011800;SORBI_3001G012000;SORBI_3001G012100;SORBI_30_40;SORBI_30_41;SORBI_3001G012200;SORBI_3001G012300;SORBI_3001G012400;SORBI_3001G012500;SORBI_30_42	EER90512.1;EER93094.1;OQU90610.1;OQU90609.1;EER90514.1;EER93095.1;EER93097.1;EER90516.1;KXG37118.1;KXG37119.1
Cluster 2	Chr1	Lignin-Sugars and Carbohydrates	SORBI_3001G044000;SORBI_3001G044100;SORBI_3001G044200;SORBI_3001G044300;SORBI_30_196;SORBI_30_197;SORBI_30_194;SORBI_30_195;SORBI_3001G044400;SORBI_3001G044500;SORBI_3001G044600;SORBI_30_198;SORBI_30_199;SORBI_30_200;SORBI_30_201;SORBI_3001G044700;SORBI_30_202;SORBI_3001G044800	EER93233.1;KXG37294.1;OQU90775.1;OQU90780.1;OQU90777.1;OQU90776.1;OQU90778.1;OQU90779.1;EER90677.1;OQU90781.1;OQU90785.1;OQU90784.1;OQU90783.1;OQU90782.1;EER90679.1;EER90680.1;OQU90786.1;EER93235.1
Cluster 3	Chr1	Terpene	SORBI_3001G172300;SORBI_30_690;SORBI_30_691;SORBI_3001G172400;SORBI_3001G172700;SORBI_3001G172800;SORBI_30_692;SORBI_3001G172900;SORBI_3001G173000;SORBI_3001G173100	EER93838.1;OQU91397.1;OQU91398.1;EER93839.1;EER93841.2;EER91257.1;OQU91399.1;KXG38059.1;OQU91400.1;KXG38060.1
Cluster 4	Chr1	Terpene	SORBI_3001G362701;SORBI_3001G362800;SORBI_3001G362900;SORBI_3001G363000;SORBI_3001G363100;SORBI_3001G363200;SORBI_3001G363300;SORBI_3001G363400;SORBI_3001G363500;SORBI_3001G363600;SORBI_3001G363700;SORBI_3001G363900;SORBI_3001G364100;SORBI_3001G364200;SORBI_30_1485;SORBI_3001G364300;SORBI_3001G364400;SORBI_3001G364500	OQU92555.1;EER94816.1;EER92230.1;EER94813.2;EER92231.1;EER94818.1;EER94819.1;KXG39311.1;KXG39314.1;KXG39312.1;EER94822.1;KXG39317.1;KXG39318.1;EER94824.1;KXG39319.1;KXG39320.1;EER94825.1;EER94826.1
Cluster 5	Chr1	Terpene	SORBI_3001G369000;SORBI_3001G369101;SORBI_3001G369200;SORBI_30_1507;SORBI_3001G369300;SORBI_3001G369401;SORBI_3001G369500;SORBI_3001G369550;SORBI_30_1508;SORBI_30_1509;SORBI_3001G369600;SORBI_3001G369701;SORBI_3001G369800;SORBI_3001G369900;SORBI_30_1510;SORBI_3001G370000;SORBI_30_1511;SORBI_30_1512;SORBI_3001G370100;SORBI_30_1513	EER94839.2;KXG39849.2;OQU92578.1;OQU92580.1;OQU92579.1;OQU92581.1;OQU92583.1;OQU92582.1;OQU92584.1;EER92627.3;KXG39356.1;OQU92585.1;EER92264.1;EER92265.1;OQU92586.1;KXG39360.1;OQU92587.1;EER94849.1;EER92266.1;KXG39361.1
Cluster 6	Chr1	Terpene	SORBI_3001G372400;SORBI_3001G372500;SORBI_3001G372600;SORBI_3001G372700;SORBI_3001G372800;SORBI_30_1528;SORBI_30_1530;SORBI_3001G372900;SORBI_30_1529;SORBI_3001G373000;SORBI_3001G373100;SORBI_3001G373200;SORBI_3001G373300;SORBI_3001G373400;SORBI_30_1531	OQU92598.1;EER94859.1;EER92272.1;EER94860.1;KXG39384.1;KXG39385.1;OQU92599.1;OQU92600.1;KXG39386.1;EER92274.1;EER92275.1;KXG39388.1;KXG39389.1;KXG39391.1;KXG39390.1
Cluster 7	Chr1	Lignin-Terpene	SORBI_3001G414650;SORBI_3001G414800;SORBI_3001G414900;SORBI_3001G415000;SORBI_3001G415100;SORBI_3001G415200	OQU92799.1;EER95068.1;KXG39653.1;EER95070.1;EER92447.2;EER95072.1
Cluster 8	Chr2	Putative	SORBI_3002G041000;SORBI_3002G041100;SORBI_30_2351;SORBI_3002G041150;SORBI_30_2352;SORBI_30_2353;SORBI_30_2354;SORBI_3002G041200;SORBI_30_2355;SORBI_3002G041300;SORBI_3002G041333;SORBI_3002G041366;SORBI_3002G041400;SORBI_30_2356;SORBI_30_2357;SORBI_3002G041533;SORBI_3002G041666;SORBI_3002G041800;SORBI_3002G041900;SORBI_3002G042000;SORBI_3002G042100;SORBI_3002G042200;SORBI_3002G042300;SORBI_3002G04…	EER98015.1;KXG34440.1;OQU88468.1;OQU88471.1;OQU88469.1;OQU88470.1;OQU88472.1;KXG34441.1;OQU88473.1;EER98016.1;OQU88474.1;OQU88477.1;KXG34442.1;OQU88475.1;OQU88476.1;OQU88478.1;OQU88479.1;EER98018.1;EER98019.1;EER95897.1;EER98020.1;EER98021.1;OQU88480.1;EER98022.2
Cluster 9	Chr2	Terpene	SORBI_3002G065300;SORBI_3002G065400;SORBI_3002G065500;SORBI_3002G065600;SORBI_3002G065700;SORBI_3002G065800	EER98135.1;KXG34604.1;OQU88637.1;OQU88638.1;EER96012.1;EER96013.1
Cluster 10	Chr2	Sugars and Carbohydrates	SORBI_3002G188700;SORBI_3002G188800;SORBI_3002G188900;SORBI_3002G189000;SORBI_3002G189100;SORBI_3002G189300;SORBI_3002G189350;SORBI_3002G189400;SORBI_30_3048;SORBI_3002G189500	KXG35540.1;KXG35541.1;KXG35542.1;EER98832.1;KXG35543.1;KXG35545.1;OQU89436.1;KXG35547.1;KXG35546.1;EER96684.1
Cluster 11	Chr2	Putative	SORBI_3002G226800;SORBI_30_3167;SORBI_30_3168;SORBI_3002G226900;SORBI_3002G227000;SORBI_30_3169;SORBI_30_3170;SORBI_3002G227100;SORBI_3002G227200;SORBI_30_3171;SORBI_30_3172;SORBI_30_3173;SORBI_30_3174;SORBI_3002G227300;SORBI_3002G227400;SORBI_3002G227500;SORBI_3002G227700;SORBI_3002G227800;SORBI_3002G227900;SORBI_3002G228000;SORBI_3002G228100;SORBI_3002G228200;SORBI_3002G228300;SORBI_3002G228400…	OQU89615.1;EER99014.1;OQU89616.1;EER96863.1;OQU89617.1;OQU89618.1;KXG35771.1;EER99015.1;KXG35773.1;OQU89621.1;OQU89619.1;OQU89620.1;KXG35772.1;EER96866.1;KXG35774.1;EER96867.1;OQU89623.1;OQU89622.1;KXG35780.1;KXG35781.1;KXG35782.1;KXG35783.1;KXG35784.1;OQU89624.1;KXG35785.1;KXG35786.1;EER99019.1;EER96865.2;KXG35787.1;KXG35788.1;KXG35789.1;KXG35790.1;KXG35791.1;OQU89625.1;KXG35793.1;OQU89626.1;OQU…
Cluster 12	Chr3	Sugars and Carbohydrates-Terpene	SORBI_3003G368000;SORBI_30_5439;SORBI_3003G368100;SORBI_30_5440;SORBI_3003G368150;SORBI_3003G368200;SORBI_30_5441;SORBI_3003G368300;SORBI_3003G368400;SORBI_30_5442;SORBI_3003G368450;SORBI_3003G368500;SORBI_3003G368550;SORBI_3003G368600;SORBI_30_5443;SORBI_30_5444;SORBI_30_5445;SORBI_3003G368700	EES01812.1;OQU87923.1;OQU87922.1;KXG33757.1;OQU87921.1;EES01813.1;OQU87924.1;EES03943.1;OQU87926.1;EES01814.1;OQU87925.1;EES01815.1;OQU87927.1;OQU87928.1;OQU87929.1;OQU87930.1;OQU87931.1;EES03944.1
Cluster 13	Chr4	Sugars and Carbohydrates	SORBI_3004G068350;SORBI_3004G068400;SORBI_3004G068500;SORBI_3004G068600;SORBI_30_6027;SORBI_3004G068700;SORBI_3004G068750;SORBI_3004G068800;SORBI_3004G068900;SORBI_3004G069000	OQU84507.1;KXG29640.1;EES04652.1;KXG29641.1;OQU84508.1;EES04654.1;OQU84509.1;EES04655.1;EES04656.1;EES06399.1
Cluster 14	Chr4	Sugars and Carbohydrates-Polyketide	SORBI_3004G086600;SORBI_3004G086700;SORBI_3004G086800;SORBI_3004G086900;SORBI_3004G087000;SORBI_3004G087050;SORBI_3004G087100;SORBI_3004G087200;SORBI_3004G087300;SORBI_3004G087366;SORBI_3004G087432	EES06492.1;EES04724.1;EES06493.1;KXG29758.1;OQU84606.1;OQU84607.1;EES06494.1;OQU84608.1;OQU84609.1;OQU84610.1;OQU84611.1
Cluster 15	Chr4	Sugars and Carbohydrates	SORBI_3004G238400;SORBI_3004G238500;SORBI_3004G238600;SORBI_3004G238700;SORBI_3004G238801;SORBI_3004G238900;SORBI_3004G239000;SORBI_3004G239100	OQU85426.1;EES07263.1;EES05532.1;KXG30765.1;OQU85427.1;KXG30767.1;KXG30768.1;EES07267.1
Cluster 16	Chr4	Amino acid	SORBI_3004G328500;SORBI_3004G328601;SORBI_3004G328700;SORBI_3004G328800;SORBI_3004G328900;SORBI_3004G329000;SORBI_30_7053;SORBI_30_7054;SORBI_3004G329100;SORBI_3004G329201;SORBI_3004G329300;SORBI_30_7057;SORBI_3004G329400;SORBI_30_7055;SORBI_30_7056;SORBI_30_7058;SORBI_3004G329500;SORBI_3004G329600;SORBI_3004G329700	EES05948.1;OQU85871.1;EES07672.1;EES07673.1;EES05949.1;OQU85873.1;OQU85874.1;OQU85872.1;EES07675.1;OQU85875.1;EES07676.1;KXG31268.1;OQU85876.1;KXG31267.1;OQU85877.1;OQU85878.1;OQU85879.1;OQU85880.1;OQU85881.1
Cluster 17	Chr5	Lignin-Polyketide	SORBI_3005G101500;SORBI_3005G101600;SORBI_3005G101700;SORBI_3005G101800;SORBI_3005G101850;SORBI_3005G101900;SORBI_3005G102000;SORBI_30_7538;SORBI_3005G102100;SORBI_3005G102200;SORBI_3005G102300;SORBI_3005G102350;SORBI_3005G102401;SORBI_3005G102451;SORBI_3005G102500;SORBI_3005G102600;SORBI_30_7539;SORBI_3005G102700;SORBI_3005G102750;SORBI_3005G102800;SORBI_3005G102900;SORBI_3005G103000	OQU83273.1;OQU83274.1;OQU83275.1;OQU83276.1;OQU83277.1;EES09646.1;KXG28242.1;KXG28243.1;EES09649.1;KXG28244.1;EES09651.1;OQU83278.1;OQU83279.1;OQU83280.1;KXG28247.1;KXG28246.1;OQU83281.1;KXG28249.1;OQU83282.1;EES08376.1;EES09653.2;KXG28250.1
Cluster 18	Chr5	Terpene	SORBI_3005G109400;SORBI_3005G109500;SORBI_3005G109600;SORBI_3005G109800;SORBI_3005G109900	EES08419.1;KXG28324.1;OQU83332.1;KXG28326.1;KXG28327.1
Cluster 19	Chr5	Sugars and Carbohydrates	SORBI_3005G155500;SORBI_3005G155600;SORBI_3005G155700;SORBI_3005G155800;SORBI_3005G155900;SORBI_3005G156000;SORBI_3005G156100;SORBI_3005G156201;SORBI_3005G156300;SORBI_30_7716;SORBI_3005G156400;SORBI_3005G156450;SORBI_3005G156500;SORBI_3005G156600;SORBI_3005G156700;SORBI_3005G156800;SORBI_3005G156850;SORBI_3005G156900;SORBI_30_7718;SORBI_30_7720;SORBI_30_7717;SORBI_30_7719;SORBI_30_7721;SORBI_300…	EES09956.1;KXG28704.1;OQU83660.1;EES08689.1;EES09957.1;EES09958.1;KXG28707.1;OQU83661.1;OQU83662.1;KXG28709.1;EES08691.1;OQU83663.1;EES08692.1;EES09959.2;KXG28710.1;KXG28711.1;OQU83664.1;KXG28713.1;OQU83665.1;OQU83668.1;OQU83666.1;OQU83667.1;KXG28712.1;KXG28714.1;KXG28715.1;EES09964.1;EES09965.1;EES08701.1;EES08702.1;OQU83669.1;OQU83670.1;OQU83671.1
Cluster 20	Chr5	Terpene	SORBI_3005G166700;SORBI_30_7768;SORBI_30_7769;SORBI_3005G166800;SORBI_30_7770;SORBI_3005G166900;SORBI_3005G167000;SORBI_3005G167100;SORBI_3005G167200;SORBI_3005G167300	KXG28787.1;OQU83741.1;KXG28788.1;EES10006.1;OQU83742.1;EES10007.1;KXG28789.1;KXG28790.1;KXG28793.1;EES08750.1
Cluster 21	Chr5	Polyketide	SORBI_3005G168500;SORBI_3005G168600;SORBI_30_7780;SORBI_3005G168700;SORBI_3005G168800;SORBI_30_7781;SORBI_3005G168900;SORBI_3005G169000;SORBI_3005G169100;SORBI_3005G169200	KXG28801.1;KXG28802.1;KXG28803.1;KXG28804.1;EES08756.1;OQU83755.1;EES10017.1;KXG28805.1;KXG28806.1;EES08758.1
Cluster 22	Chr5	Lignin-Sugars and Carbohydrates	SORBI_30_7844;SORBI_30_7845;SORBI_30_7846;SORBI_30_7847;SORBI_30_7848;SORBI_30_7849;SORBI_30_7851;SORBI_3005G192100;SORBI_30_7842;SORBI_30_7843;SORBI_30_7850;SORBI_3005G192200;SORBI_3005G192300;SORBI_3005G192350;SORBI_3005G192400;SORBI_3005G192500;SORBI_30_7852;SORBI_3005G192600;SORBI_3005G192700;SORBI_3005G192801	EES08872.1;OQU83869.1;KXG28969.1;OQU83870.1;OQU83871.1;OQU83872.1;OQU83874.1;OQU83866.1;OQU83867.1;OQU83868.1;OQU83873.1;EES08873.1;OQU83875.1;OQU83876.1;KXG28972.1;OQU83877.1;OQU83878.1;EES10131.1;EES10132.1;OQU83879.1
Cluster 23	Chr5	Lignin	SORBI_3005G206000;SORBI_3005G206100;SORBI_3005G206300;SORBI_30_7896;SORBI_30_7897;SORBI_3005G206400;SORBI_3005G206500;SORBI_3005G206601;SORBI_3005G206700;SORBI_30_7898;SORBI_3005G206800;SORBI_3005G206900;SORBI_30_7899;SORBI_30_7902;SORBI_30_7901;SORBI_30_7900;SORBI_3005G207000;SORBI_30_7903;SORBI_3005G207100;SORBI_3005G207200;SORBI_3005G207300;SORBI_3005G207400;SORBI_3005G207500;SORBI_30_7904	EES08927.1;EES08928.1;OQU83960.1;KXG29064.1;OQU83961.1;KXG29066.1;EES10216.1;OQU83962.1;EES08930.1;OQU83963.1;EES08931.1;OQU83964.1;OQU83966.1;KXG29068.1;KXG29069.1;OQU83965.1;KXG29070.1;OQU83967.1;EES08933.1;OQU83968.1;OQU83969.1;KXG29074.1;KXG29075.1;KXG29076.1
Cluster 24	Chr5	Lignin	SORBI_3005G217832;SORBI_30_7923;SORBI_3005G217900;SORBI_30_7924;SORBI_3005G218000;SORBI_30_7925;SORBI_3005G218100;SORBI_3005G218201;SORBI_30_7926;SORBI_30_7927;SORBI_30_7928;SORBI_30_7929;SORBI_30_7930;SORBI_3005G218300;SORBI_3005G218400;SORBI_30_7931;SORBI_3005G218500;SORBI_3005G218600;SORBI_3005G218700;SORBI_30_7932;SORBI_3005G218800;SORBI_3005G219000;SORBI_3005G219100;SORBI_3005G219300;SORBI_3…	OQU84028.1;KXG29137.1;KXG29138.1;KXG29139.1;EES10269.1;KXG29140.1;KXG29141.1;OQU84029.1;OQU84031.1;OQU84030.1;OQU84032.1;OQU84033.1;OQU84034.1;EES08987.2;KXG29144.1;KXG29143.1;EES08995.1;OQU84035.1;OQU84036.1;KXG29146.1;EES08992.1;EES10271.2;OQU84037.1;OQU84038.1;KXG29152.1;OQU84039.1;OQU84040.1;KXG29153.1
Cluster 25	Chr6	Polyketide	SORBI_3006G019300;SORBI_30_8054;SORBI_3006G019400;SORBI_3006G019600;SORBI_3006G019700;SORBI_3006G019801;SORBI_3006G019901;SORBI_3006G020000;SORBI_30_8055;SORBI_30_8056;SORBI_3006G020200;SORBI_30_8057;SORBI_30_8059;SORBI_30_8060;SORBI_30_8061;SORBI_30_8062;SORBI_30_8063;SORBI_30_8064;SORBI_30_8066;SORBI_30_8067;SORBI_3006G020300;SORBI_30_8058;SORBI_30_8065;SORBI_3006G020350;SORBI_3006G020400;SORBI…	EES11818.1;OQU81156.1;KXG25833.1;KXG25835.1;KXG25836.1;OQU81157.1;OQU81158.1;OQU81159.1;OQU81160.1;OQU81161.1;EES10438.1;EES10440.1;OQU81167.1;OQU81166.1;OQU81165.1;OQU81164.1;OQU81168.1;OQU81169.1;OQU81172.1;OQU81171.1;OQU81162.1;OQU81163.1;OQU81170.1;OQU81173.1;EES10441.1;EES10442.1;KXG25841.1
Cluster 26	Chr6	Lignin	SORBI_3006G121400;SORBI_30_8472;SORBI_3006G121500;SORBI_3006G121600;SORBI_3006G121700;SORBI_3006G121800;SORBI_3006G121900;SORBI_3006G121950;SORBI_3006G122000;SORBI_3006G122100;SORBI_30_8473;SORBI_30_8474;SORBI_3006G122200;SORBI_3006G122300;SORBI_3006G122400;SORBI_3006G122500;SORBI_3006G122600;SORBI_3006G122700;SORBI_3006G122800;SORBI_3006G122900	KXG26564.1;KXG26565.1;EES12375.1;EES12376.1;EES11000.1;KXG26566.1;KXG26567.1;OQU81805.1;OQU81806.1;EES12381.1;OQU81807.1;OQU81808.1;EES11002.1;EES11003.1;EES12382.1;EES11004.1;KXG26569.1;EES12384.1;EES12385.1;EES12386.1
Cluster 27	Chr6	Terpene	SORBI_3006G211000;SORBI_3006G211200;SORBI_3006G211300;SORBI_3006G211100;SORBI_3006G211400;SORBI_3006G211500;SORBI_30_8868;SORBI_3006G211600	EES11405.1;EES11406.1;KXG27024.2;EES11404.2;EES11408.1;KXG27095.1;OQU82306.1;KXG27096.1
Cluster 28	Chr6	Terpene	SORBI_3006G247200;SORBI_30_8979;SORBI_3006G247300;SORBI_3006G247400;SORBI_3006G247500;SORBI_30_8980;SORBI_30_8981;SORBI_30_8982;SORBI_30_8983;SORBI_30_8984	KXG27302.1;OQU82479.1;OQU82478.1;EES11578.1;OQU82480.1;OQU82481.1;OQU82483.1;OQU82482.1;OQU82485.1;OQU82484.1
Cluster 29	Chr7	Polyketide	SORBI_3007G058300;SORBI_3007G058400;SORBI_3007G058600;SORBI_3007G058700;SORBI_3007G058800;SORBI_3007G058900;SORBI_3007G059000;SORBI_3007G059100;SORBI_3007G059150;SORBI_3007G059200;SORBI_3007G059300;SORBI_3007G059400;SORBI_3007G059500;SORBI_30_9342;SORBI_3007G059600	KXG24553.1;KXG24554.1;OQU79974.1;KXG24557.1;EES13432.1;EES14634.1;KXG24558.1;KXG24559.1;OQU79975.1;OQU79976.1;KXG24561.1;OQU79977.1;EES14637.1;EES13434.1;KXG24562.1
Cluster 30	Chr7	Sugars and Carbohydrates-Terpene	SORBI_3007G090454;SORBI_3007G090457;SORBI_3007G090460;SORBI_3007G090463;SORBI_3007G090466;SORBI_3007G090469;SORBI_3007G090472;SORBI_30_9468;SORBI_30_9469;SORBI_30_9470;SORBI_30_9471;SORBI_30_9472;SORBI_30_9473;SORBI_30_9474;SORBI_3007G090475;SORBI_3007G090537;SORBI_3007G090600	OQU80177.1;OQU80178.1;OQU80179.1;OQU80180.1;OQU80181.1;OQU80182.1;OQU80191.1;OQU80190.1;OQU80188.1;OQU80189.1;OQU80185.1;OQU80186.1;OQU80187.1;OQU80184.1;OQU80183.1;EES14786.1;KXG24822.1
Cluster 31	Chr7	Terpene	SORBI_3007G133500;SORBI_3007G133600;SORBI_3007G133700;SORBI_3007G133733;SORBI_30_9663;SORBI_3007G133766;SORBI_30_9666;SORBI_30_9664;SORBI_30_9665;SORBI_3007G133800;SORBI_3007G133850;SORBI_3007G133900;SORBI_3007G134000;SORBI_30_9667;SORBI_30_9668;SORBI_3007G134100	KXG25187.1;OQU80479.1;EES15019.2;OQU80480.1;OQU80485.1;OQU80484.1;OQU80481.1;OQU80482.1;KXG25189.1;OQU80483.1;OQU80486.1;EES15026.1;KXG25190.1;OQU80487.1;KXG25191.1;EES15027.1
Cluster 32	Chr7	Putative	SORBI_3007G157100;SORBI_3007G157200;SORBI_3007G157300;SORBI_3007G157400;SORBI_3007G157500;SORBI_3007G157550;SORBI_3007G157600;SORBI_3007G157700;SORBI_3007G157800;SORBI_3007G157900	OQU80637.1;KXG25321.1;EES15131.1;KXG25394.2;EES14010.1;OQU80638.1;EES14012.1;EES14013.1;OQU80639.1;KXG25323.1
Cluster 33	Chr8	Polyketide	SORBI_3005G136800,SORBI_3008G013400;SORBI_3008G013500;SORBI_3008G013600;SORBI_30_10106;SORBI_3008G013700;SORBI_3008G013800;SORBI_3008G013900;SORBI_3008G014000;SORBI_3008G014100;SORBI_3008G014200	EES15555.2;EES15556.2;KXG22828.1;KXG22827.1;KXG22826.1;KXG22829.1;KXG22830.1;KXG22831.1;EES16530.1;KXG22832.2
Cluster 34	Chr9	Sugars and Carbohydrates	SORBI_3009G064300;SORBI_3009G064400;SORBI_3009G064500;SORBI_3009G064600;SORBI_3009G064700;SORBI_3009G064766;SORBI_30_11108;SORBI_3009G064832;SORBI_3009G064900	OQU77541.1;EES19131.1;KXG21451.1;OQU77542.1;KXG21453.1;OQU77545.1;OQU77544.1;OQU77543.1;EES19134.1
Cluster 35	Chr10	Sugars and Carbohydrates	SORBI_3010G022000;SORBI_3010G022100;SORBI_3010G022200;SORBI_30_11965;SORBI_30_11966;SORBI_30_11967;SORBI_30_11968;SORBI_30_11969;SORBI_3010G022300;SORBI_3010G022350;SORBI_3010G022400;SORBI_3010G022500;SORBI_3010G022600;SORBI_3010G022700;SORBI_3010G022800;SORBI_3010G022850;SORBI_3010G022900;SORBI_3010G023000;SORBI_3010G023066	EER87780.1;EER87781.1;KXG19198.1;OQU75746.1;KXG19197.1;OQU75747.1;KXG19196.1;KXG19199.1;OQU75748.1;OQU75749.1;EER87784.1;KXG19201.1;EER87785.1;EER89127.1;KXG19202.1;OQU75750.1;KXG19203.1;EER87787.1;OQU75751.1
Cluster 36	Chr10	Sugars and Carbohydrates	SORBI_3010G067900;SORBI_3010G067950;SORBI_3010G068001;SORBI_3010G068051;SORBI_3010G068100;SORBI_3010G068200;SORBI_30_12147;SORBI_3010G068300;SORBI_3010G068400;SORBI_30_12148	OQU75979.1;OQU75980.1;OQU75981.1;OQU75982.1;EER87986.1;KXG19500.1;EER89353.1;EER89354.1;EER89357.2;EER87987.1
Cluster 37	Chr10	Sugars and Carbohydrates	SORBI_3010G178600;SORBI_30_12560;SORBI_3010G178700;SORBI_3010G178800;SORBI_3010G178900;SORBI_30_12561;SORBI_3010G179000;SORBI_3010G179150;SORBI_3010G179300;SORBI_3010G179400;SORBI_3010G179500;SORBI_3010G179600;SORBI_3010G179700;SORBI_30_12562;SORBI_30_12563;SORBI_3010G179750;SORBI_3010G179800;SORBI_3010G179850;SORBI_3010G179900;SORBI_3010G180000;SORBI_3010G180100;SORBI_3010G180200;SORBI_3010G1803…	OQU76642.1;OQU76643.1;OQU76644.1;EER88586.1;OQU76645.1;KXG20270.1;EER88587.1;OQU76646.1;KXG20273.1;OQU76647.1;EER89995.1;KXG20275.1;KXG20278.1;KXG20277.1;KXG20276.1;OQU76648.1;EER88591.1;OQU76649.1;EER89996.1;KXG20279.1;EER88592.1;OQU76651.1;OQU76650.1;OQU76652.1
Cluster 38	Chr10	Sugars and Carbohydrates	SORBI_3010G210500;SORBI_3010G210600;SORBI_3010G210700;SORBI_3010G210800;SORBI_3010G210900;SORBI_3010G211000;SORBI_30_12670;SORBI_3010G211100;SORBI_3010G211200;SORBI_30_12671;SORBI_30_12672	OQU76793.1;EER90130.1;EER88741.2;EER88738.1;EER90132.1;KXG20503.1;OQU76794.1;EER88739.1;OQU76795.1;EER90134.1;OQU76796.1

### Sheet: STRING_Gene_Ontology
Supplemental Table S7. Functional enrichment analysis of the flavonoid biosynthetic module identified within the lignin-associated co-expression network shown in Fig. 5B. Significantly enriched GO, Reactome, Pfam, and InterPro categories are presented along with observed gene counts, background gene counts, enrichment strength, signal scores, false discovery rates (FDR), and the proteins contribu…
#category	term ID	term description	observed gene count	background gene count	strength	signal	false discovery rate	matching proteins in your network (IDs)	matching proteins in your network (labels)
GO Process	GO:0009813	Flavonoid biosynthetic process	3	120	2.45	2.96	0.0002	4558.A0A194YKM0,4558.C5YMC3,4558.C5Z749	A0A194YKM0,C5YMC3_SORBI,C5Z749_SORBI
GO Function	GO:0033729	Anthocyanidin reductase activity	3	5	3.83	6.65	1.82e-08	4558.A0A194YKM0,4558.C5YMC3,4558.C5Z749	A0A194YKM0,C5YMC3_SORBI,C5Z749_SORBI
GO Function	GO:0016616	Oxidoreductase activity, acting on the CH-OH group of donors, NAD or NADP as acceptor	3	255	2.12	2.68	0.00023	4558.A0A194YKM0,4558.C5YMC3,4558.C5Z749	A0A194YKM0,C5YMC3_SORBI,C5Z749_SORBI
Reactome	MAP-72662	Activation of the mRNA upon binding of the cap-binding complex and eIFs, and subsequent binding to 43S	3	110	2.49	3.59	2.94e-05	4558.A0A194YKM0,4558.C5YMC3,4558.C5Z749	A0A194YKM0,C5YMC3_SORBI,C5Z749_SORBI
Reactome	MAP-72695	Formation of the ternary complex, and subsequently, the 43S complex	3	228	2.17	2.89	0.00013	4558.A0A194YKM0,4558.C5YMC3,4558.C5Z749	A0A194YKM0,C5YMC3_SORBI,C5Z749_SORBI
Reactome	MAP-72702	Ribosomal scanning and start codon recognition	3	239	2.15	2.87	0.00013	4558.A0A194YKM0,4558.C5YMC3,4558.C5Z749	A0A194YKM0,C5YMC3_SORBI,C5Z749_SORBI
Reactome	MAP-156827	L13a-mediated translational silencing of Ceruloplasmin expression	3	368	1.97	2.61	0.00016	4558.A0A194YKM0,4558.C5YMC3,4558.C5Z749	A0A194YKM0,C5YMC3_SORBI,C5Z749_SORBI
Reactome	MAP-1799339	SRP-dependent cotranslational protein targeting to membrane	3	337	2	2.65	0.00016	4558.A0A194YKM0,4558.C5YMC3,4558.C5Z749	A0A194YKM0,C5YMC3_SORBI,C5Z749_SORBI
Reactome	MAP-72613	Eukaryotic Translation Initiation	3	382	1.95	2.59	0.00016	4558.A0A194YKM0,4558.C5YMC3,4558.C5Z749	A0A194YKM0,C5YMC3_SORBI,C5Z749_SORBI
Reactome	MAP-72689	Formation of a pool of free 40S subunits	3	335	2.01	2.66	0.00016	4558.A0A194YKM0,4558.C5YMC3,4558.C5Z749	A0A194YKM0,C5YMC3_SORBI,C5Z749_SORBI
Reactome	MAP-72706	GTP hydrolysis and joining of the 60S ribosomal subunit	3	313	2.04	2.69	0.00016	4558.A0A194YKM0,4558.C5YMC3,4558.C5Z749	A0A194YKM0,C5YMC3_SORBI,C5Z749_SORBI
Reactome	MAP-72737	Cap-dependent Translation Initiation	3	362	1.97	2.62	0.00016	4558.A0A194YKM0,4558.C5YMC3,4558.C5Z749	A0A194YKM0,C5YMC3_SORBI,C5Z749_SORBI
Reactome	MAP-927802	Nonsense-Mediated Decay (NMD)	3	337	2	2.65	0.00016	4558.A0A194YKM0,4558.C5YMC3,4558.C5Z749	A0A194YKM0,C5YMC3_SORBI,C5Z749_SORBI
Reactome	MAP-975956	Nonsense Mediated Decay (NMD) independent of the Exon Junction Complex (EJC)	3	319	2.03	2.68	0.00016	4558.A0A194YKM0,4558.C5YMC3,4558.C5Z749	A0A194YKM0,C5YMC3_SORBI,C5Z749_SORBI
Reactome	MAP-975957	Nonsense Mediated Decay (NMD) enhanced by the Exon Junction Complex (EJC)	3	337	2	2.65	0.00016	4558.A0A194YKM0,4558.C5YMC3,4558.C5Z749	A0A194YKM0,C5YMC3_SORBI,C5Z749_SORBI
Reactome	MAP-72766	Translation	3	625	1.74	2.11	0.0004	4558.A0A194YKM0,4558.C5YMC3,4558.C5Z749	A0A194YKM0,C5YMC3_SORBI,C5Z749_SORBI
Reactome	MAP-8953854	Metabolism of RNA	3	1312	1.41	1.33	0.0034	4558.A0A194YKM0,4558.C5YMC3,4558.C5Z749	A0A194YKM0,C5YMC3_SORBI,C5Z749_SORBI
Reactome	MAP-392499	Metabolism of proteins	3	2060	1.22	0.95	0.0122	4558.A0A194YKM0,4558.C5YMC3,4558.C5Z749	A0A194YKM0,C5YMC3_SORBI,C5Z749_SORBI
Pfam	PF05368	NmrA-like family	3	44	2.89	4.39	5.18e-06	4558.A0A194YKM0,4558.C5YMC3,4558.C5Z749	A0A194YKM0,C5YMC3_SORBI,C5Z749_SORBI
InterPro	IPR036291	NAD(P)-binding domain superfamily	3	418	1.91	1.46	0.0116	4558.A0A194YKM0,4558.C5YMC3,4558.C5Z749	A0A194YKM0,C5YMC3_SORBI,C5Z749_SORBI
InterPro	IPR001509	NAD-dependent epimerase/dehydratase	2	68	2.52	1.19	0.0385	4558.C5YMC3,4558.C5Z749	C5YMC3_SORBI,C5Z749_SORBI
