## Supplementary material for "Integrative metabolome-genome analysis reveals the genetic architecture of metabolic diversity in sorghum grain": Revised_Supplementary_files.zip_1_to_12: Supplemental_Table_S8.xlsx

### Sheet: Supplementary_file_Cluster24_23
Supplemental Table S8. Normalized expression profiles of lignin-associated genes during seed development in Sorghum bicolor across 45 RNA-seq samples. Samples are grouped into early whole-seed (se1–se9), embryo (em10–em25), and endosperm (en6–en25) developmental stages. Expression values represent the relative transcript abundance of each gene across developmental time points and tissues. Functio…
Gene_ID	KEGG Pathway	em10	em11	em12	em13	em14	em15	em16	em17	em18	em19	em20	em21	em22	em23	em24	em25	en6	en7	en8	en9	en10	en11	en12	en13	en14	en15	en16	en17	en18	en19	en20	en21	en22	en23	en24	en25	se1	se2	se3	se4	se5	se6	se7	se8	se9
Sobic.001G044000	Favonoid biosynthesis	2.03328	1.61435	1.44727	1.25177	0.517725	1.82597	1.21177	0.872952	1.17989	1.18217	0.772951	0.750213	0.58723	0.562383	0.876873	0.790165	2.02285	1.37001	1.47388	1.23422	0.980774	1.09045	1.10773	0.585891	0.855259	0.77101	0.533921	0.437472	0.384591	0.406454	0.535099	0.380244	0.347377	0.23991	0.285471	0.338193	2.0732	1.78162	1.24441	1.57247	1.84242	1.89247	1.86733	1.59828	2.06083
Sobic.001G044100	Favonoid biosynthesis	0	0.0117555	0	0	0	0	0	0	0	0	0	0	0	0	0	0	0	0	0	0	0	0	0	0	0	0	0	0	0	0	0	0	0	0	0	0	0	0	0	0	0	0	0	0	0
Sobic.001G044200	Favonoid biosynthesis	0.063489	0.349323	0.0379875	0.080633	0.056726	0.084468	0.0392505	0.079315	0.0227515	0.0404745	0.072366	0.0297375	0.065677	0.096272	0.145859	0.098802	0.163151	0.166468	0.31035	0.100564	0.127359	0.128679	0.0739005	0.0914405	0.18883	0.535679	0.193962	0.0982295	0.173971	0.160335	0.0529535	0.10638	0	0.0206665	0.0616995	0.0271295	0	0.048379	0.025185	0	0	0.098982	0.168625	0.298448	0.046703
Sobic.001G044300	Favonoid biosynthesis	5.42394	6.16576	9.79492	8.13052	12.2584	12.365	15.3624	11.1917	9.01134	9.65239	10.2726	12.3504	11.9911	15.5727	25.7975	23.3579	0.898835	0.399884	0.622769	0.40227	0.381078	0.15251	0.072648	0.120103	0.205239	0.149921	0.200032	0.402387	0.294157	0.208412	0.326089	0.625045	0.385068	0.396869	0.714525	4.17865	0.345218	0.237183	0.266754	0.272418	0.0775445	0.641329	0.420263	0.238016	0.438909
Sobic.001G044400	Favonoid biosynthesis	0	0.0739415	0.06384	0.033004	0.016156	0.074201	0.0633465	0.04399	0.0872745	0.088953	0.0363705	0.1385	0.038611	0.128685	0.135175	0.151772	0	0.016028	0	0.011871	0.015421	0	0.0260245	0	0.0240775	0.0132215	0.0598645	0.021434	0	0.0324765	0.0656595	0.0273025	0.0266025	0	0.082481	0.033672	0.554103	0.183781	0.177503	0.206329	0.271962	0.254385	0.167074	0.109809	0.277299
Sobic.001G044500	Favonoid biosynthesis	1.4958	0.982952	0.846974	0.578751	1.17334	0.858312	0.92472	0.91539	0.854121	1.44983	1.69118	1.24382	1.34842	1.32352	0.937934	0.851155	0.40989	0.143604	0.228133	0.165913	0.0946205	0.105349	0.126072	0.0183885	0.0378225	0.124302	0.086751	0.09266	0.086885	0.044992	0.124777	0.0550835	0.0835755	0.047441	0.102394	0.064545	4.9008	2.73667	4.04345	4.41385	3.52002	1.21448	1.33372	1.08701	2.14567
Sobic.001G044600	Favonoid biosynthesis	1.64754	1.00006	1.29037	0.675127	1.40047	1.40921	1.11502	1.07363	1.38735	2.24789	1.61614	2.04616	1.67443	1.65197	1.52943	1.5334	0.987306	0.708305	0.765691	0.626741	0.438599	0.345606	0.379545	0.193047	0.234514	0.251441	0.245204	0.217563	0.227016	0.20817	0.44907	0.261049	0.242414	0.21689	0.24618	0.305119	4.026	3.61432	3.28209	3.7124	3.05017	1.67747	1.25268	0.846511	2.23575
Sobic.001G044700	Favonoid biosynthesis	0.255248	0.306698	0.0894535	0.058602	0	0.055741	0.0753585	0.065705	0.066316	0.0931485	0.0594935	0.263302	0.165009	0.033815	0.026312	0.241769	0.179589	0.157334	0.130007	0.112402	0.114132	0.160812	0.249601	0.099055	0.100584	0.164045	0.103593	0	0.136311	0	0	0.101104	0.059915	0.068754	0.02747	0.0664355	8.75274	5.14109	3.31782	3.27575	1.66382	0.560943	0.531299	0.192554	0.573995
Sobic.001G044800	Favonoid biosynthesis	0.513096	1.64197	0.905308	1.72297	0.493327	1.46014	1.64572	1.30593	6.47975	0.689662	1.12543	1.0935	0.380119	1.0415	1.50026	0.986681	2.42312	0.967788	2.58451	3.03176	2.03515	2.79307	7.87603	4.38464	6.08165	2.49894	1.05376	0.466317	1.25566	4.07193	0.663226	0.620138	0.60454	0.405776	0.658797	0.350667	34.7335	76.3405	20.5594	15.2714	22.4298	28.4591	11.0955	6.39176	18.7592
Sobic.005G136800	Favonoid biosynthesis	2.77701	2.67547	4.07183	2.41445	3.14919	4.28656	3.88438	3.76047	2.90664	4.14574	3.21923	4.04434	3.00955	3.09563	3.24886	2.57308	2.65211	3.42464	3.70372	4.16305	4.12088	3.22987	3.48361	4.05122	3.94384	4.30582	5.90459	6.41714	4.44275	5.56832	5.22403	6.35137	4.94918	6.62186	6.25671	5.18352	4.07734	2.34214	2.39179	3.55243	2.58686	1.73904	2.48395	2.80037	2.28242
Sobic.001G414800	Favonoid biosynthesis	0.0252385	0	0.0272645	0.016086	0.037088	0.0132865	0.0157635	0.030986	0	0.032454	0.016179	0	0	0	0.0145005	0.016596	0.0140905	0.03107	0.016196	0.0313225	0	0.0159365	0.0236895	0.014279	0.0417795	0	0.000298	0	0	0.016782	0.0287895	0	0	0	0	0	0.0288015	0.0630745	0.043533	0.068303	0	0.016268	0.014546	0	0.0096765
Sobic.001G414900	Favonoid biosynthesis	19.7305	11.8366	12.9584	9.98091	14.1483	11.6985	10.9364	12.1912	9.17072	16.6933	14.1519	13.135	11.633	11.7369	6.83175	6.27977	7.70076	8.75508	8.39118	8.25927	7.85359	5.78399	5.21751	5.95001	4.29914	6.29215	7.17469	5.12556	4.97472	4.29794	4.77441	4.29388	4.32163	3.93223	4.12934	4.2061	18.2856	10.0347	17.5688	19.2129	16.1691	8.86863	9.65502	8.41125	8.15996
Sobic.001G415000	Favonoid biosynthesis	2.93158	3.17328	1.69036	1.49042	1.56977	1.80612	1.57977	1.68495	1.06874	1.48928	1.76117	1.46883	1.76466	2.06273	2.42513	1.91131	6.01494	4.03561	3.52971	3.2561	2.69795	3.21584	3.92452	4.49638	4.61191	5.54889	5.2639	5.54761	4.67971	4.35014	6.98213	5.05708	6.71442	5.94489	5.47174	6.95512	13.7141	9.63023	9.28174	11.3087	10.4506	8.21306	6.29464	5.52993	8.37392
Sobic.001G415100	Favonoid biosynthesis	0	0	0.0110345	0.0082185	0.015489	0	0.021418	0.010983	0.010285	0.014982	0	0.0214875	0	0.0085485	0	0	0	0	0	0	0	0	0	0	0	0	0	0	0	0	0	0	0	0	0	0	0.011054	0	0	0	0	0	0	0	0
Sobic.001G415200	Favonoid biosynthesis	15.8923	16.4585	15.4914	26.0042	31.9075	18.8605	28.8082	18.87	19.1078	25.7127	23.4509	17.1549	21.6587	28.6566	20.9582	27.7915	0.633841	0.650131	0.761818	1.12485	0.824233	0.794083	0.451008	0.670668	1.47014	1.55712	1.85788	1.6936	1.35959	0.673589	2.68871	1.64175	2.14225	1.48242	2.18811	3.1565	0.952033	0.294565	0.520337	0.529998	0.469535	1.04054	2.7091	1.74869	1.16822
Sobic.005G101500	Favonoid biosynthesis	0	0.157236	0.0252805	0.735249	0	0.028609	0.0529045	0.0532685	0.069225	0	0	0.050193	0	0	0	0.054674	0	0	0	0	0	0	0	0	0.0990195	0	0	0	0	0	0.0231385	0.0290965	0.0271235	0	0.024336	0	0.021307	0.223917	0.249525	0.131532	0.13658	0.082072	0.103052	0.104123	0.0181305
Sobic.005G101600	Favonoid biosynthesis	0	0.0332235	0.0265235	0.0371455	0.0338565	0.0325725	0	0	0.032911	0.055424	0.126656	0.406898	0.205117	0.055745	0.033499	0.419355	0	0	0	0	0.0226495	0	0	0	0	0	0	0	0	0	0.0256685	0.017654	0.052531	0.907979	0.0336525	0.287612	0.0741085	0.31896	0.346714	0.521925	0.513096	0.172533	0.0260685	0.239511	0.345515
Sobic.005G101700	Favonoid biosynthesis	0	0	0	0	0	0	0	0	0	0	0	0.06965	0	0	0	0	0	0	0	0	0	0	0	0	0	0	0	0	0	0	0.045516	0.040465	0	1.07257	0	0.173091	0.0325895	0.0269135	0.16377	0.101293	0.135111	0.119029	0	0	0.066123
Sobic.010G210700	Favonoid biosynthesis	0.757038	1.46518	1.0278	1.51882	1.27405	1.03276	1.15705	0.914714	1.17414	2.1744	2.11651	2.92135	2.40971	2.2619	3.7798	4.33675	0.443848	0.196564	0.313785	0.383443	0.322331	0.324956	0.489813	0.211562	0.491253	0.454946	0.396294	0.260669	0.26298	0.165307	0.433038	0.300948	0.400446	0.348199	0.700847	1.3812	4.95361	3.3193	4.88774	2.44089	2.0398	1.17128	1.50517	0.765922	1.55861
Sobic.005G101850	Favonoid biosynthesis	0	0.011731	0.0408555	0	0	0.034665	0	0.008296	0	0	0	0.021977	0	0.010706	0	0	0	0	0	0	0	0.011537	0	0	0	0	0	0	0	0	0	0	0	0	0	0	0	0	0	0	0	0	0	0.007598	0
Sobic.005G101900	Favonoid biosynthesis	0.164941	1.30098	0.083585	0.0927505	0.0985995	0.15805	0.307844	0.752909	0.988233	0.577164	4.2473	1.75999	2.47958	4.24186	2.43268	2.88245	0.391837	0.561321	1.13146	1.66761	2.86795	0.358266	2.33278	0.337396	1.64015	0.777272	0.351318	0.170217	0.270371	0.031751	0.412183	0.062086	0.080312	0.0320015	0.111106	0.458589	1.20599	0.795216	0.435621	0.449063	0.513124	3.13836	4.42728	5.97958	1.47825
Sobic.005G102000	Favonoid biosynthesis	0	0	0	0	0	0	0	0	0	0	0	0	0	0.0559805	0	0	0	0	0	0	0	0	0	0	0	0	0	0	0	0	0	0	0	0	0	0	0	0.142766	0.192239	0.179725	0.0694785	0.016785	0	0	0.0640845
Sobic.005G102100	Favonoid biosynthesis	0	0	0.0592595	0	0	0	0.036091	0	0	0.020016	0.018041	0.0147295	0.0227755	0.022193	0.034697	0	0	0	0	0	0	0	0	0	0	0	0	0	0	0	0	0	0	0	0	0	0.121578	0.0685575	0.0784245	0.0936735	0.0314935	0.01837	0	0	0
Sobic.005G102200	Favonoid biosynthesis	0.0144995	0	0.0353275	0.0121935	0.080214	0.065344	0.130359	0.114047	0.281834	0.143148	0.207597	0.135251	0.09248	0.144238	0.080006	0.0646935	0	0	0	0	0	0	0	0	0	0	0	0	0	0	0	0.014984	0	0	0	0	0.112355	0.384442	0.077646	0.160444	0.0362065	0.01341	0	0	0.0099565
Sobic.005G102300	Favonoid biosynthesis	0.0431475	0.080599	0.0429945	0.139685	0.253099	0.171131	0.271143	0.116985	0.132111	0.394773	0.294481	0.214235	0.377159	0.396595	0.368478	0.281525	0	0	0	0	0	0	0	0	0	0	0	0.018801	0	0	0.026658	0	0	0	0.041082	0.110187	0.0904205	0.0902735	0.049354	0	0.014007	0.019883	0.0257195	0	0
Sobic.005G102350	Favonoid biosynthesis	10.7194	15.2262	15.5924	9.44036	18.1329	15.0021	22.5958	18.3979	21.1186	9.74753	17.9501	13.4461	13.0894	13.5615	11.9953	9.92783	4.46614	1.59738	2.62154	2.59709	1.86718	2.45564	2.78838	2.48583	2.09008	1.51491	2.16007	1.39948	1.22801	1.76988	0.562732	1.64037	1.29237	0.638578	0.946999	1.81408	19.2959	26.64	13.4112	12.6848	11.0473	12.0827	4.92799	4.90919	13.5001
Sobic.005G102401	Stilbenoid, diarylheptanoid, and gingerol biosynthesis	0	0	0	0	0	0	0	0	0	0	0	0	0	0	0	0	0	0	0	0	0	0	0	0	0	0	0	0	0	0	0	0	0	0	0	0	0	0	0	0	0	0	0.034259	0	0
Sobic.005G102451	Stilbenoid, diarylheptanoid, and gingerol biosynthesis	0.474917	1.33432	0.218057	0.641608	0.310513	0.61732	0.179	0.239297	0.148825	0.049415	0.164006	0.15226	0.0423905	0.133291	0.213902	0.150062	2.92106	2.36158	2.60925	2.13023	2.09761	2.54574	2.11101	1.93236	2.60377	2.18817	2.35389	1.57539	1.555	2.02203	1.01933	1.46505	1.06173	1.06077	1.0763	0.76855	0	0.12227	0.293756	0.203565	0.475748	1.25835	1.37675	1.56745	1.3938
Sobic.005G102500	Stilbenoid, diarylheptanoid, and gingerol biosynthesis	10.9315	11.9006	12.4377	9.67541	14.1751	14.9017	15.9206	14.3112	10.3166	18.0146	15.2557	16.0531	17.9852	14.3825	12.154	10.4684	6.94134	6.07585	5.30224	5.21057	5.23192	5.60241	5.42294	5.18975	7.31821	7.13441	8.02107	7.13174	7.03281	6.27949	8.21367	6.08073	6.18811	6.59623	7.61162	8.61456	13.1378	10.0145	13.1944	14.4501	13.8082	6.74185	6.29004	5.913	8.30082
Sobic.005G102600	Stilbenoid, diarylheptanoid, and gingerol biosynthesis	0.532413	1.18642	0.285253	0.221022	0.213838	0.463626	0.112043	0.148392	0.0430155	0.128117	0.0865245	0.190488	0.143732	0.0916275	0.319221	0.255471	2.05473	1.64685	1.33303	1.0171	1.12573	1.11409	1.24144	0.83462	1.0712	1.60546	1.62282	1.22584	0.726892	0.707535	1.07319	0.970071	1.33603	1.22511	1.1864	1.05603	0	0	0.103424	0.0340395	0.298339	0.645618	0.991383	0.595059	0.737977
Sobic.005G102700	Stilbenoid, diarylheptanoid, and gingerol biosynthesis	0.025546	0	0	0.0308645	0.021326	0.0266305	0	0.02294	0.024835	0	0	0.110775	0.0478195	0.0823025	0.0529235	0	0.0418415	0	0	0	0	0	0	0	0	0	0	0	0	0	0	0	0	0	0	0	0	0	0	0	0.0275595	0	0	0.018188	0
Sobic.005G102800	Stilbenoid, diarylheptanoid, and gingerol biosynthesis	45.8472	30.5617	40.4799	27.4616	43.7959	45.1767	42.4648	39.213	29.4864	66.2173	43.7945	53.9988	66.9011	53.2188	70.6072	60.941	19.2287	8.85033	7.52655	3.38135	4.36688	3.74884	4.30998	1.65134	2.72506	2.69362	1.83156	1.90035	2.37266	1.19574	2.69049	2.96832	1.66681	2.29169	3.45255	14.7083	2.02962	3.06908	2.35808	3.07076	5.02065	6.35402	6.76671	5.21677	6.10465
Sobic.005G102900	Stilbenoid, diarylheptanoid, and gingerol biosynthesis	5.0268	3.15456	3.78612	2.57726	4.32584	3.4106	2.8461	3.49023	3.82497	5.24431	4.03676	4.40356	3.75602	3.78904	3.26161	2.69175	1.21321	0.816328	0.691611	0.516626	0.676991	0.366221	0.343054	0.223385	0.278112	0.36508	0.37574	0.219308	0.309865	0.20174	0.249133	0.269306	0.154369	0.130227	0.168582	0.543215	6.29468	4.86757	4.40105	5.2551	4.22543	2.07933	1.82387	1.66252	2.44104
Sobic.005G192100	Stilbenoid, diarylheptanoid, and gingerol biosynthesis	0.566588	0.333102	0.403724	0.174006	0.482548	0.471069	0.509377	0.328861	0.374143	0.618263	0.635962	0.520254	0.48127	0.433914	0.181975	0.238528	0.048698	0.0341035	0.0173335	0.007373	0.063886	0.016936	0	0.11486	0	0.028635	0.168596	0.062246	0.0683205	0	0.449205	0.149828	0.280722	0.307276	0	0.031712	3.57261	2.65619	2.5703	2.79739	1.60412	0.471796	0.26658	0.206273	0.660569
Sobic.005G192200	Stilbenoid, diarylheptanoid, and gingerol biosynthesis	0	0.035058	0.11954	0	0.023582	0.500822	0.245002	0.298405	0.046454	0.0624675	0.550318	0.511746	0.283075	1.139	1.01164	0.889079	0	0	0.0210975	0.0260195	0.130727	0.019483	0.221831	1.30677	1.27675	0.338582	2.68495	11.5131	1.4818	0.89954	2.32484	16.2561	9.36241	14.895	11.1186	8.46618	0.078823	0.15166	0.0562175	0.058755	0.126749	0.22708	0.126504	0.053745	0.059199
Sobic.005G192300	Stilbenoid, diarylheptanoid, and gingerol biosynthesis	1.55019	0.762932	1.47874	0.777104	2.22865	1.63649	2.07596	2.09635	2.19018	1.60606	2.53513	2.60973	2.60502	2.57017	2.23194	1.97256	0.498804	0.346742	0.415983	0.332508	0.407859	0.18023	0.315771	0.330729	0.221839	0.344651	0.393092	0.546238	0.269771	0.19443	0.622256	0.338738	0.478322	0.477536	0.509298	0.467054	6.93972	6.34589	7.07878	6.71388	5.94458	2.22601	2.1427	2.19567	3.51302
Sobic.005G192350	Stilbenoid, diarylheptanoid, and gingerol biosynthesis	0	0	0	0	0	0	0	0	0	0	0	0	0	0	0	0.026821	0	0	0	0	0	0	0.057875	0	0	0	0	0	0	0	0	0	0	0	0	0	0	0	0	0	0.024614	0.013318	0	0	0
Sobic.005G192400	Stilbenoid, diarylheptanoid, and gingerol biosynthesis	0.824651	0.67366	1.17108	0.601934	1.27981	1.14446	1.26558	1.35747	1.46249	1.87828	2.06894	1.31499	1.52081	1.58302	0.957544	0.853972	0.428976	0.235185	0.171245	0.175273	0.161282	0.265966	0.185639	0.299133	0.15721	0.133646	0.310169	0.534634	0.189302	0.204385	0.552979	0.270319	0.444068	0.475569	0.483474	0.183079	0.204464	0.15833	0.213126	0.193859	0.19242	0.091315	0.121005	0.0666525	0.190459
Sobic.005G192500	Stilbenoid, diarylheptanoid, and gingerol biosynthesis	0	0	0	0	0	0	0	0	0	0	0	0	0	0	0	0	0.015639	0	0	0.0123905	0.011908	0	0.0346965	0	0	0	0	0	0.0079005	0	0	0	0.0813675	0	0	0	0.101107	0.016204	0.0193915	0.033808	0	0.0159715	0	0	0
Sobic.005G192600	Stilbenoid, diarylheptanoid, and gingerol biosynthesis	0	0	0	0	0.0011895	0	0	0.0003995	0	0	0	0	0	0	0	0	0	0	0	0.0348355	0.010985	0.012336	0.033161	0.098528	0.0136555	0	0	0.0579155	0	0.060342	0	0	0	0	0.245409	0.018576	0.0840865	0.059666	0.014663	0.128665	0	0	0	0	0.01573
Sobic.005G192700	Stilbenoid, diarylheptanoid, and gingerol biosynthesis	137.191	299.68	1267.13	324.375	389.672	1092.11	391.649	1267.6	213.101	211.702	892.907	234.316	295.88	489.863	1386.73	495.41	39.7134	574.503	286.998	2529.69	3900.8	6719.23	6257.4	12980	9249.57	9175.94	8040.73	13246.3	9477.54	9140.95	11735	12469.8	12791.9	10971.9	10324.3	11497.2	13.4723	4.90792	3.96784	5.35706	1.63613	53.7608	388.86	186.188	11.6559
Sobic.005G192801	Stilbenoid, diarylheptanoid, and gingerol biosynthesis	107.285	212.061	783.096	208.702	238.247	645.216	213.663	796.774	103.59	113.11	480.543	142.339	163.763	258.059	733.403	275.35	18.9223	403.819	213.28	1565.52	2300.65	4156.92	3747.02	7517.66	5663.52	5315.4	4295.49	7650.92	5533.7	4765.35	6658.78	7357.9	7773.86	7357.9	6246.03	7513.28	7.56775	3.22343	3.53561	3.78053	0.782471	30.5815	313.889	140.72	5.43116
Sobic.005G206000	Stilbenoid, diarylheptanoid, and gingerol biosynthesis	0	0.021717	0.0212985	0.0290825	0.50261	0.157	0.997578	0.579662	0.852773	2.14044	22.2393	9.46259	17.5577	23.0542	11.4762	14.2198	0	0	0	0	0	0	0	0	0	0	0	0	0	0	0	0.403528	0.0679535	0.096329	0.287259	0.072671	0	0.021229	0	0.0255465	0.0279495	0	0	0	0
Sobic.005G206100	Stilbenoid, diarylheptanoid, and gingerol biosynthesis	1.74003	1.09281	4.13658	3.1438	15.9039	7.29601	16.0918	16.7127	22.5183	20.9851	37.1238	23.4193	28.8429	30.3274	60.5027	53.6193	0	0	0	0.011081	0.0110715	0	0	0.008395	0.0100305	0.0714975	0	0.290903	0.40289	0.314789	0.134873	0.859687	0.085618	0.111486	0.941294	10.0244	0.0311195	0.0850685	0.025244	0.0579645	0.0457985	0	0	0	0
Sobic.005G206300	Stilbenoid, diarylheptanoid, and gingerol biosynthesis	20.2008	13.4411	19.2732	15.0863	23.9185	17.6918	20.0749	20.7395	20.8745	29.808	20.9047	25.7095	25.3179	20.6093	11.0158	11.1539	1.24552	0.653585	0.865057	1.05948	1.41045	0.916957	1.10578	1.57987	1.31715	1.86342	1.88311	1.68235	1.83775	1.17057	2.26205	1.71024	2.39248	1.98275	2.48423	3.32095	37.0316	50.55	55.0388	40.762	34.6581	21.1789	16.2508	13.0431	21.039
Sobic.005G206400	Stilbenoid, diarylheptanoid, and gingerol biosynthesis	0.0393065	0.0122575	0.033136	0.022613	0.0619	0.0631715	0.0504725	0.019953	0.0470465	0.0120795	0	0.048453	0.0218355	0.0137135	0.020578	0.0317955	0	0	0	0	0	0.0212075	0	0	0.008574	0.023268	0.023349	0.011724	0.0149525	0.002583	0.012461	0	0.0188465	0.01615	0.026906	0.014276	0.174468	0.095456	0.15319	0.0644505	0.0431445	0.105388	0.0717805	0.0551075	0.0518505
Sobic.005G206500	Stilbenoid, diarylheptanoid, and gingerol biosynthesis	1.53878	1.07229	1.1772	0.662817	1.24475	0.801759	1.00427	1.29572	1.53789	3.22849	4.42985	2.60431	2.97027	2.9895	4.44461	4.13821	0.153958	0.060275	0.063992	0.059835	0.099612	0.037674	0.103813	0.109637	0.163381	0.207117	0.124053	0.158505	0.190649	0.173914	0.324196	0.177153	0.371063	0.194753	0.220547	0.594571	1.6216	1.3535	1.37488	1.62222	1.73194	1.52772	1.49126	1.31255	1.00041
Sobic.005G206601	Stilbenoid, diarylheptanoid, and gingerol biosynthesis	0	0	0	0	0	0	0	0	0	0	0	0	0	0	0	0	0	0	0	0	0	0	0	0	0	0.0162935	0	0.0108815	0	0	0	0	0	0	0	0	0	0	0	0	0.011379	0	0	0	0
Sobic.005G206700	Stilbenoid, diarylheptanoid, and gingerol biosynthesis	19.457	23.5029	17.7674	24.6851	14.0575	20.0082	16.4013	12.4484	12.2779	16.1787	12.2993	10.5772	10.5427	12.3748	10.0352	9.89151	23.6851	20.2745	24.3701	17.4416	17.7026	17.3709	17.3072	11.7208	15.6943	15.4507	12.977	9.17266	10.1557	8.82438	9.67105	9.90297	8.61123	10.3378	10.942	7.69325	19.2728	13.3354	15.4976	17.3479	13.8362	13.7351	15.9045	13.29	14.0246
Sobic.005G206800	Stilbenoid, diarylheptanoid, and gingerol biosynthesis	0.431	1.09609	0.325966	0.349127	0.296602	0.510618	0.193883	0.247492	0.100732	0.1135	0.199253	0.187524	0.073953	0.254007	0.428646	0.191765	1.41777	1.47957	1.80307	1.77268	1.66764	2.00116	2.06786	1.80716	2.51255	1.72217	2.06384	1.81348	1.86339	1.71441	1.58817	1.55313	1.51662	1.7112	1.85851	1.10879	0.0966145	0.03201	0.0627605	0.044305	0.142301	0.788809	1.08724	1.00456	0.593188
Sobic.005G207000	Stilbenoid, diarylheptanoid, and gingerol biosynthesis	0.016408	0	0.0283165	0.0089315	0.097022	0.049464	0.042066	0.0594415	0.0744755	0.082355	0.183113	0.107614	0.084246	0.152727	0.439836	0.39712	0	0	0	0	0	0	0.014305	0	0	0.010725	0	0.011224	0	0.008848	0	0	0	0	0.0114725	0.0926275	1.3834	2.15362	1.16213	1.39142	0.786489	0.271719	0.176392	0.139987	0.41194
Sobic.005G207100	Stilbenoid, diarylheptanoid, and gingerol biosynthesis	12.8592	16.4839	15.9609	13.9465	14.3161	18.8711	15.6182	16.4194	18.1091	22.592	19.7171	30.2556	18.9296	22.3797	34.0733	26.1651	22.5871	23.9367	34.9293	31.2586	32.7844	26.4407	30.7217	40.3359	44.9907	47.6578	53.2899	31.4128	38.3158	37.6901	38.4099	33.9298	27.8796	29.794	37.8306	36.2343	29.4609	39.8864	37.4516	30.153	39.2175	30.9138	31.2522	23.2384	29.9478
Sobic.005G207200	Stilbenoid, diarylheptanoid, and gingerol biosynthesis	0	0	0	0	0	0	0	0	0	0	0	0	0	0	0	0	0	0	0	0	0	0	0	0	0	0	0	0	0	0	0.012331	0	0.0126135	0	0	0	0	0	0	0	0	0	0	0	0
Sobic.005G207300	Stilbenoid, diarylheptanoid, and gingerol biosynthesis	0	0	0	0	0	0	0	0.011431	0	0	0	0	0	0	0	0.0109225	0.0155005	0	0.085113	0.0085485	0.039046	0	0.0253685	0	0.014878	0.0262395	0.0266585	0	0.024735	0.0274275	0	0.0426065	0	0	0	0	0	0	0	0	0	0.0109085	0.0094895	0	0
Sobic.005G207400	Stilbenoid, diarylheptanoid, and gingerol biosynthesis	2.93422	2.3918	1.79627	1.19309	2.2566	2.30567	2.51418	2.05863	2.01443	4.46407	3.8716	3.33587	3.46123	3.82787	4.5399	4.42692	3.32246	3.41617	3.85914	3.69674	3.46306	3.60777	2.94938	2.53971	2.92845	4.05099	3.673	2.75424	3.37394	3.28765	3.12796	3.20636	2.83675	2.85831	3.35934	2.60471	5.64349	4.15253	4.25544	5.33818	4.68021	4.36218	4.63426	3.60527	4.9661
Sobic.005G207500	Stilbenoid, diarylheptanoid, and gingerol biosynthesis	64.7573	68.3779	56.5209	41.8663	54.2799	53.706	37.2014	57.2963	50.7281	54.0461	47.9075	57.8533	48.0538	49.7912	62.6479	50.9848	102.345	105.755	102.56	88.9982	88.7488	69.3558	70.3915	90.8782	75.3126	103.831	119.261	85.2397	93.3607	89.8441	81.0578	68.7921	72.8161	69.6457	83.2299	78.1113	50.4408	57.763	65.1163	58.815	71.2066	74.2393	84.549	75.3284	66.0722
Sobic.005G217900	Stilbenoid, diarylheptanoid, and gingerol biosynthesis	0	0	0	0.010423	0.020063	0	0	0	0	0.013581	0	0	0	0.0118615	0	0	0	0	0	0	0	0	0.010605	0	0	0	0	0	0	0	0	0	0	0.066852	0	0	0.127587	0.056446	0.0658215	0.141479	0.131469	0.023077	0	0.013972	0.105619
Sobic.005G218000	Stilbenoid, diarylheptanoid, and gingerol biosynthesis	16.9738	8.33801	12.9668	8.22867	9.45251	8.1407	6.23888	6.05344	4.42667	10.5601	4.11133	2.67866	2.81656	1.9269	0.208882	0.15996	0.20483	0.189337	0.165903	0.0330125	0.227639	0.073813	0.110581	0.215395	0.150836	0.0719415	0	0.084199	0.105099	0.057462	0.0987075	0.0734305	0.00579	0	0.009551	0.078089	75.4988	31.9974	29.4048	52.3062	22.7903	0.977915	1.80168	1.03726	2.18867
Sobic.005G218100	Stilbenoid, diarylheptanoid, and gingerol biosynthesis	0.0506965	0.0056585	0.202186	0.0696855	0.250199	0.101328	0.125871	0.166736	0.190187	0.267257	0.327916	0.221028	0.085741	0.11483	0.0068075	0.006015	0	0	0	0	0	0	0	0.007322	0.007318	0	0	0	0	0.0067605	0	0	0	0	0	0	0.020865	0.020696	0.012391	0.006469	0	0	0	0	0
Sobic.005G218201	Stilbenoid, diarylheptanoid, and gingerol biosynthesis	0.842086	0.438455	0.560326	0.189938	0.575421	0.437071	0.353054	0.238044	0.236984	0.349174	0.11392	0.292196	0.221089	0.223712	0.014228	0.010401	0	0.0036525	0.003917	0	0	0	0.0026505	0	0	0.009436	0	0	0.0043175	0.0111095	0.0047625	0.002564	0	0	0	0	0.103294	0.123102	0.110131	0.121244	0.087935	0.013649	0.014008	0.0062945	0.0318175
Sobic.005G218300	Stilbenoid, diarylheptanoid, and gingerol biosynthesis	0	0	0	0.0019365	0	0	0	0	0	0	0.0001025	0	0	0	0	0	0	0	0	0	0	0	0	0	0	0	0	0	0	0	0	0	0	0	0	0	0	0	0	0	0	0	0	0	0
Sobic.005G218400	Stilbenoid, diarylheptanoid, and gingerol biosynthesis	0.276217	0.079956	0.15339	0.065166	0.238565	0.155656	0.176877	0.115473	0.0886755	0.150392	0.206482	0.131752	0.101708	0.081896	0	0.0046835	0.021813	0	0.0258	0.008692	0.037506	0	0.0039765	0.0077205	0.0026185	0.017116	0	0.0026435	0	0.0053545	0.025034	0.0019885	0.015028	0.0067965	0.009288	0.005229	3.19095	4.45983	3.79923	4.26612	2.96246	1.16077	1.01083	0.835087	1.93562
Sobic.005G218500	Stilbenoid, diarylheptanoid, and gingerol biosynthesis	0.548027	0.163285	5.30683	1.89291	7.08253	6.01844	8.38036	5.07841	6.291	6.38427	9.99928	3.80108	3.32946	3.70148	1.00131	0.885959	0	0	0	0	0	0	0	0.08714	0.0551655	0.0365395	0	0.188336	0.0824515	0.0554785	0	0.235178	0	0	0.030303	0.169652	38.1175	3.38339	0.132706	0.38229	0.538083	0.061112	0.0060775	0.0069415	0.033084
Sobic.005G218600	Stilbenoid, diarylheptanoid, and gingerol biosynthesis	0.280556	0.059977	0.164264	0.0451035	0.150018	0.123901	0.098183	0.0535355	0.0760865	0.110656	0.0514915	0.0716795	0.057594	0.048444	0.004247	0.0037605	0	0.000839	0	0	0	0.0020715	0	0	0	0.0026825	0	0	0	0.001949	0.001281	0	0	0	0	0	0.0614605	0.114192	0.074534	0.0604865	0.0665745	0.010225	0.01507	0.0017195	0.017813
Sobic.005G218700	Stilbenoid, diarylheptanoid, and gingerol biosynthesis	0.20053	0.0722265	0.147618	0.037736	0.235961	0.122366	0.167708	0.106495	0.117023	0.162284	0.170102	0.111509	0.116421	0.095921	0	0.004709	0.0336685	0	0.0232655	0.003624	0.042217	0	0.0039985	0.0022245	0.009506	0.0170355	0	0.002658	0	0.005384	0.0491335	0.0019995	0.017718	0.012209	0.005083	0.0052575	3.25316	4.11407	3.67517	3.96571	2.95147	1.20333	1.09266	0.864024	1.88357
Sobic.005G218800	Stilbenoid, diarylheptanoid, and gingerol biosynthesis	1.051	0.279707	10.4379	3.61364	13.3334	11.4568	15.918	9.72407	12.5696	12.2801	19.3156	7.4797	6.58599	7.46099	1.92066	1.69146	0	0	0	0	0	0	0	0.162299	0.107413	0.0469915	0	0.365162	0.158043	0.104798	0	0.500433	0	0	0.063314	0.336082	59.0494	6.22381	0.247261	0.588473	0.957849	0.132476	0.017201	0.0196455	0.048589
Sobic.005G219000	Stilbenoid, diarylheptanoid, and gingerol biosynthesis	0	0	0	0	0	0	0	0	0	0	0	0	0	0	0	0	0	0	0	0	0	0	0	0	0	0	0	0	0	0	0	0	0	0	0	0	0.010688	0.139933	0.082276	0	0.037057	0	0.013522	0	0
Sobic.005G219300	Stilbenoid, diarylheptanoid, and gingerol biosynthesis	0.0551465	0.0117495	0.0406185	0.0177425	0.064775	0.050504	0.063407	0.0729435	0.050398	0.296231	0.22095	0.136988	0.125147	0.223181	0.0912925	0.101929	0.0100875	0.0033275	0.0088545	0	0.0040225	0.004706	0	0.0053795	0	0	0.014096	0	0.007955	0	0.0263315	0	0.0136235	0	0.019663	0.0269045	0.71228	1.09777	0.834199	0.770409	0.949381	0.209444	0.40634	0.277752	0.502483
Sobic.005G219500	Stilbenoid, diarylheptanoid, and gingerol biosynthesis	0	0	0	0	0	0	0	0	0.0002035	0	0	0	0	0	0	0	0	0	0	0	0	0	0	0	0	0	0	0	0	0	0	0	0	0	0	0	0	0	0	0	0	0	0	0	0.0086255
Sobic.005G219600	Stilbenoid, diarylheptanoid, and gingerol biosynthesis	0	0	0	0	0	0	0	0	0	0	0	0	0	0	0	0	0	0	0	0	0	0	0	0	0	0	0	0	0	0	0	0	0	0	0	0.008864	0	0	0	0	0	0	0	0	0
Sobic.006G121400	Stilbenoid, diarylheptanoid, and gingerol biosynthesis	13.6829	12.2044	12.3661	11.3382	12.8871	11.452	11.6756	10.5284	9.49625	15.9253	17.1424	12.3747	14.8568	14.1232	12.7031	14.175	10.2074	7.49613	6.65704	5.29811	4.1624	4.52956	4.32889	2.69727	4.68834	4.09738	3.6128	3.1333	3.67473	2.87151	4.25513	3.47595	3.59385	2.81229	3.46986	4.52994	15.108	13.8916	15.8158	17.7896	14.2586	9.19672	8.96346	6.49731	10.9066
Sobic.006G121500	Stilbenoid, diarylheptanoid, and gingerol biosynthesis	0	0	0	0	0	0	0.0107135	0	0	0	0	0.062265	0.010926	0	0.0320675	0.107152	0	0	0	0	0	0	0	0	0	0	0	0.033127	0	0	0.173925	0.018544	0.0611405	0.245916	0.204165	0.100322	0.0432425	0.135488	0.0812795	0.0484385	0.034994	0.0296345	0.0107645	0.0172195	0.0336705
Sobic.006G121600	Stilbenoid, diarylheptanoid, and gingerol biosynthesis	0	0.008143	0	0	0	0	0	0	0	0	0	0.0396615	0	0.0081685	0.010324	0.0216885	0	0.0099375	0	0	0.019571	0	0	0	0	0	0	0	0	0	0.020005	0	0	0.0001925	0	0.010543	0.0085295	0.022049	0.041796	0.032018	0.0172885	0	0.030525	0	0.021353
Sobic.006G121700	Stilbenoid, diarylheptanoid, and gingerol biosynthesis	0.245234	0.721477	4.7493	7.38762	46.9536	22.7438	103.746	46.9819	79.009	70.7637	218.342	167.132	337.537	426.604	578.514	776.662	0	0	0.124556	0.800157	0.854768	0.780054	1.59941	2.13589	9.37843	5.73311	8.77235	18.8936	9.30567	6.4387	21.6757	23.3112	27.0759	24.5312	40.8585	159.236	0.303952	2.00031	0.420113	0.22481	0.816824	0.0386285	0.20161	0.0807915	0.078849
Sobic.006G121800	Stilbenoid, diarylheptanoid, and gingerol biosynthesis	0.0929005	0.0859015	0.011799	0.0094805	0	0.029453	0	0	0.0111885	0.0358145	0.0202375	0.0101785	0	0	0.174703	0.0627765	0.0239535	0.008191	0.124341	0.074346	0	0.009639	0.0321505	0.0322535	0.144889	0.0954795	0.040913	0.0122835	0.041998	0.0404	0.066253	0.0585915	0.169696	0.264124	0.393784	1.16363	0.04737	0.135972	0.036066	0.0842275	0.146613	0.233143	0.276182	0.167667	0.282086
Sobic.006G121900	Stilbenoid, diarylheptanoid, and gingerol biosynthesis	2.04515	1.6448	1.6986	1.1591	1.93421	1.35576	1.29858	1.47179	1.62107	1.83286	1.66069	1.59139	1.42614	1.34705	1.32638	1.12358	1.70414	1.72598	1.29569	1.25646	1.23441	1.17728	1.02135	1.47348	1.39258	1.9914	1.73301	1.03561	1.1135	1.12905	1.38804	0.978228	1.37982	0.923203	1.11416	1.0058	1.31743	1.51963	1.28258	1.62899	1.73717	1.28024	1.9822	1.46024	1.73009
Sobic.006G121950	Stilbenoid, diarylheptanoid, and gingerol biosynthesis	0.0192555	0.068934	0.0098375	0.002163	0.005986	0.0040615	0	0.012038	0.0001945	0.0113355	0.0042155	0.0032585	0.0007065	0.0080265	0.002892	0.013762	0.057652	0.036538	0.0290995	0.0106705	0.020068	0.0466705	0.0192165	0.0176455	0.059792	0.087182	0.0708765	0.0160275	0.0565215	0.0204545	0.0552815	0.031252	0.0450425	0.0195205	0.022485	0.030469	0.25435	0.45051	0.689411	0.548001	0.660757	0.264452	0.226635	0.0953655	0.344932
Sobic.006G122000	Stilbenoid, diarylheptanoid, and gingerol biosynthesis	0	0	0	0	0	0	0	0	0	0.01433	0	0	0	0	0	0	0	0	0	0	0	0	0	0	0	0	0	0	0	0	0	0	0	0	0	0	0	0	0	0	0	0	0	0	0
Sobic.006G122100	Stilbenoid, diarylheptanoid, and gingerol biosynthesis	0.643501	0.619079	0.488551	0.354384	0.624717	0.657277	0.494711	0.496872	0.552682	0.546818	0.557752	0.805562	0.670865	0.6108	0.80164	0.675352	0.438784	0.230434	0.23668	0.296469	0.26055	0.193483	0.170408	0.154242	0.187132	0.118698	0.189349	0.135146	0.112791	0.124848	0.164468	0.207397	0.155127	0.131339	0.112213	0.157749	0.971056	1.21029	1.2972	1.09731	1.09527	0.457093	0.641965	0.488841	0.688329
Sobic.006G122200	Stilbenoid, diarylheptanoid, and gingerol biosynthesis	4.48378	4.70402	5.32723	5.90666	5.92701	5.39441	5.0177	5.58681	4.7028	6.35214	4.55489	5.23103	4.12863	3.96456	4.29097	3.46579	5.86022	6.57605	6.80105	5.24074	5.46967	4.39003	4.75078	3.83065	4.33256	5.29134	4.95877	3.98735	4.37651	3.33691	3.05564	3.65125	2.94005	3.38043	3.62806	3.29219	7.76962	6.67057	8.8512	9.66144	11.0543	5.76723	5.98465	6.12471	6.05175
Sobic.006G122300	Stilbenoid, diarylheptanoid, and gingerol biosynthesis	0.291681	0.53366	0.307275	0.653141	0.251823	1.03692	0.805554	0.416013	0.619223	0.341503	0.513435	1.90808	0.422436	0.887688	0.654949	0.395589	0.915331	0.216383	0.729925	0.428385	0.511892	0.099792	0.893121	0.0978605	0.273423	0.339649	0.0525355	0.0075355	0.048496	0.0614245	0.242507	0.0829575	0.092712	0.0960405	0.11989	0.276763	3.19699	5.52708	4.5974	3.08818	5.14661	3.16047	1.36367	0.679675	2.90865
Sobic.006G122400	Stilbenoid, diarylheptanoid, and gingerol biosynthesis	21.6123	25.3461	28.4137	35.8846	23.4885	26.8768	28.7359	35.8602	35.3832	18.0663	15.7761	17.5872	17.3835	14.8335	9.67555	7.02809	26.9119	42.3559	47.222	113.138	88.9164	119.746	53.4431	125.336	41.0061	32.7789	65.9361	60.1513	51.0395	50.9515	37.0031	51.7702	49.1742	84.4339	55.4905	42.1469	59.0706	38.2894	23.6202	25.7638	48.6148	76.4494	32.5361	37.5735	63.7666
Sobic.006G122500	Stilbenoid, diarylheptanoid, and gingerol biosynthesis	0.120705	0.485366	0.274614	0.532389	0.312901	0.517656	0.742266	0.262377	0.239862	0.142446	0.370397	0.32726	0.131244	0.514583	0.924694	1.14025	0.693896	0.386213	1.56036	2.27313	1.9863	1.08691	1.56128	1.75815	1.90708	1.60883	1.73901	0.517204	0.972538	1.24518	0.736278	0.825164	0.490011	0.859608	1.00309	0.895451	1.61924	5.05534	1.80759	0.927204	1.6877	3.35639	0.951353	1.0418	3.51585
Sobic.006G122600	Stilbenoid, diarylheptanoid, and gingerol biosynthesis	21.2252	23.1821	40.0643	42.7902	49.3081	50.1852	67.3004	56.1141	70.118	42.5581	51.3344	56.7953	56.7972	60.8162	93.8651	97.6488	16.6592	13.4925	20.0917	16.6131	11.4432	12.554	9.61917	10.195	9.98793	11.3515	12.0392	7.28997	11.1865	6.82375	5.99723	8.61683	6.33053	7.32388	8.26981	17.1692	17.6019	25.5366	21.4275	15.7321	15.5163	20.3146	14.0804	18.8407	21.2038
Sobic.006G122700	Stilbenoid, diarylheptanoid, and gingerol biosynthesis	6.47283	9.53335	5.96711	9.88142	8.38761	8.12191	11.4292	9.34303	11.7703	6.49976	9.48605	6.20791	10.0243	10.1817	11.4812	15.6222	6.12668	3.2761	5.15336	4.79798	3.48424	3.75873	3.70343	2.86446	3.41111	3.28018	3.67819	3.90088	3.56162	4.25034	3.31979	3.61052	2.8546	3.13162	3.29877	4.72012	7.40709	10.7297	8.506	8.39159	6.3818	7.95443	4.05036	4.23612	7.81602
Sobic.006G122800	Stilbenoid, diarylheptanoid, and gingerol biosynthesis	0.0883405	0.19193	0.074172	0.02943	0.209408	0.155521	0.0949285	0.152596	0.0296645	0.1305	0.0991635	0.125035	0.123974	0.0533405	0.128824	0.054832	0.185972	0.165057	0.151283	0.189362	0.157618	0.13771	0.192184	0.0936995	0.077268	0.10547	0.127531	0.041783	0.126257	0.025061	0.044019	0.0593755	0.077511	0.0533595	0.0628795	0.0450445	0.26222	0.835098	0.535977	0.256207	0.369241	0.339461	0.666026	0.284598	0.197417
Sobic.006G122900	Stilbenoid, diarylheptanoid, and gingerol biosynthesis	3.37425	2.75096	3.05051	2.6747	4.24403	3.93784	4.0624	3.96878	3.03095	3.84496	4.01547	3.29782	4.33478	4.37642	3.13754	3.26738	4.15001	3.7328	3.87568	3.48617	3.68399	3.1105	3.28716	2.62386	3.29585	3.32976	3.36177	2.6651	3.36954	3.31875	2.96624	3.12024	3.29291	2.95128	2.94116	2.47318	4.35568	3.75886	5.12994	5.15086	5.2145	4.16086	3.82845	4.05941	5.1824
