## Supplementary material for "Integrative metabolome-genome analysis reveals the genetic architecture of metabolic diversity in sorghum grain": Revised_Supplementary_files.zip_1_to_12: Supplemental_Table_S9.xlsx

### Sheet: Kernel_Color
Supplemental Table S9: Classification of SAP accessions based on four grain color groups (white, red, brown, and yellow), as recorded in the Germplasm Resources Information Network (GRIN) database.
S.No.	SAP_Lines	Color
1	PI533776	yellow
2	PI533810	yellow
3	PI533814	yellow
4	PI533991	yellow
5	PI534009	yellow
6	PI534054	yellow
7	PI534137	yellow
8	PI576390	yellow
9	PI655998	yellow
10	PI656004	yellow
11	PI152651	white
12	PI329435	white
13	PI48770	white
14	PI533755	white
15	PI533757	white
16	PI533758	white
17	PI533769	white
18	PI533794	white
19	PI533807	white
20	PI533822	white
21	PI533839	white
22	PI533841	white
23	PI533842	white
24	PI533843	white
25	PI533845	white
26	PI533852	white
27	PI533855	white
28	PI533856	white
29	PI533863	white
30	PI533913	white
31	PI533940	white
32	PI533964	white
33	PI533967	white
34	PI533970	white
35	PI533979	white
36	PI533980	white
37	PI533989	white
38	PI533997	white
39	PI534021	white
40	PI534053	white
41	PI534099	white
42	PI534115	white
43	PI534157	white
44	PI534163	white
45	PI548797	white
46	PI552861	white
47	PI561071	white
48	PI561072	white
49	PI561073	white
50	PI564163	white
51	PI565121	white
52	PI576130	white
53	PI576333	white
54	PI576373	white
55	PI576380	white
56	PI576387	white
57	PI576394	white
58	PI576399	white
59	PI576401	white
60	PI576422	white
61	PI576435	white
62	PI576437	white
63	PI595699	white
64	PI595714	white
65	PI595720	white
66	PI595741	white
67	PI595744	white
68	PI597945	white
69	PI597950	white
70	PI597951	white
71	PI597952	white
72	PI597958	white
73	PI597960	white
74	PI597961	white
75	PI597973	white
76	PI601816	white
77	PI651496	white
78	PI655970	white
79	PI655972	white
80	PI655988	white
81	PI656000	white
82	PI656007	white
83	PI656008	white
84	PI656012	white
85	PI656016	white
86	PI656022	white
87	PI656028	white
88	PI656031	white
89	PI656034	white
90	PI656035	white
91	PI656036	white
92	PI656039	white
93	PI656042	white
94	PI656043	white
95	PI656044	white
96	PI656048	white
97	PI656049	white
98	PI656050	white
99	PI656052	white
100	PI656055	white
101	PI656056	white
102	PI656062	white
103	PI656065	white
104	PI656071	white
105	PI656074	white
106	PI656075	white
107	PI656076	white
108	PI656078	white
109	PI656079	white
110	PI656090	white
111	PI656112	white
112	PI656113	white
113	PI329440	red
114	PI533785	red
115	PI533901	red
116	PI533912	red
117	PI534096	red
118	PI534117	red
119	PI564165	red
120	PI576364	red
121	PI576426	red
122	PI595718	red
123	PI597957	red
124	PI597982	red
125	PI607931	red
126	PI641874	red
127	PI655997	red
128	PI656019	red
129	PI656033	red
130	PI656077	red
131	PI656080	red
132	PI656081	red
133	PI656109	red
134	PI656121	red
135	PI17548	brown
136	PI533750	brown
137	PI533754	brown
138	PI533792	brown
139	PI533800	brown
140	PI533821	brown
141	PI533833	brown
142	PI533902	brown
143	PI533911	brown
144	PI533919	brown
145	PI533924	brown
146	PI533927	brown
147	PI533936	brown
148	PI533937	brown
149	PI533938	brown
150	PI533939	brown
151	PI533948	brown
152	PI533955	brown
153	PI533957	brown
154	PI533961	brown
155	PI533962	brown
156	PI533972	brown
157	PI533976	brown
158	PI533985	brown
159	PI533986	brown
160	PI533996	brown
161	PI534037	brown
162	PI534101	brown
163	PI534104	brown
164	PI534105	brown
165	PI534108	brown
166	PI534112	brown
167	PI534114	brown
168	PI534116	brown
169	PI534124	brown
170	PI534139	brown
171	PI534144	brown
172	PI534148	brown
173	PI542406	brown
174	PI542718	brown
175	PI552856	brown
176	PI576366	brown
177	PI576391	brown
178	PI576393	brown
179	PI576425	brown
180	PI585291	brown
181	PI595702	brown
182	PI595745	brown
183	PI597965	brown
184	PI597966	brown
185	PI597968	brown
186	PI597971	brown
187	PI629040	brown
188	PI642998	brown
189	PI655974	brown
190	PI655975	brown
191	PI655976	brown
192	PI655977	brown
193	PI655987	brown
194	PI655989	brown
195	PI655993	brown
196	PI655994	brown
197	PI656013	brown
198	PI656014	brown
199	PI656018	brown
200	PI656038	brown
201	PI656046	brown
202	PI656058	brown
203	PI656059	brown
204	PI656060	brown
205	PI656061	brown
206	PI656085	brown
207	PI656091	brown
208	PI656103	brown
209	PI656105	brown
210	PI656106	brown
211	PI656107	brown
