## Supplementary material for "Integrative metabolome-genome analysis reveals the genetic architecture of metabolic diversity in sorghum grain": Revised_Supplementary_files.zip_1_to_12: Supplemental_Table_S11.xlsx

### Sheet: AUC_file
Supplemental Table S11: SAP accessions, grain color category (white, red, brown, and yellow), binary true labels, and normalized abundances for seven key metabolites associated with grain color variation. Metabolite values represent relative abundances normalized across all samples. The true labels column indicates binary classification (e.g., presence or absence of a trait) used in predictive mo…
Lines	color	true_labels	3-coumaric acid	6-Hydroxy-7-Methoxycoumarin	Genistein	Isorhamnetin-3-glucoside	Isorhamnetin-3-rutinoside	Kaempferol	Quercetin-3-(6''-malonyl)-Glucoside
PI152651	white	0	0.899989	0.839999	0.839478	0.82187	0.819474	0.838835	0.86323
PI329435	white	0	0.832824	0.753282	0.865232	0.865241	0.871106	0.851694	0.870776
PI48770	white	0	0.888613	0.858861	0.880512	0.872441	0.886928	0.870897	0.867033
PI533755	white	1	0.954474	0.954474	0.822623	0.80363	0.808967	0.734992	0.884431
PI533757	white	0	0.882902	0.85829	0.896023	0.868512	0.891736	0.830185	0.859194
PI533758	white	1	0.89035	0.89035	0.827972	0.857879	0.808614	0.81832	0.744549
PI533769	white	1	0.914438	0.914438	0.766405	0.843487	0.840707	0.96322	0.82415
PI533794	white	1	0.708735	0.708735	0.879777	0.927431	0.830606	0.840874	0.860009
PI533807	white	0	0.81069	0.851069	0.852628	0.819227	0.909295	0.888982	0.826062
PI533822	white	0	0.847095	0.734709	0.907734	0.763729	0.830314	0.861824	0.805902
PI533839	white	1	0.9353	0.9353	0.896695	0.815629	0.812954	0.856336	0.855215
PI533841	white	1	0.801229	0.750123	0.722669	0.854044	0.802623	0.864764	0.861521
PI533842	white	1	0.760721	0.760721	0.748643	0.89246	0.892292	0.873192	0.867826
PI533843	white	0	0.947727	0.947727	0.774617	0.830875	0.881961	0.88162	0.874132
PI533845	white	1	0.820596	0.820596	0.800591	0.86929	0.87163	0.890048	0.880438
PI533852	white	0	0.842294	0.734229	0.826565	0.907705	0.861299	0.898476	0.886744
PI533855	white	1	0.849285	0.834928	0.852538	0.946121	0.850967	0.706904	0.893049
PI533856	white	0	0.954091	0.954091	0.878512	0.984536	0.840636	0.715332	0.899355
PI533863	white	0	0.885483	0.838548	0.804486	0.722951	0.830305	0.72376	0.805661
PI533913	white	0	0.80451	0.850451	0.83046	0.761367	0.819974	0.732188	0.811966
PI533940	white	0	0.747893	0.747893	0.856434	0.799782	0.809643	0.740616	0.818272
PI533964	white	1	0.819821	0.751982	0.882408	0.838197	0.899312	0.749044	0.824578
PI533967	white	0	0.80772	0.750772	0.908382	0.876613	0.888981	0.757472	0.830884
PI533970	white	0	0.819768	0.819768	0.934356	0.815028	0.87865	0.7659	0.837189
PI533979	white	0	0.869489	0.756949	0.96033	0.853443	0.868319	0.774328	0.843495
PI533980	white	0	0.984219	0.984219	0.986304	0.891859	0.857988	0.782756	0.849801
PI533989	white	1	0.854202	0.73542	0.712278	0.830274	0.847657	0.791184	0.856107
PI533997	white	1	0.791044	0.791044	0.738252	0.868689	0.837326	0.799612	0.862412
PI534021	white	0	0.841907	0.734191	0.764226	0.807104	0.826995	0.80804	0.868718
PI534053	white	1	0.790007	0.790007	0.790199	0.84552	0.816664	0.816468	0.875024
PI534099	white	0	0.719256	0.719256	0.816173	0.883935	0.806333	0.824896	0.881329
PI534115	white	1	0.891394	0.891394	0.842147	0.82235	0.896001	0.833324	0.887635
PI534157	white	0	0.772999	0.772999	0.868121	0.860766	0.88567	0.841752	0.893941
PI534163	white	1	0.837078	0.837078	0.894095	0.899181	0.875339	0.85018	0.700247
PI548797	white	1	0.821136	0.832114	0.820069	0.737596	0.865008	0.858608	0.706552
PI552861	white	0	0.759838	0.759838	0.846043	0.776012	0.854677	0.867036	0.712858
PI561071	white	0	0.821805	0.821805	0.872017	0.814427	0.844346	0.875464	0.719164
PI561072	white	0	0.886282	0.886282	0.897991	0.852842	0.834015	0.883892	0.725469
PI561073	white	0	0.979822	0.979822	0.823965	0.891258	0.823684	0.89232	0.731775
PI564163	white	1	0.839432	0.853943	0.849939	0.829673	0.813353	0.800748	0.738081
PI565121	white	0	0.811702	0.75117	0.875913	0.868088	0.803022	0.809176	0.744387
PI576130	white	1	0.809475	0.850947	0.801886	0.906504	0.792691	0.817604	0.750692
PI576333	white	1	0.710467	0.710467	0.82786	0.944919	0.78236	0.826032	0.756998
PI576373	white	0	0.88385	0.738385	0.853834	0.983334	0.772029	0.83446	0.763304
PI576380	white	0	0.842729	0.842729	0.879808	0.721749	0.761698	0.842888	0.769609
PI576387	white	0	0.831162	0.831162	0.805782	0.760165	0.751367	0.851316	0.775915
PI576394	white	0	0.8391	0.8391	0.831756	0.79858	0.741035	0.859744	0.782221
PI576399	white	1	0.776691	0.776691	0.85773	0.736995	0.730704	0.868172	0.788527
PI576401	white	0	0.845724	0.845724	0.883704	0.775411	0.720373	0.8766	0.794832
PI576422	white	0	0.832135	0.832135	0.709678	0.213826	0.710042	0.885028	0.801138
PI576435	white	1	0.847453	0.847453	0.735652	0.252241	0.700289	0.893456	0.807444
PI576437	white	0	0.897527	0.859753	0.761626	0.290657	0.71062	0.901884	0.813749
PI595699	white	0	0.887909	0.758791	0.7876	0.329072	0.720951	0.910312	0.820055
PI595714	white	0	0.846449	0.846449	0.813573	0.367487	0.731282	0.91874	0.826361
PI595720	white	0	0.811096	0.73111	0.839547	0.405903	0.741613	0.927168	0.832667
PI595741	white	1	0.889994	0.758999	0.865521	0.444318	0.751944	0.935596	0.838972
PI595744	white	1	0.871935	0.837194	0.891495	0.482733	0.762275	0.944024	0.845278
PI597945	white	0	0.816893	0.816893	0.817469	0.521148	0.772606	0.952451	0.851584
PI597950	white	1	0.844768	0.854477	0.843443	0.559564	0.782937	0.960879	0.85789
PI597951	white	0	0.817991	0.817991	0.869417	0.597979	0.793268	0.969307	0.864195
PI597952	white	0	0.8023	0.83023	0.895391	0.636394	0.8036	0.977735	0.870501
PI597958	white	1	0.853905	0.75539	0.921365	0.67481	0.813931	0.986163	0.876807
PI597960	white	1	0.749985	0.749985	0.947339	0.713225	0.824262	0.994591	0.883112
PI597961	white	0	0.874714	0.757471	0.973313	0.75164	0.834593	0.703019	0.889418
PI597973	white	0	0.855445	0.755545	0.999287	0.790056	0.844924	0.711447	0.895724
PI601816	white	1	0.833688	0.833369	0.72526	0.828471	0.855255	0.719875	0.80203
PI651496	white	0	0.840334	0.840334	0.751234	0.866886	0.865586	0.728303	0.808335
PI655970	white	0	0.821103	0.821103	0.777208	0.905302	0.875917	0.736731	0.814641
PI655972	white	0	0.812746	0.851275	0.703182	0.943717	0.886248	0.745159	0.820947
PI655988	white	0	0.865687	0.865687	0.729156	0.982132	0.896579	0.753587	0.827252
PI656000	white	1	0.729973	0.729973	0.75513	0.720547	0.80691	0.762015	0.833558
PI656007	white	0	0.883828	0.738383	0.781104	0.758963	0.817241	0.770443	0.839864
PI656008	white	0	0.863644	0.863644	0.207078	0.797378	0.827572	0.778871	0.84617
PI656012	white	0	0.846568	0.846568	0.233052	0.835793	0.837903	0.787299	0.852475
PI656016	white	0	0.768285	0.768285	0.259026	0.874209	0.848234	0.795727	0.858781
PI656022	white	1	0.718018	0.718018	0.285	0.812624	0.858566	0.804155	0.865087
PI656028	white	1	0.872238	0.757224	0.310974	0.851039	0.868897	0.812583	0.871392
PI656031	white	0	0.829836	0.832984	0.336948	0.889455	0.879228	0.821011	0.877698
PI656034	white	1	0.874682	0.874682	0.362921	0.82787	0.889559	0.829439	0.884004
PI656035	white	1	0.88175	0.838175	0.388895	0.866285	0.89989	0.837867	0.89031
PI656036	white	1	0.839768	0.839768	0.414869	0.804701	0.810221	0.846295	0.896615
PI656039	white	1	0.812448	0.751245	0.440843	0.843116	0.820552	0.854723	0.902921
PI656042	white	0	0.80829	0.80829	0.466817	0.881531	0.830883	0.863151	0.909227
PI656043	white	1	0.865018	0.865018	0.492791	0.819947	0.841214	0.871579	0.915533
PI656044	white	1	0.894343	0.839434	0.518765	0.858362	0.851545	0.880007	0.921838
PI656048	white	1	0.88129	0.858129	0.544739	0.896777	0.861876	0.888435	0.928144
PI656049	white	0	0.865033	0.865033	0.570713	0.735192	0.872207	0.896863	0.93445
PI656050	white	0	0.86459	0.836459	0.596687	0.773608	0.882538	0.805291	0.940755
PI656052	white	1	0.913188	0.913188	0.622661	0.812023	0.892869	0.813719	0.947061
PI656055	white	0	0.901874	0.901874	0.648635	0.850438	0.803201	0.822147	0.953367
PI656056	white	1	0.874167	0.874167	0.674608	0.888854	0.813532	0.830575	0.959673
PI656062	white	1	0.821483	0.752148	0.700582	0.827269	0.823863	0.839003	0.965978
PI656065	white	0	0.985641	0.985641	0.726556	0.865684	0.834194	0.847431	0.972284
PI656071	white	1	0.719993	0.719993	0.75253	0.9041	0.844525	0.855859	0.97859
PI656074	white	1	0.937314	0.937314	0.778504	0.942515	0.854856	0.864287	0.856426
PI656075	white	0	0.866533	0.856653	0.804478	0.98093	0.865187	0.872715	0.8824
PI656076	white	0	0.950683	0.950683	0.830452	0.719346	0.875518	0.881143	0.908374
PI656078	white	1	0.75923	0.75923	0.856426	0.757761	0.885849	0.889571	0.934348
PI656079	white	1	0.852347	0.735235	0.8824	0.796176	0.89618	0.897999	0.960322
PI656090	white	1	0.872867	0.837287	0.908374	0.834591	0.806511	0.806427	0.986295
PI656112	white	1	0.954562	0.954562	0.934348	0.873007	0.816842	0.814855	0.701227
PI656113	white	1	0.954475	0.954475	0.960322	0.811422	0.827173	0.823283	0.703824
PI329440	red	1	0.954387	0.954387	0.986295	0.849837	0.837504	0.831711	0.706422
PI533785	red	1	0.954299	0.954299	0.712269	0.888253	0.847835	0.840139	0.709019
PI533901	red	1	0.954211	0.954211	0.738243	0.826668	0.858167	0.848567	0.716165
PI533912	red	1	0.954123	0.954123	0.764217	0.865083	0.868498	0.856995	0.742139
PI534096	red	1	0.954036	0.954036	0.790191	0.803499	0.878829	0.865423	0.768113
PI534117	red	1	0.953948	0.953948	0.816165	0.841914	0.88916	0.873851	0.794087
PI564165	red	1	0.95386	0.95386	0.842139	0.880329	0.899491	0.882279	0.722006
PI576364	red	1	0.953772	0.953772	0.868113	0.818745	0.709822	0.890707	0.724603
PI576426	red	1	0.953684	0.953684	0.894087	0.85716	0.720153	0.899135	0.727201
PI595718	red	1	0.953597	0.953597	0.820061	0.895575	0.730484	0.807563	0.729798
PI597957	red	1	0.953509	0.953509	0.846035	0.73399	0.740815	0.815991	0.732396
PI597982	red	1	0.953421	0.953421	0.872009	0.772406	0.751146	0.824419	0.804704
PI607931	red	1	0.953333	0.953333	0.897982	0.810821	0.761477	0.832847	0.81101
PI641874	red	1	0.953245	0.953245	0.823956	0.849236	0.771808	0.841275	0.817316
PI655997	red	1	0.953158	0.953158	0.84993	0.887652	0.782139	0.849703	0.823621
PI656019	red	1	0.95307	0.95307	0.875904	0.826067	0.79247	0.858131	0.829927
PI533776	yellow	1	0.952982	0.952982	0.801878	0.864482	0.802801	0.866559	0.836233
PI533810	yellow	1	0.952894	0.952894	0.827852	0.902898	0.813133	0.874986	0.842538
PI533814	yellow	1	0.952806	0.952806	0.853826	0.941313	0.823464	0.883414	0.848844
PI533991	yellow	1	0.952719	0.952719	0.8798	0.979728	0.833795	0.891842	0.85515
PI534009	yellow	1	0.952631	0.952631	0.805774	0.718144	0.844126	0.80027	0.861456
PI534054	yellow	1	0.952543	0.952543	0.831748	0.756559	0.854457	0.808698	0.867761
PI534137	yellow	1	0.952455	0.952455	0.857722	0.794974	0.864788	0.817126	0.874067
PI576390	yellow	1	0.952367	0.952367	0.883696	0.83339	0.875119	0.825554	0.880373
PI655998	yellow	1	0.95228	0.95228	0.70967	0.871805	0.88545	0.833982	0.886678
PI656004	yellow	1	0.952192	0.952192	0.735643	0.81022	0.895781	0.84241	0.892984
PI656033	red	1	0.952104	0.952104	0.761617	0.848635	0.806112	0.850838	0.89929
PI656077	red	1	0.952016	0.952016	0.787591	0.887051	0.816443	0.859266	0.805596
PI656080	red	1	0.951928	0.951928	0.813565	0.825466	0.826774	0.867694	0.811901
PI656081	red	1	0.951841	0.951841	0.839539	0.863881	0.837105	0.876122	0.818207
PI656109	red	1	0.951753	0.951753	0.865513	0.802297	0.847436	0.88455	0.824513
PI656121	red	1	0.951665	0.951665	0.891487	0.840712	0.857768	0.892978	0.830818
PI17548	brown	1	0.951577	0.951577	0.817461	0.879127	0.868099	0.701406	0.837124
PI533750	brown	1	0.951489	0.951489	0.843435	0.817543	0.87843	0.709834	0.84343
PI533754	brown	1	0.951401	0.951401	0.869409	0.855958	0.888761	0.718262	0.849736
PI533792	brown	1	0.951314	0.951314	0.895383	0.894373	0.899092	0.72669	0.856041
PI533800	brown	1	0.951226	0.951226	0.921357	0.732789	0.909423	0.735118	0.862347
PI533821	brown	1	0.951138	0.951138	0.94733	0.771204	0.919754	0.743546	0.868653
PI533833	brown	1	0.95105	0.95105	0.973304	0.809619	0.930085	0.751974	0.874959
PI533902	brown	1	0.950962	0.950962	0.999278	0.848034	0.940416	0.760402	0.881264
PI533911	brown	1	0.950875	0.950875	0.725252	0.88645	0.950747	0.76883	0.88757
PI533919	brown	1	0.950787	0.950787	0.751226	0.824865	0.961078	0.777258	0.893876
PI533924	brown	1	0.950699	0.950699	0.7772	0.86328	0.971409	0.785686	0.800181
PI533927	brown	1	0.950611	0.950611	0.803174	0.901696	0.98174	0.794114	0.806487
PI533936	brown	1	0.950523	0.950523	0.829148	0.940111	0.992071	0.802542	0.812793
PI533937	brown	1	0.950436	0.950436	0.855122	0.978526	0.702402	0.81097	0.819099
PI533938	brown	1	0.950348	0.950348	0.881096	0.716942	0.712734	0.819398	0.825404
PI533939	brown	1	0.95026	0.95026	0.80707	0.755357	0.723065	0.827826	0.83171
PI533948	brown	1	0.950172	0.950172	0.833044	0.793772	0.733396	0.836254	0.838016
PI533955	brown	1	0.950084	0.950084	0.859017	0.832188	0.743727	0.844682	0.844321
PI533957	brown	1	0.949997	0.949997	0.884991	0.870603	0.754058	0.85311	0.850627
PI533961	brown	1	0.949909	0.949909	0.810965	0.809018	0.764389	0.861538	0.856933
PI533962	brown	1	0.949821	0.949821	0.836939	0.847433	0.77472	0.869966	0.863239
PI533972	brown	1	0.949733	0.949733	0.862913	0.885849	0.785051	0.878394	0.869544
PI533976	brown	1	0.949645	0.949645	0.888887	0.824264	0.795382	0.886822	0.87585
PI533985	brown	1	0.949558	0.949558	0.814861	0.862679	0.805713	0.89525	0.882156
PI533986	brown	1	0.94947	0.94947	0.840835	0.801095	0.816044	0.803678	0.888461
PI533996	brown	1	0.949382	0.949382	0.866809	0.83951	0.826375	0.812106	0.894767
PI534037	brown	1	0.949294	0.949294	0.892783	0.877925	0.836706	0.820534	0.801073
PI534101	brown	1	0.949206	0.949206	0.818757	0.816341	0.847037	0.828962	0.807379
PI534104	brown	1	0.949119	0.949119	0.844731	0.854756	0.857368	0.83739	0.813684
PI534105	brown	1	0.949031	0.949031	0.870704	0.893171	0.8677	0.845818	0.81999
PI534108	brown	1	0.948943	0.948943	0.896678	0.731587	0.878031	0.854246	0.826296
PI534112	brown	1	0.948855	0.948855	0.722652	0.770002	0.888362	0.862674	0.832601
PI534114	brown	1	0.948767	0.948767	0.748626	0.808417	0.898693	0.871102	0.838907
PI534116	brown	1	0.94868	0.94868	0.7746	0.846832	0.809024	0.87953	0.845213
PI534124	brown	1	0.948592	0.948592	0.800574	0.885248	0.819355	0.887958	0.851519
PI534139	brown	1	0.948504	0.948504	0.826548	0.823663	0.829686	0.896386	0.857824
PI534144	brown	1	0.948416	0.948416	0.852522	0.862078	0.840017	0.904814	0.86413
PI534148	brown	1	0.948328	0.948328	0.878496	0.900494	0.850348	0.913242	0.870436
PI542406	brown	1	0.948241	0.948241	0.80447	0.938909	0.860679	0.92167	0.876742
PI542718	brown	1	0.948153	0.948153	0.830444	0.891672	0.87101	0.930098	0.883047
PI552856	brown	1	0.948065	0.948065	0.856418	0.802003	0.881341	0.938526	0.889353
PI576366	brown	1	0.947977	0.947977	0.882392	0.812335	0.891672	0.946954	0.895659
PI576391	brown	1	0.947889	0.947889	0.908365	0.822666	0.802003	0.955382	0.801964
PI576393	brown	1	0.947802	0.947802	0.934339	0.832997	0.812335	0.96381	0.80827
PI576425	brown	1	0.947714	0.947714	0.960313	0.843328	0.822666	0.972238	0.814576
PI585291	brown	1	0.947626	0.947626	0.986287	0.853659	0.832997	0.980666	0.820882
PI595702	brown	1	0.947538	0.947538	0.712261	0.86399	0.843328	0.989094	0.827187
PI595745	brown	1	0.94745	0.94745	0.738235	0.874321	0.853659	0.997522	0.833493
PI597965	brown	1	0.947363	0.947363	0.764209	0.884652	0.86399	0.790183	0.839799
PI597966	brown	1	0.947275	0.947275	0.790183	0.894983	0.874321	0.816157	0.846104
PI597968	brown	1	0.947187	0.947187	0.816157	0.805314	0.884652	0.842131	0.85241
PI597971	brown	1	0.947099	0.947099	0.842131	0.815645	0.894983	0.878105	0.858716
PI629040	brown	1	0.947011	0.947011	0.868105	0.825976	0.805314	0.894079	0.865022
PI642998	brown	1	0.946924	0.946924	0.894079	0.836307	0.815645	0.840054	0.871327
PI655974	brown	1	0.946836	0.946836	0.820052	0.846638	0.825976	0.847047	0.877633
PI655975	brown	1	0.946748	0.946748	0.846026	0.856969	0.836307	0.874	0.883939
PI655976	brown	1	0.94666	0.94666	0.872	0.867301	0.846638	0.897974	0.890244
PI655977	brown	1	0.946572	0.946572	0.897974	0.877632	0.856969	0.843948	0.89655
PI655987	brown	1	0.946485	0.946485	0.823948	0.887963	0.867301	0.849944	0.702856
PI655989	brown	1	0.946397	0.946397	0.849922	0.898294	0.877632	0.875896	0.709162
PI655993	brown	1	0.946309	0.946309	0.875896	0.808625	0.887963	0.80188	0.715467
PI655994	brown	1	0.946221	0.946221	0.80187	0.818956	0.898294	0.847844	0.721773
PI656013	brown	1	0.946133	0.946133	0.827844	0.829287	0.808625	0.853818	0.728079
PI656014	brown	1	0.946046	0.946046	0.853818	0.839618	0.818956	0.879792	0.734385
PI656018	brown	1	0.945958	0.945958	0.879792	0.849949	0.829287	0.805776	0.74069
PI656038	brown	1	0.94587	0.94587	0.805766	0.86028	0.839618	0.831739	0.746996
PI656046	brown	1	0.945782	0.945782	0.831739	0.870611	0.849949	0.857713	0.753302
PI656058	brown	1	0.945694	0.945694	0.857713	0.880942	0.86028	0.883787	0.759607
PI656059	brown	1	0.945606	0.945606	0.883687	0.891273	0.870611	0.709771	0.765913
PI656060	brown	1	0.945519	0.945519	0.709661	0.701604	0.880942	0.735735	0.772219
PI656061	brown	1	0.945431	0.945431	0.735635	0.711936	0.891273	0.771709	0.778525
PI656085	brown	1	0.945343	0.945343	0.761609	0.722267	0.701604	0.787585	0.78483
PI656091	brown	1	0.945255	0.945255	0.787583	0.732598	0.711936	0.813558	0.791136
PI656103	brown	1	0.945167	0.945167	0.813557	0.742929	0.722267	0.839531	0.797442
PI656105	brown	1	0.94508	0.94508	0.839531	0.75326	0.732598	0.875505	0.803747
PI656106	brown	1	0.944992	0.944992	0.865505	0.763591	0.742929	0.891479	0.810053
PI656107	brown	1	0.944904	0.944904	0.891479	0.773922	0.75326	0.917455	0.816359
