## Supplementary material for "Integrative metabolome-genome analysis reveals the genetic architecture of metabolic diversity in sorghum grain": Revised_Supplementary_files.zip_1_to_12: Supplemental_Table_S12.xlsx

### Sheet: Sheet1
Supplemental Table S12. Metabolites and genetic mapping results identifying candidate genes associated with variation among four grain color groups. For each metabolite, the table lists the statistical model(s) used for association analysis (FarmCPU, MLM), chromosome number, standardized effect size, lead SNP position (in base pairs), p-value of association, mapped gene ID, gene start and end pos…
Metabolites	Model	Chromosome	Stand	SNP Position	Gene Start (bp)	Gene End (bp)	Distance(kb)	P-value	Mapped gene	Annotation	ver.
3-coumaric acid	FarmCPU	1	-1	1396447	1419645	1422725	23.198	2.98345e-09	Sobic.001G016300	(1 of 164) PF01535//PF13041 - PPR repeat (PPR) // PPR repeat family (PPR_2)	Sbicolor_v3.1
3-coumaric acid	MLM	1	1	4150321	4195291	4197336	47.015	2.98345e-09	Sobic.001G056000	(1 of 1) PTHR10641:SF570 - TRANSCRIPTION FACTOR MYB98	Sbicolor_v3.1
3-coumaric acid	FarmCPU, MLM	4	-1	7315341	7299823	7302634	12.707	3.56968e-19	Sobic.004G086800	similar to Putative fatty acid elongase	Sbicolor_v3.1
3-coumaric acid	FarmCPU	2	1	7383481	7359872	7365189	18.292	2.56223e-22	Sobic.002G072400	(1 of 1) 1.3.5.6 - 9,9'-di-cis-zeta-carotene desaturase / Zeta-carotene desaturase	Sbicolor_v3.1
3-coumaric acid	FarmCPU	2	1	17300480	17292184	17296557	8.296	2.56223e-22	Sobic.002G126600	(1 of 3) 1.14.13.11 - Trans-cinnamate 4-monooxygenase / Cinnamic acid 4-monooxygenase/Cinnamate-4-hydroxylase (C4H)	Sbicolor_v3.1
3-coumaric acid	FarmCPU	4	-1	58653138	58635408	58637978	15.16	3.56968e-19	Sobic.004G238500	similar to Geranylgeranyl hydrogenase	Sbicolor_v3.1
3-coumaric acid	Farm CPU	4	-1	59063699	59078044	59079614	14.345	3.56968e-19	Sobic.004G242600	similar to Putative peroxidase	Sbicolor_v3.1
3-coumaric acid	FarmCPU	4	-1	59052820	59091869	59093179	40.359	3.56968e-19	Sobic.004G242900	similar to Transducin family protein / WD-40 repeat family protein-like	Sbicolor_v3.1
3-coumaric acid	MLM	4	1	59593613	59576464	59578405	17.149	3.56968e-19	Sobic.004G248700	(1 of 1) PTHR10641//PTHR10641:SF575 - MYB-LIKE DNA-BINDING PROTEIN MYB	Sbicolor_v3.1
3-coumaric acid	FarmCPU	7	-1	62552021	62587839	62595684	35.818	2.85222e-18	Sobic.007G193300	similar to Putative MADS-domain transcription factor	Sbicolor_v3.1
3-coumaric acid	FarmCPU	5	-1	62934207	62909313	62916260	24.894	3.56945e-15	Sobic.005G157100	similar to THUMP domain containing protein, expressed	Sbicolor_v3.1
3-coumaric acid	FarmCPU	5	-1	62958828	62916621	62919120	39.708	3.56945e-15	Sobic.005G157200	similar to KE2 family protein, expressed	Sbicolor_v3.1
3-coumaric acid	Farm CPU	5	1	62915933	62950661	62951078	34.728	3.56945e-15	Sobic.005G157400	(1 of 2) PTHR22595//PTHR22595:SF59 - CHITINASE-RELATED	Sbicolor_v3.1
3-coumaric acid	FarmCPU	5	-1	70439666	70427461	70437308	2.358	2.76333e-17	Sobic.005G218100	(1 of 4) 2.1.1.79 - Cyclopropane-fatty-acyl-phospholipid synthase / Unsaturated-phospholipid methyltransferase	Sbicolor_v3.1
3-coumaric acid	FarmCPU	5	1	70453460	70489925	70491651	36.465	3.56945e-15	Sobic.005G218500	(1 of 16) PTHR21495//PTHR21495:SF81 - NUCLEOPORIN-RELATED // SUBFAMILY NOT NAMED	Sbicolor_v3.1
3-coumaric acid	FarmCPU	8	-1	57268353	57310766	57316486	42.413	2.64901e-09	Sobic.008G142100	(1 of 130) PF02365 - No apical meristem (NAM) protein (NAM)	Sbicolor_v3.1
3-Coumaric acid	FarmCPU	8	-1	20495377	20493219	20497535	21	2.55301e-09	Sobic.008G088815	Predicted protein	Sbicolor_v3.1
6-Hydroxy-7-Methoxycoumarin	FarmCPU	1	-1	14524569	14511853	14515912	8.657	3.86407e-09	Sobic.001G173000	similar to OSIGBa0106G08.3 protein	Sbicolor_v3.1
6-Hydroxy-7-Methoxycoumarin	FarmCPU, MLM	7	1	42017419	42061204	42066842	43.785	2.56901e-09	Sobic.007G111700	Predicted protein	Sbicolor_v3.1
6-Hydroxy-7-Methoxycoumarin	Farm CPU	1	-1	65188953	65183625	65185565	3.388	2.26911e-11	Sobic.001G362001	similar to Protein kinase APK1A, chloroplast, putative, expressed	Sbicolor_v3.1
6-Hydroxy-7-Methoxycoumarin	MLM	1	1	64021486 63976028	64007829 63976583	64018246 63979207	3.24 0.555	2.56901e-09	Sobic.001G350300 Sobic.001G349900	PTHR13935:SF52 - ACHAETE-SCUTE TRANSCRIPTION FACTOR-RELATED // SUBFAMILY NOT NAMED (1 of 14) 1.14.13.138 - Indolin-2-one monooxygenase / CYP71C2	Sbicolor_v3.1
6-Hydroxy-7-Methoxycoumarin	FarmCPU	6	1	56007840	56057800	56060934	49.96	2.85551e-11	Sobic.006G211000	similar to Orf protein	Sbicolor_v3.1
6-Hydroxy-7-Methoxycoumarin	FarmCPU, MLM	4	1	61748739	61708312	61711240	40.427	2.56667e-09	Sobic.004G273300	similar to Ubiquitin protein 1, isoform c	Sbicolor_v3.1
6-Hydroxy-7-Methoxycoumarin	MLM	1	-1	3348303	3325484	3330705	22.819	3.86407e-09	Sobic.001G044800	similar to Putative raffinose synthase or seed imbibition protein	Sbicolor_v3.1
6-Hydroxy-7-Methoxycoumarin	MLM	2	1	62344411	62299797	62301505	42.906	3.24617e-09	Sobic.002G231600	similar to Glutathione S-transferase GST 36	Sbicolor_v3.1
6-Hydroxy-7-Methoxycoumarin	FarmCPU, MLM	4	1	58141674 58104057	57980101 58045962	57981252 58097637	44.037 8.095	2.56667e-09	Sobic.004G230000 Sobic.004G231700	PTHR11260:SF223 - GLUTATHIONE S-TRANSFERASE, GST, SUPERFAMILY, GST DOMAIN CONTAINING PTHR10641:SF480 - MYB-LIKE DNA-BINDING PROTEIN MYB	Sbicolor_v3.1
6-Hydroxy-7-Methoxycoumarin	FarmCPU, MLM	2	1	2506307	2513266	2514420	6.959	3.24617e-09	Sobic.002G027401	(1 of 5) PTHR11945//PTHR11945:SF207 - MADS BOX PROTEIN	Sbicolor_v3.1
6-Hydroxy-7-Methoxycoumarin	FarmCPU, MLM	4	1	61739951	61735552	61738683	1.268	2.56667e-09	Sobic.004G273600	similar to H0215F08.15 protein	Sbicolor_v3.1
6-Hydroxy-7-Methoxycoumarin	MLM	1	1	74977164	74929607	74931731	47.557	1.66676e-06	Sobic.001G476600	similar to Putative uncharacterized protein	Sbicolor_v3.1
6-Hydroxy-7-Methoxycoumarin	FarmCPU	2	-1	2541172	2551278	2556127	10.106	3.24617e-09	Sobic.002G027600	similar to Putative uncharacterized protein	Sbicolor_v3.1
6-Hydroxy-7-Methoxycoumarin	MLM	5	-1	62747234	62727719	62729655	19.515	2.26911e-16	Sobic.005G155900	weakly similar to Myb factor	Sbicolor_v3.1
6-Hydroxy-7-Methoxycoumarin	FarmCPU	6	-1	48824260	48864935	48866511	40.675	2.85551e-11	Sobic.006G122800	similar to Disease resistance response protein-like	Sbicolor_v3.1
6-Hydroxy-7-Methoxycoumarin	MLM	5	-1	17662867	17625428	17627165	35.702	2.26911e-16	Sobic.005G101900	similar to Herbicide safener binding protein	Sbicolor_v3.1
6-Hydroxy-7-Methoxycoumarin	FarmCPU	7	1	55286695	55272194	55274367	14.501	2.55461e-09	Sobic.007G132600	(1 of 3) PTHR10641//PTHR10641:SF503 - MYB-LIKE DNA-BINDING PROTEIN MYB	Sbicolor_v3.1
6-Hydroxy-7-Methoxycoumarin	FarmCPU	2	-1	2487052	2522943	2527752	40.7	3.24617e-09	Sobic.002G027500	similar to Putative uncharacterized protein	Sbicolor_v3.1
6-Hydroxy-7-Methoxycoumarin	FarmCPU	4	-1	66343219	66323839	66326998	16.221	2.56667e-09	Sobic.004G329100	similar to OSIGBa0142C11.6 protein	Sbicolor_v3.1
6-Hydroxy-7-Methoxycoumarin	MLM	7	1	61672619	61641934	61646818	30.685	2.55461e-09	Sobic.007G183200	weakly similar to Phaseolin G-box binding protein PG1-like	Sbicolor_v3.1
6-Hydroxy-7-Methoxycoumarin	FarmCPU	1	1	75186413	75136413	75236413	0	4.74367e-09	Sobic.001G431350	(1 of 1) PTHR31071:SF39 - PROTEIN BRANCHLESS TRICHOME	Sbicolor_v3.1
Genistein	FarmCPU, MLM	3	-1	48904113	48914545	48917277	16.478	2.55e-49	Sobic.003G183800	THR10641//PTHR10641:SF661 - MYB-LIKE DNA-BINDING PROTEIN MYB (TT2)	Sbicolor_v3.1
Genistein	FarmCPU, MLM	4	-1	3584704	3604376	3618601	33.897	2.46367e-06	Sobic.004G043750	(1 of 2) PTHR19376:SF36 - DNA-DIRECTED RNA POLYMERASE V SUBUNIT 1	Sbicolor_v3.1
Genistein	MLM	1	1	75180659	75193297	75198054	17.395	1.66676e-06	Sobic.001G480100	Predicted protein	Sbicolor_v3.1
Genistein	MLM	3	1	57723508	57700692	57704326	22.816	1.07716e-18	Sobic.003G237700	Predicted protein	Sbicolor_v3.1
Genistein	Farm CPU	4	-1	3600962	3636748	3637620	35.786	2.46367e-06	Sobic.004G044250		Sbicolor_v3.1
Genistein	Farm CPU	5	-1	62695441	62712523	62713590	17.082	2.26911e-26	Sobic.005G155500	similar to Putative uncharacterized protein	Sbicolor_v3.1
Genistein	FarmCPU	4	1	62401042	62358257	62360949	40.093	6.22666e-06	Sobic.004G281200	similar to Scarecrow transcriptional regulator-like protein	Sbicolor_v3.1
Genistein	FarmCPU	4	-1	66270972	66293923	66295671	22.951	2.26911e-23	Sobic.004G328700	similar to Putative hydroxycinnamoyl CoA quinate transferase	Sbicolor_v3.1
Genistein	FarmCPU	2	1	8501931	8474348	8475455	27.583	2.55461e-09	Sobic.002G080500	Predicted protein	Sbicolor_v3.1
Genistein	MLM	1	1	63992640 63641539	63007829 63601021	64018246 63605527	25.606 36.012	2.76901e-09	Sobic.001G350300 Sobic.001G346600	THR13935:SF52 - ACHAETE-SCUTE TRANSCRIPTION FACTOR-RELATED // SUBFAMILY NOT NAMED PF04751 - Protein of unknown function (DUF615) (DUF615) PF04751 - Protein of unknown function (DUF615) (DUF615)	Sbicolor_v3.1
Genistein	MLM	4	1	66267445	66278495	66282904	11.05	2.26911e-23	Sobic.004G328500	weakly similar to F-box domain containing protein, expressed	Sbicolor_v3.1
Genistein	FarmCPU	4	-1	3612757	3598122	3603652	9.105	2.46367e-06	Sobic.004G043600	(1 of 1) KOG4539 - Uncharacterized conserved protein	Sbicolor_v3.1
Genistein	FarmCPU, MLM	4	1	60262435	60238034	60247841	14.594	3.56901e-09	Sobic.004G256500	similar to Transducin / WD-40 repeat protein-like	Sbicolor_v3.1
Genistein	FarmCPU	4	1	60382760	60330551	60336650	46.11	3.56901e-09	Sobic.004G257400	similar to Putative WD-40 repeat protein	Sbicolor_v3.1
Genistein	FarmCPU, MLM	1	1	74961686	74936166	74936934	25.52	1.66676e-06	Sobic.001G476800	Predicted protein	Sbicolor_v3.1
Genistein	FarmCPU	2	1	61994111	61936520	61944823	49.288	2.86911e-15	Sobic.002G227500	similar to Putative SEC23	Sbicolor_v3.1
Genistein	FarmCPU	5	-1	35044616	35003422	35005219	39.397	2.67816e-05	Sobic.005G110600	similar to Glycosyl hydrolases family 18 protein, expressed	Sbicolor_v3.1
Genistein	Farm CPU	2	1	9275829	9249010	9253720	26.819	2.76901e-09	Sobic.002G087500	Predicted protein	Sbicolor_v3.1
Genistein	FarmCPU	5	1	64494124	64524099	64529952	35.828	2.26911e-26	Sobic.005G167300	similar to ETO1-like protein 1, putative, expressed	Sbicolor_v3.1
Genistein	FarmCPU	3	1	48959613	48914545	48917277	42.336	2.66901e-09	Sobic.003G183800	THR10641//PTHR10641:SF661 - MYB-LIKE DNA-BINDING PROTEIN MYB (TT2)	Sbicolor_v3.1
Genistein	MLM	5	1	64742880	64772318	64774365	31.485	2.26911e-26	Sobic.005G168800	similar to Intracellular protease, PfpI family protein, expressed	Sbicolor_v3.1
Genistein	FarmCPU	4	1	62288866	62293884	62295746	5.018	6.22666e-06	Sobic.004G280600	Predicted protein	Sbicolor_v3.1
Genistein	Farm CPU, MLM	1	1	61652542	61604153	61605690	46.852	2.55461e-09	Sobic.001G328500	similar to Expressed protein	Sbicolor_v3.1
Genistein	MLM	1	-1	61599835	61549835	61649835	0	3.56901e-12	Sobic.001G296000	Predicted protein	Sbicolor_v3.1
Genistein	FarmCPU	3	1	48904113	48854113	48954113	5.267	4.74367e-09	Sobic.003G175350	Predicted protein	Sbicolor_v3.1
Isorhamentin-3-glucoside	FarmCPU, MLM	7	1	62480356	62502279	62505522	21.923	2.55301e-09	Sobic.007G192300	similar to Os08g0532700 protein	Sbicolor_v3.1
Isorhamentin-3-glucoside	FarmCPU	5	1	22651701	22681719	22684606	32.905	2.26911e-21	Sobic.005G109400	similar to Cycloartenol synthase	Sbicolor_v3.1
Isorhamentin-3-glucoside	MLM	1	-1	60710756	60716016	60717351	6.595	3.76901e-09	Sobic.001G319000	similar to Glutathione S-transferase GST 42	Sbicolor_v3.1
Isorhamentin-3-glucoside	FarmCPU	5	1	69373309	69337335	69343150	35.974	2.26911e-21	Sobic.005G207100	similar to Expressed protein	Sbicolor_v3.1
Isorhamentin-3-glucoside	MLM	2	1	4027463	4013936	4015739	13.527	1.12619e-19	Sobic.002G042000	similar to Os07g0162700 protein	Sbicolor_v3.1
Isorhamentin-3-glucoside	MLM	4	1	61302670	61268235	61270278	32.392	3.56901e-09	Sobic.004G268500	similar to 9-cis-epoxycarotenoid dioxygenase 2	Sbicolor_v3.1
Isorhamentin-3-glucoside	Farm CPU	10	1	55492657	55450139	55459589	33.068	2.36711e-15	Sobic.010G211500	similar to DNA-directed RNA polymerase	Sbicolor_v3.1
Isorhamentin-3-glucoside	FarmCPU	3	-1	57632855	57671841	57676529	38.986	1.06248e-14	Sobic.003G237400	similar to Plastid ATP/ADP transporter	Sbicolor_v3.1
Isorhamentin-3-glucoside	FarmCPU	7	1	5675598	5637300	5639394	38.298	2.55301e-09	Sobic.007G055300	weakly similar to Myb proto-oncogene protein-like	Sbicolor_v3.1
Isorhamentin-3-glucoside	FarmCPU, MLM	9	-1	1866071	1858987	1863702	7.084	2.56901e-09	Sobic.009G020900	similar to Cation-transporting ATPase	Sbicolor_v3.1
Isorhamentin-3-glucoside	FarmCPU, MLM	4	-1	7241136	7280375	7284738	39.239	2.16511e-17	Sobic.004G086600	similar to 26S proteasome ATPase subunit Rpt6	Sbicolor_v3.1
Isorhamentin-3-glucoside	FarmCPU	1	-1	65251236	65296362	65298761	45.126	1.22953e-24	Sobic.001G363700	similar to Putative uncharacterized protein	Sbicolor_v3.1
Isorhamentin-3-glucoside	FarmCPU	1	-1	1073346	1048825	1050688	24.521	1.22953e-24	Sobic.001G012200	similar to Cytochrome P450 71E1	Sbicolor_v3.1
Isorhamentin-3-glucoside	FarmCPU, MLM	2	1	11042585	11088787	11090388	46.202	4.12097e-09	Sobic.002G100100	similar to Putative uncharacterized protein	Sbicolor_v3.1
Isorhamentin-3-glucoside	FarmCPU	8	-1	57319066	57283853	57288727	30.339	2.64901e-09	Sobic.008G141800	similar to Glycosyl transferase family 8 protein, expressed	Sbicolor_v3.1
Isorhamentin-3-glucoside	FarmCPU, MLM	1	-1	60634473	60599425	60601837	35.048	3.76901e-09	Sobic.001G317800	similar to Putative uncharacterized protein	Sbicolor_v3.1
Isorhamentin-3-glucoside	FarmCPU, MLM	6	-1	48844726	48837026	48843664	7.7	2.26911e-27	Sobic.006G122100	similar to Chromosome chr17 scaffold_12, whole genome shotgun sequence	Sbicolor_v3.1
Isorhamentin-3-glucoside	MLM	6	-1	43404715	43382689	43386301	22.026	1.21927e-09	Sobic.006G072000	similar to Putative uncharacterized protein	Sbicolor_v3.1
Isorhamentin-3-glucoside	Farm CPU	7	1	59209332	59193179	59197076	16.153	2.23912e-21	Sobic.007G157700	similar to NADPH HC toxin reductase	Sbicolor_v3.1
Isorhamentin-3-glucoside	FarmCPU	4	1	49378184	49417919	49419821	39.735	3.56901e-09	Sobic.004G156100	(1 of 147) 1.11.1.7 - Peroxidase / Lactoperoxidase	Sbicolor_v3.1
Isorhamentin-3-glucoside	FarmCPU, MLM	5	1	62775043	62792781	62794449	17.738	2.26911e-21	Sobic.005G156500	similar to UDP-glucoronosyl and UDP-glucosyl transferase family protein, expressed	Sbicolor_v3.1
Isorhamentin-3-glucoside	FarmCPU	2	-1	11075525	11076562	11078780	3.255	4.12097e-09	Sobic.002G100000	weakly similar to Putative uncharacterized protein P0022B05.123	Sbicolor_v3.1
Isorhamentin-3-rutinoside	Farm CPU	1	1	3340390	3309273	3311277	31.117	2.26911e-16	Sobic.001G044400	similar to UDP-glucoronosyl and UDP-glucosyl transferase family protein, expressed	Sbicolor_v3.1
Isorhamentin-3-rutinoside	FarmCPU	6	1	48855406	48849454	48852511	5.952	2.16924e-20	Sobic.006G122300	similar to H0510A06.2 protein	Sbicolor_v3.1
Isorhamentin-3-rutinoside	FarmCPU	1	1	3321485	3324801	3325349	3.864	2.26911e-16	Sobic.001G044700	similar to Putative uncharacterized protein	Sbicolor_v3.1
Isorhamentin-3-rutinoside	FarmCPU, MLM	7	1	6129801	6107597	6114305	15.496	2.55301e-09	Sobic.007G058900	similar to Chalcone synthase 8	Sbicolor_v3.1
Isorhamentin-3-rutinoside	FarmCPU	1	1	60753236	60742198	60743267	9.969	3.76901e-09	Sobic.001G319500	similar to Glutathione S-transferase GST 31	Sbicolor_v3.1
Isorhamentin-3-rutinoside	FarmCPU, MLM	4	1	61466184	61493534	61495588	29.404	3.56901e-09	Sobic.004G270900	similar to OSJNBa0083N12.3 protein	Sbicolor_v3.1
Isorhamentin-3-rutinoside	MLM	8	-1	57321075	57306991	57311152	14.084	2.64901e-09	Sobic.008G142000	similar to Expressed protein	Sbicolor_v3.1
Isorhamentin-3-rutinoside	MLM	6	1	3391478	3409601	3411297	18.123	2.16924e-20	Sobic.006G020200	weakly similar to B1168G10.9 protein	Sbicolor_v3.1
Isorhamentin-3-rutinoside	FarmCPU, MLM	1	-1	60695262	60719814	60720933	24.552	3.76901e-09	Sobic.001G319200	similar to Putative uncharacterized protein	Sbicolor_v3.1
Isorhamentin-3-rutinoside	FarmCPU, MLM	8	-1	57256260	57296258	57297312	41.052	2.64901e-09	Sobic.008G141866	Predicted protein	Sbicolor_v3.1
Isorhamentin-3-rutinoside	MLM	7	1	6239406	6213184	6217885	26.222	2.55301e-09	Sobic.007G059400	similar to Putative Anthocyanin 5-aromatic acyltransferase	Sbicolor_v3.1
Isorhamentin-3-rutinoside	FarmCPU, MLM	2	-1	4008007	4036817	4039168	28.81	2.26911e-18	Sobic.002G042300	similar to Putative uncharacterized protein	Sbicolor_v3.1
Isorhamentin-3-rutinoside	Farm CPU	10	1	51715625	51683062	51687453	28.172	2.32771e-15	Sobic.010G178800	similar to Putative UDP-galactose/UDP-glucose transporter	Sbicolor_v3.1
Isorhamentin-3-rutinoside	FarmCPU	1	-1	60628934	60655125	60656158	26.191	3.76901e-09	Sobic.001G318300	similar to Glutathione S-transferase GST 40	Sbicolor_v3.1
Isorhamentin-3-rutinoside	MLM	1	-1	75239555	75222855	75227302	16.7	2.26911e-16	Sobic.001G480200	Predicted protein	Sbicolor_v3.1
Isorhamentin-3-rutinoside	FarmCPU	6	-1	48842196	48862254	48864550	22.354	2.16924e-20	Sobic.006G122700	similar to H0510A06.6 protein	Sbicolor_v3.1
Isorhamentin-3-rutinoside	FarmCPU, MLM	2	-1	4074311	4028950	4030768	45.361	2.26911e-18	Sobic.002G042200	similar to Os07g0162700 protein	Sbicolor_v3.1
Isorhamentin-3-rutinoside	FarmCPU	6	1	3495862	3495099	3497678	0.763	2.16924e-20	Sobic.006G020400	weakly similar to Expressed protein	Sbicolor_v3.1
Isorhamentin-3-rutinoside	FarmCPU, MLM	9	-1	48491115	48477458	48493990	13.657	2.56901e-09	Sobic.009G131300	similar to Chromosome undetermined scaffold_147, whole genome shotgun sequence	Sbicolor_v3.1
Isorhamentin-3-rutinoside	MLM	10	-1	1893899	1853938	1856327	39.961	2.32771e-15	Sobic.010G022500	similar to Putative beta-1,3-glucanase	Sbicolor_v3.1
Isorhamentin-3-rutinoside	FarmCPU	1	-1	65381856	65345268	65347825	34.031	2.26911e-16	Sobic.001G364500	similar to Peptide methionine sulfoxide reductase msrB, putative, expressed	Sbicolor_v3.1
Isorhamentin-3-rutinoside	FarmCPU	1	-1	60659247	60644084	60645212	14.035	3.76901e-09	Sobic.001G318000	similar to Glutathione S-transferase GST 35	Sbicolor_v3.1
Isorhamentin-3-rutinoside	Farm CPU	2	1	11120759	11119269	11121319	1.49	4.12097e-09	Sobic.002G100600	(1 of 46) PTHR10666 - UBIQUITIN	Sbicolor_v3.1
Isorhamentin-3-rutinoside	FarmCPU	4	1	61604632	61636902	61641337	32.27	3.56901e-09	Sobic.004G272700	similar to 4-coumarate--CoA ligase 2	Sbicolor_v3.1
Isorhamentin-3-rutinoside	FarmCPU	9	1	1552905	1556843	1558610	5.705	2.56901e-09	Sobic.009G016633	(1 of 2) PTHR10641//PTHR10641:SF591 - MYB-LIKE DNA-BINDING PROTEIN MYB	Sbicolor_v3.1
Isorhamnetin-3-O-glucoside	FarmCPU	3	-1	57627786	57577786	57677786	5.476	3.76901e-09	Sobic.003G191800	(1 of 1) PTHR45914:SF59 - OS01G0566800 PROTEIN	Sbicolor_v3.1
Kaempferol	FarmCPU, MLM	1	1	68376954	68314454	68439454	6.218	7.76025e-210	Sobic.001G398100	MYB DOMAIN PROTEIN 11-RELATED (Y1)	Sbicolor_v3.1
Kaempferol	MLM	4	-1	62283418	62324436	62331272	41.018	6.22666e-06	Sobic.004G281000	similar to MADS box protein	Sbicolor_v3.1
Kaempferol	MLM	2	-1	62031801	62055885	62059391	24.084	2.43334e-15	Sobic.002G229400	similar to Putative serine carboxypeptidase	Sbicolor_v3.1
Kaempferol	FarmCPU, MLM	2	-1	6478526	6457584	6463031	20.942	2.43334e-15	Sobic.002G065300	weakly similar to Chromosome chr6 scaffold_3, whole genome shotgun sequence	Sbicolor_v3.1
Kaempferol	MLM	4	1	61704500	61726271	61733729	29.229	1.61662e-09	Sobic.004G273500	similar to Isp4 protein-like	Sbicolor_v3.1
Kaempferol	FarmCPU	10	1	5849319	5794564	5801150	48.169	3.54355e-13	Sobic.010G071800	(1 of 12) 1.1.1.195 - Cinnamyl-alcohol dehydrogenase (CAD)	Sbicolor_v3.1
Kaempferol	FarmCPU	7	1	57655030	57642054	57642731	12.299	2.55301e-09	Sobic.007G146500	similar to Putative uncharacterized protein	Sbicolor_v3.1
Kaempferol	FarmCPU, MLM	1	-1	60630300	60678466	60679315	48.166	3.76901e-09	Sobic.001G318700	similar to Putative uncharacterized protein	Sbicolor_v3.1
Kaempferol	FarmCPU	1	1	60660956	60671880	60673032	10.924	3.76901e-09	Sobic.001G318500	similar to Glutathione S-transferase GST 42	Sbicolor_v3.1
Kaempferol	MLM	4	1	3649293	3658251	3669427	8.958	2.46853e-06	Sobic.004G044401	Predicted protein	Sbicolor_v3.1
Kaempferol	FarmCPU, MLM	7	1	61940560	61910539	61914508	26.052	2.55301e-09	Sobic.007G186200	similar to Putative anthocyanin-related membrane protein 1	Sbicolor_v3.1
Kaempferol	FarmCPU	1	-1	60846694	60859755	60862432	13.061	3.76901e-09	Sobic.001G320900	similar to Putative membrane protein	Sbicolor_v3.1
Kaempferol	FarmCPU, MLM	8	1	57296276	57326925	57330887	34.611	2.64901e-09	Sobic.008G142200	(1 of 33) 2.7.10.1//2.7.11.1 - Receptor protein-tyrosine kinase / Receptor protein tyrosine kinase // Non-specific serine/threonine protein kinase / Threonine-specific protein kinase	Sbicolor_v3.1
Kaempferol	FarmCPU, MLM	1	1	68446855	68399401	68400602	47.454	2.56901e-09	Sobic.001G398100	(1 of 3) PTHR10641:SF203 - MYB DOMAIN PROTEIN 11-RELATED	Sbicolor_v3.1
Kaempferol	FarmCPU	8	1	57244352	57271617	57275806	31.454	2.64901e-09	Sobic.008G141600	weakly similar to Expressed protein	Sbicolor_v3.1
Kaempferol	MLM	3	1	57692963	57666580	57670206	26.383	3.87716e-16	Sobic.003G237300	similar to Os01g0647000 protein	Sbicolor_v3.1
Kaempferol	MLM	7	1	58013506	57974505	57976114	39.001	2.55301e-09	Sobic.007G148900	similar to Os08g0456200 protein	Sbicolor_v3.1
Kaempferol	FarmCPU, MLM	4	-1	3673363	3632033	3634903	38.46	2.46853e-06	Sobic.004G044200	similar to Putative uncharacterized protein	Sbicolor_v3.1
Kaempferol	FarmCPU, MLM	4	-1	3699077	3664858	3668034	31.043	2.46853e-06	Sobic.004G044500	(1 of 55) PF00069//PF00560//PF08263//PF13855 - Protein kinase domain (Pkinase) // Leucine Rich Repeat (LRR_1) // Leucine rich repeat N-terminal domain (LRRNT_2) // Leucine rich repeat (LRR_8)	Sbicolor_v3.1
Kaempferol	FarmCPU	1	1	60711018	60752843	60753967	41.825	3.76901e-09	Sobic.001G319700	similar to Putative uncharacterized protein	Sbicolor_v3.1
Kaempferol	FarmCPU	4	1	3632309	3650143	3651900	19.591	2.46853e-06	Sobic.004G044300	(1 of 41) PF03140 - Plant protein of unknown function (DUF247)	Sbicolor_v3.1
Kaempferol	FarmCPU, MLM	7	1	62617830	62650085	62660122	32.255	2.55301e-09	Sobic.007G193900	similar to Os08g0531200 protein	Sbicolor_v3.1
Kaempferol	MLM	8	-1	54522632	54551890	54554095	31.463	2.55461e-09	Sobic.008G122800	similar to Putative taxane 14b-hydroxylase	Sbicolor_v3.1
Kaempferol	FarmCPU, MLM	4	-1	61735331	61731459	61735602	3.872	1.61662e-09	Sobic.004G273550	similar to Os02g0695700 protein	Sbicolor_v3.1
Kaempferol	FarmCPU	1	-1	1585530	1591351	1594430	8.9	2.55461e-09	Sobic.001G019300	similar to Putative uncharacterized protein	Sbicolor_v3.1
Kaempferol	FarmCPU, MLM	1	-1	60656374	60676363	60678263	21.889	3.76901e-09	Sobic.001G318600	(1 of 3) PTHR11260//PTHR11260:SF244 - GLUTATHIONE S-TRANSFERASE, GST, SUPERFAMILY, GST DOMAIN CONTAINING	Sbicolor_v3.1
Kaempferol	FarmCPU	4	1	62334722	62379438	62380103	45.381	6.22666e-06	Sobic.004G281400	similar to Putative uncharacterized protein	Sbicolor_v3.1
Kaempferol	MLM	4	-1	61692715	61671482	61677115	21.233	3.56901e-09	Sobic.004G273000	similar to Myb family transcription factor-like	Sbicolor_v3.1
Kaempferol	FarmCPU	10	1	51810671	51789536	51791889	18.782	2.76911e-11	Sobic.010G179800	similar to Kelch repeat-containing F-box-like	Sbicolor_v3.1
Kaempferol	FarmCPU	1	1	60719288	60746115	60747280	26.827	3.76901e-09	Sobic.001G319600	similar to Glutathione S-transferase GSTU31	Sbicolor_v3.1
Kaempferol	FarmCPU	4	1	64246654	64223863	64225877	20.777	3.56901e-09	Sobic.004G303400	similar to OSJNBb0039L24.12 protein	Sbicolor_v3.1
Kaempferol	FarmCPU, MLM	4	1	61759705	61774575	61778118	14.87	1.61662e-09	Sobic.004G274100	similar to Putative uncharacterized protein B1053A04.5	Sbicolor_v3.1
Kaempferol	FarmCPU	1	-1	60763197	60725293	60726408	37.904	3.76901e-09	Sobic.001G319300	(1 of 6) PTHR11260//PTHR11260:SF243 - GLUTATHIONE S-TRANSFERASE, GST, SUPERFAMILY, GST DOMAIN CONTAINING	Sbicolor_v3.1
Kaempferol	Farm CPU	3	1	57724487	57713762	57718120	6.367	3.87716e-16	Sobic.003G237800	similar to Alpha/beta hydrolase-like	Sbicolor_v3.1
Kaempferol	FarmCPU, MLM	4	-1	61725176	61698385	61701409	26.791	1.61662e-09	Sobic.004G273200	similar to Putative uncharacterized protein	Sbicolor_v3.1
Kaempferol	FarmCPU	3	-1	2791431	2833693	2837326	45.895	2.56901e-09	Sobic.003G031100	weakly similar to Basic helix-loop-helix protein-like	Sbicolor_v3.1
Kaempferol	MLM	2	-1	11146560	11104210	11107125	39.435	4.12097e-09	Sobic.002G100300	(1 of 77) PF08387 - FBD (FBD)	Sbicolor_v3.1
Kaempferol	FarmCPU	1	-1	60702421	60652885	60654357	49.536	3.76901e-09	Sobic.001G318200	similar to Putative uncharacterized protein	Sbicolor_v3.1
Kaempferol	FarmCPU	5	1	70487625	70535137	70535953	48.328	2.26911e-13	Sobic.005G218800	Predicted protein	Sbicolor_v3.1
Kaempferol	FarmCPU	4	-1	62376823	62365276	62369664	11.547	6.22666e-06	Sobic.004G281300	similar to Putative uncharacterized protein	Sbicolor_v3.1
Kaempferol	FarmCPU	1	-1	75190683	75190583	75192250	1.567	1.66676e-06	Sobic.001G480000	weakly similar to Plant disease resistance polyprotein-like protein	Sbicolor_v3.1
Kaempferol	MLM	1	-1	60667558	60663308	60665068	2.49	3.76901e-09	Sobic.001G318366	(1 of 3) PTHR11260//PTHR11260:SF244 - GLUTATHIONE S-TRANSFERASE, GST, SUPERFAMILY, GST DOMAIN CONTAINING	Sbicolor_v3.1
Kaempferol	MLM	4	-1	61806219	61772540	61773634	33.679	1.61662e-09	Sobic.004G274000	similar to Putative MAP kinase kinase	Sbicolor_v3.1
Kaempferol	FarmCPU	4	-1	60465284	60506445	60509946	44.662	3.56901e-09	Sobic.004G260000	similar to Putative uncharacterized protein	Sbicolor_v3.1
Kaempferol	FarmCPU, MLM	6	-1	48841046	48798034	48800268	40.778	3.56915e-14	Sobic.006G121500	similar to OSIGBa0158F13.10 protein	Sbicolor_v3.1
Kaempferol	FarmCPU	1	1	65843411	65852807	65856096	12.685	2.48645e-20	Sobic.001G370100	weakly similar to Putative uncharacterized protein	Sbicolor_v3.1
Kaempferol	MLM	1	-1	69681943	69661035	69665348	16.595	2.48645e-20	Sobic.001G415000	similar to Chromosome chr14 scaffold_9, whole genome shotgun sequence	Sbicolor_v3.1
Kaempferol	FarmCPU	1	1	1008155	1015540	1016301	7.385	2.48645e-20	Sobic.001G011800	similar to Os03g0850300 protein	Sbicolor_v3.1
Kaempferol	MLM	1	-1	1077359	1031520	1034071	43.288	2.48645e-20	Sobic.001G012000	similar to Cytochrome P450 71E1	Sbicolor_v3.1
Kaempferol	FarmCPU	3	-1	57735501	57692879	57698991	42.622	3.87716e-16	Sobic.003G237600	Predicted protein	Sbicolor_v3.1
Kaempferol	MLM	4	-1	3672007	3621658	3624355	47.652	2.46853e-06	Sobic.004G044000	similar to Os02g0152900 protein	Sbicolor_v3.1
Kaempferol	FarmCPU, MLM	7	-1	24734540	24727265	24743032	7.275	4.61464e-07	Sobic.007G101300	similar to Putative uncharacterized protein P0410E11.116	Sbicolor_v3.1
Kaempferol	FarmCPU	2	1	14229155	14235462	14236989	6.307	2.56901e-09	Sobic.002G115700	PTHR11877:SF25 - HYDROXYMETHYLGLUTARYL-COA SYNTHASE // SUBFAMILY NOT NAMED	Sbicolor_v3.1
Kaempferol	FarmCPU	4	1	3615914	3626874	3631404	15.49	2.46853e-06	Sobic.004G044100	(1 of 12) PF04784//PF14389 - Protein of unknown function, DUF547 (DUF547) // Leucine-zipper of ternary complex factor MIP1 (Lzipper-MIP1)	Sbicolor_v3.1
Kaempferol	FarmCPU	2	1	11060459	11100422	11102580	42.121	4.12097e-09	Sobic.002G100200	weakly similar to Putative uncharacterized protein	Sbicolor_v3.1
Kaempferol	FarmCPU	4	1	62364248	62315396	62318779	48.852	6.22666e-06	Sobic.004G280800	similar to Anthocyanin biosynthetic gene regulator PAC1	Sbicolor_v3.1
Kaempferol	FarmCPU	4	1	5636397	5618766	5620768	17.631	2.26911e-14	Sobic.004G068900	similar to Putative uncharacterized protein	Sbicolor_v3.1
Kaempferol	FarmCPU, MLM	6	1	48839290	48808497	48808955	30.335	3.56915e-14	Sobic.006G121700	weakly similar to Putative uncharacterized protein	Sbicolor_v3.1
Kaempferol	FarmCPU	4	-1	61490645	61488123	61497424	2.522	3.56901e-09	Sobic.004G270800	similar to OSJNBa0083N12.7 protein	Sbicolor_v3.1
Kaempferol	FarmCPU, MLM	4	1	62346825	62309597	62313619	37.228	6.22666e-06	Sobic.004G280700	similar to Mitochondrial import inner membrane translocase subunit Tim13	Sbicolor_v3.1
Kaempferol	FarmCPU	4	1	61724262	61765784	61767930	43.668	1.61662e-09	Sobic.004G273800	similar to Myb-related protein Zm1	Sbicolor_v3.1
Kaempferol	FarmCPU	5	-1	64763985	64774449	64775716	11.731	2.26911e-13	Sobic.005G168900	similar to Expressed protein	Sbicolor_v3.1
Kaempferol	MLM	4	-1	62821085	62792662	62802656	18.429	3.56901e-09	Sobic.004G285400	similar to INDETERMINATE-related protein 10	Sbicolor_v3.1
Kaempferol	FarmCPU	8	1	60557777	60536622	60539482	18.295	2.55461e-09	Sobic.008G171600	similar to TRANSPARENT TESTA 12 protein, putative, expressed	Sbicolor_v3.1
Kaempferol	FarmCPU	7	-1	57986558	57980822	57982444	5.736	2.55301e-09	Sobic.007G149000	similar to Os08g0456200 protein	Sbicolor_v3.1
Kaempferol	MLM	2	-1	2494883	2495133	2499711	0.25	1.24617e-09	Sobic.002G027232	Predicted protein	Sbicolor_v3.1
Kaempferol	MLM	1	-1	65671643	65669306	65673826	2.183	2.48645e-20	Sobic.001G367700	similar to Putative uncharacterized protein	Sbicolor_v3.1
Kaempferol	Farm CPU	2	-1	2513616	2501098	2502007	12.518	1.24617e-09	Sobic.002G027300	(1 of 49) PF13912 - C2H2-type zinc finger (zf-C2H2_6)	Sbicolor_v3.1
Kaempferol	FarmCPU	7	-1	6248482	6203931	6205567	42.915	2.55301e-09	Sobic.007G059200	(1 of 9) 2.3.1.115 - Isoflavone-7-O-beta-glucoside 6''-O-malonyltransferase / Flavone/flavonol 7-O-beta-D-glucoside malonyltransferase	Sbicolor_v3.1
Kaempferol	FarmCPU	2	1	6505497	6482063	6484042	21.455	2.43334e-15	Sobic.002G065700	similar to Putative uncharacterized protein	Sbicolor_v3.1
Kaempferol	FarmCPU, MLM	4	1	61673997	61718402	61724535	44.405	1.61662e-09	Sobic.004G273400	similar to Isp4 protein-like	Sbicolor_v3.1
Kaempferol	FarmCPU	10	1	5448399	5467221	5468561	18.822	2.76911e-11	Sobic.010G068100	similar to RING finger 1-like	Sbicolor_v3.1
Kaempferol	FarmCPU	6	1	58686227	58666996	58668356	19.231	3.56915e-14	Sobic.006G247400	(1 of 3) PTHR31642:SF9 - (Z)-3-HEXEN-1-OL ACETYLTRANSFERASE	Sbicolor_v3.1
Kaempferol	FarmCPU	3	1	57649697	57692008	57692271	42.311	3.87716e-16	Sobic.003G237500	Predicted protein	Sbicolor_v3.1
Kaempferol	FarmCPU	1	-1	60621815	60666903	60668479	45.088	3.76901e-09	Sobic.001G318432	(1 of 4) PTHR11260//PTHR11260:SF299 - GLUTATHIONE S-TRANSFERASE, GST, SUPERFAMILY, GST DOMAIN CONTAINING	Sbicolor_v3.1
Kaempferol	FarmCPU	1	-1	68376954	68326954	68426954	6.5	3.56901e-12	Sobic.001G353000	(1 of 30) 3.4.16.6 - carboxypeptidase D. / carboxypeptidase S1.	Sbicolor_v3.1
Kaempferol	FarmCPU, MLM	2	-1	2532818	2482818	2582818	0	3.96911e-13	Sobic.002G027500	(1 of 1) PTHR48017:SF140 - AMINO ACID PERMEASE 6	Sbicolor_v3.1
Quercetin-3-(6''-malonyl)-Glucoside	FarmCPU, MLM	4	1	58246479	58381946	58385197	7.595	3.56901e-22	Sobic.004G236000	PTHR11709//PTHR11709:SF118 - MULTI-COPPER OXIDASE (TT10)	Sbicolor_v3.1
Quercetin-3-(6''-malonyl)-Glucoside	FarmCPU	5	1	67618302	67564147	67568602	49.7	4.67272e-16	Sobic.005G192100	similar to Putative stripe rust resistance protein Yr10	Sbicolor_v3.1
Quercetin-3-(6''-malonyl)-Glucoside	FarmCPU	5	1	62702231	62724678	62726884	22.447	4.67272e-16	Sobic.005G155800	similar to Actin-related protein 2/3 complex subunit 5	Sbicolor_v3.1
Quercetin-3-(6''-malonyl)-Glucoside	FarmCPU, MLM	1	1	66139257	66106586	66110484	28.773	3.76901e-09	Sobic.001G373100	similar to CHY zinc finger family protein, expressed	Sbicolor_v3.1
Quercetin-3-(6''-malonyl)-Glucoside	FarmCPU	4	1	61196830	61192356	61195289	4.474	3.56901e-12	Sobic.004G267800	similar to Putative phenylcoumaran benzylic ether reductase PT1	Sbicolor_v3.1
Quercetin-3-(6''-malonyl)-Glucoside	FarmCPU	2	-1	4008892	4021751	4022807	13.915	4.74367e-09	Sobic.002G042100	similar to Os07g0162700 protein	Sbicolor_v3.1
Quercetin-3-(6''-malonyl)-Glucoside	MLM	9	1	1533220	1549684	1551811	18.591	2.56901e-09	Sobic.009G016600	similar to Putative uncharacterized protein	Sbicolor_v3.1
Quercetin-3-(6''-malonyl)-Glucoside	MLM	1	1	65203746	65244565	65245928	40.819	3.76901e-09	Sobic.001G363100	similar to Putative uncharacterized protein	Sbicolor_v3.1
Quercetin-3-(6''-malonyl)-Glucoside	FarmCPU	2	-1	14263340	14235462	14236989	26.351	4.74367e-09	Sobic.002G115700	similar to Putative chalcone synthase	Sbicolor_v3.1
Quercetin-3-(6''-malonyl)-Glucoside	FarmCPU	2	-1	7983859	7975936	7985221	38.851	3.24e-160	Sobic.002G076600	PTHR11514:SF28 - TRANSCRIPTION FACTOR TT8 (TAN2)	Sbicolor_v3.1
Quercetin-3-(6''-malonyl)-Glucoside	FarmCPU	2	-1	63108035	63154947	63156519	48.484	4.74367e-09	Sobic.002G242300	(1 of 1) PTHR10509//PTHR10509:SF26 - O-METHYLTRANSFERASE-RELATED/caffeoyl-CoA O-methyltransferase (CCoAOMT)	Sbicolor_v3.1
Quercetin-3-(6''-malonyl)-Glucoside	Farm CPU, MLM	1	-1	65658549	65683879	65691600	25.33	3.76901e-09	Sobic.001G368100	similar to Expressed protein	Sbicolor_v3.1
Quercetin-3-(6''-malonyl)-Glucoside	Farm CPU	4	-1	61190459	61137552	61143019	47.44	3.56901e-12	Sobic.004G267000	similar to Putative myb-related protein	Sbicolor_v3.1
Quercetin-3-(6''-malonyl)-Glucoside	MLM	10	-1	51828000	51809595	51812223	15.777	3.96911e-13	Sobic.010G179900	similar to Putative uncharacterized protein	Sbicolor_v3.1
Quercetin-3-(6''-malonyl)-Glucoside	FarmCPU	7	1	5587687	5610250	5612213	22.563	2.55301e-09	Sobic.007G055100	weakly similar to Myb proto-oncogene protein-like	Sbicolor_v3.1
Quercetin-3-(6''-malonyl)-Glucoside	FarmCPU, MLM	1	-1	60688467	60696764	60698308	9.841	3.76901e-09	Sobic.001G318800	similar to Putative uncharacterized protein	Sbicolor_v3.1
Quercetin-3-(6''-malonyl)-Glucoside	FarmCPU, MLM	5	1	69333158	69290300	69293598	42.858	4.67272e-16	Sobic.005G206700	similar to Expressed protein	Sbicolor_v3.1
Quercetin-3-(6''-malonyl)-Glucoside	FarmCPU	9	1	2050156	2039570	2040733	10.586	2.56901e-09	Sobic.009G023050	(1 of 13) PTHR11260//PTHR11260:SF248 - GLUTATHIONE S-TRANSFERASE, GST, SUPERFAMILY, GST DOMAIN CONTAINING	Sbicolor_v3.1
Quercetin-3-(6''-malonyl)-Glucoside	MLM	5	1	70461052	70489925	70491651	28.873	4.67272e-16	Sobic.005G218500	Predicted protein	Sbicolor_v3.1
Quercetin-3-(6''-malonyl)-Glucoside	FarmCPU, MLM	1	-1	65208436	65248714	65251356	40.278	3.76901e-09	Sobic.001G363200	similar to Expressed protein	Sbicolor_v3.1
Quercetin-3-(6''-malonyl)-Glucoside	FarmCPU	4	-1	61455028	61480770	61483970	28.942	3.56901e-12	Sobic.004G270600	similar to Os02g0700300 protein	Sbicolor_v3.1
Quercetin-3-(6''-malonyl)-Glucoside	FarmCPU	7	1	59140956	59186439	59189578	45.483	3.45333e-12	Sobic.007G157600	Predicted protein	Sbicolor_v3.1
Quercetin-3-(6''-malonyl)-Glucoside	MLM	1	-1	60735912	60702173	60703732	33.739	3.76901e-09	Sobic.001G318900	similar to Glutathione S-transferase GST 42	Sbicolor_v3.1
Quercetin-3-(6''-malonyl)-Glucoside	FarmCPU	1	1	69559636	69602905	69604942	45.306	3.76901e-09	Sobic.001G414200	weakly similar to Expressed protein	Sbicolor_v3.1
Quercetin-3-(6''-malonyl)-Glucoside	FarmCPU, MLM	7	-1	5860994	5813065	5813802	47.929	2.55301e-09	Sobic.007G056400	(1 of 2) PTHR11671 - ATP SYNTHASE SUBUNIT D	Sbicolor_v3.1
Quercetin-3-(6''-malonyl)-Glucoside	MLM	1	-1	60746535	60717647	60718433	28.888	3.76901e-09	Sobic.001G319100	similar to Glutathione S-transferase GSTU6, putative, expressed	Sbicolor_v3.1
Quercetin-3-(6''-malonyl)-Glucoside	FarmCPU, MLM	4	-1	64244245	64253228	64256534	12.289	3.56901e-12	Sobic.004G303600	similar to ATMYB4-like	Sbicolor_v3.1
Quercetin-3-(6''-malonyl)-Glucoside	FarmCPU	2	-1	4005388	3977209	3980405	24.983	4.74367e-09	Sobic.002G041300	similar to ATMYB4-like	Sbicolor_v3.1
Quercetin-3-(6''-malonyl)-Glucoside	FarmCPU	7	-1	6185565	6219130	6220244	33.565	3.45333e-12	Sobic.007G059500	similar to Heading date 5	Sbicolor_v3.1
Quercetin-3-(6''-malonyl)-Glucoside	MLM	8	1	57271068	57279429	57284601	8.361	2.64901e-09	Sobic.008G141700	similar to Heparanase-like protein 2, putative, expressed	Sbicolor_v3.1
Quercetin-3-(6''-malonyl)-Glucoside	FarmCPU	8	-1	57294976	57290625	57291272	3.704	2.64901e-09	Sobic.008G141833	Predicted protein	Sbicolor_v3.1
Quercetin-3-(6''-malonyl)-Glucoside	FarmCPU, MLM	1	-1	60624993	60621797	60622662	3.196	3.76901e-09	Sobic.001G317900	similar to Putative uncharacterized protein	Sbicolor_v3.1
Quercetin-3-(6''-malonyl)-Glucoside	FarmCPU	10	1	1812235	1795470	1799959	16.765	3.96911e-13	Sobic.010G022000	similar to Putative uncharacterized protein 131L1.1	Sbicolor_v3.1
Quercetin-3-(6''-malonyl)-Glucoside	FarmCPU, MLM	4	1	7329179	7289497	7299263	29.916	4.74367e-09	Sobic.004G086700	similar to Os06g0598900 protein	Sbicolor_v3.1
Quercetin-3-(6''-malonyl)-Glucoside	MLM	7	1	59156949	59178554	59180235	23.286	3.45333e-12	Sobic.007G157500	similar to Putative uncharacterized protein	Sbicolor_v3.1
Quercetin-3-(6''-malonyl)-Glucoside	FarmCPU	2	1	7983859	7933859	8033859	0	2.55301e-09	Sobic.002G076400	(1 of 1) PTHR33739:SF5 - MEDIATOR OF RNA POLYMERASE II TRANSCRIPTION SUBUNIT 33A	Sbicolor_v3.1
Quercetin-3-(6''-malonyl)-Glucoside	FarmCPU, MLM	9	-1	4424870	4410912	4419761	13.9	3.76901e-09	Sobic.009G046100	similar to Putative phenylalanyl-tRNA synthetase beta chain	Sbicolor_v3.1
Quercetin-3-(6''-malonyl)-Glucoside	FarmCPU, MLM	5	-1	27181762	27180393	27183132	13.69	3.96911e-13	Sobic.005G110472	Predicted protein	Sbicolor_v3.1
Quercetin-3-(6''-malonyl)-Glucoside	FarmCPU	6	-1	14231414	14231666	14233387	0.25	2.55301e-09	Sobic.006G037100	similar to OSIGBa0131F24.4 protein	Sbicolor_v3.1
